# Two divergent haploid nuclei shaped the landscape of population diversity in wheat stripe rust

**DOI:** 10.1101/2024.12.10.627719

**Authors:** Yibo Wang, Mou Yin, Fei He

## Abstract

Heterozygosity is a measure of allelic diversity within individuals. *Puccinia striiformis* f. sp. *tritici* (*Pst*) is a highly heterozygous dikaryotic crop pathogen. Its source of heterozygosity variation and the contribution to adaptability are still unknown. By analyzing resequencing data of 266 worldwide *Pst* isolates, we found that *Pst* may have undergone an important historical hybridization event, introducing substantial diversity and leading to the divergence of its haploid genomes into two distinct haplotypes. Strains with both haplotypes exhibit higher individual allele diversity and wider geographical distribution. Between the two haploid genomes, 16% of the genome had diverged, scattered as mosaic blocks within the genome. These regions are enriched with genes displaying critical roles during infection of the plant host, and exhibit higher expression levels. In these regions, 8.0 Mb shows recombination fingerprints associated with virulence, while 4.9 Mb displays linkage across the entire genome. We demonstrated that sexual recombination in *Pst* is extensive and significant. *Pst* can gain genetic diversity and adaptability due to intra- and inter-species hybridization. Our study resolved the debate over the sources of individual allele diversity in *Pst* and expands the understanding of pathogen virulence evolution. These findings also suggest that interrupting the sexual reproduction of pathogens can be an effective strategy for controlling wheat stripe rust.
