## Supplementary Table 1 for "Two divergent haploid nuclei shaped the landscape of population diversity in wheat stripe rust"

### Sheet: 266_sample
Metadata of 266 global Pst isolates WGS public data
run	continent	date	country	Fis	location	haplotype	bioproject	whether_strain_mixing
CRR651290	Asia	2015	China	0.04335	Gansu	AA	PRJCA014799	no
CRR651291	Asia	2015	China	0.27059	Gansu	AA	PRJCA014799	no
CRR651292	Asia	2015	China	-0.97367	Gansu	AB	PRJCA014799	no
CRR651293	Asia	2015	China	NA	Gansu	NA	PRJCA014799	yes
CRR651294	Asia	2015	China	-0.96414	Gansu	AB	PRJCA014799	no
CRR651295	Asia	2015	China	-1.07906	Gansu	AB	PRJCA014799	no
CRR651296	Asia	2015	China	NA	Gansu	NA	PRJCA014799	yes
CRR651297	Asia	2015	China	0.17927	Guizhou	AA	PRJCA014799	no
CRR651298	Asia	2015	China	-1.17161	Guizhou	AB	PRJCA014799	no
CRR651299	Asia	2015	China	-0.02947	Guizhou	AA	PRJCA014799	no
CRR651300	Asia	2015	China	-0.95156	Guizhou	AB	PRJCA014799	no
CRR651301	Asia	2015	China	NA	Guizhou	NA	PRJCA014799	yes
CRR651302	Asia	2015	China	-0.79597	Guizhou	AB	PRJCA014799	no
CRR651303	Asia	2015	China	-0.79434	Guizhou	AB	PRJCA014799	no
CRR651304	Asia	2015	China	-0.80242	Guizhou	AB	PRJCA014799	no
CRR651305	Asia	2015	China	-0.80128	Guizhou	AB	PRJCA014799	no
CRR651306	Asia	2015	China	-0.79639	Guizhou	AB	PRJCA014799	no
CRR651307	Asia	2015	China	0.17088	Guizhou	AA	PRJCA014799	no
CRR651308	Asia	2015	China	0.2042	Guizhou	AA	PRJCA014799	no
CRR651309	Asia	2015	China	0.2042	Guizhou	AA	PRJCA014799	no
CRR651310	Asia	2015	China	-0.79716	Guizhou	AB	PRJCA014799	no
CRR651311	Asia	2015	China	0.20442	Guizhou	AA	PRJCA014799	no
CRR651312	Asia	2015	China	NA	Guizhou	NA	PRJCA014799	yes
CRR651313	Asia	2015	China	0.08612	Guizhou	AA	PRJCA014799	no
CRR651314	Asia	2015	China	-0.93296	Guizhou	AB	PRJCA014799	no
CRR651315	Asia	2015	China	0.05959	Hubei	AA	PRJCA014799	no
CRR651316	Asia	2015	China	0.24043	Hubei	AA	PRJCA014799	no
CRR651317	Asia	2015	China	-0.08499	Hubei	AA	PRJCA014799	no
CRR651318	Asia	2015	China	0.06181	Hubei	AA	PRJCA014799	no
CRR651319	Asia	2015	China	0.19457	Hubei	AA	PRJCA014799	no
CRR651320	Asia	2015	China	0.20912	Hubei	AA	PRJCA014799	no
CRR651321	Asia	2015	China	NA	Hubei	NA	PRJCA014799	yes
CRR651322	Asia	2015	China	-0.05024	Hubei	AA	PRJCA014799	no
CRR651323	Asia	2015	China	0.18079	Henan	AA	PRJCA014799	no
CRR651324	Asia	2015	China	NA	Henan	NA	PRJCA014799	yes
CRR651325	Asia	2015	China	0.03462	Henan	AA	PRJCA014799	no
CRR651326	Asia	2015	China	0.22651	Henan	AA	PRJCA014799	no
CRR651327	Asia	2015	China	-0.09095	Ningxia	AA	PRJCA014799	no
CRR651328	Asia	2015	China	0.05109	Ningxia	AA	PRJCA014799	no
CRR651329	Asia	2015	China	-0.00314	Ningxia	AA	PRJCA014799	no
CRR651330	Asia	2015	China	NA	Ningxia	NA	PRJCA014799	yes
CRR651331	Asia	2015	China	NA	Ningxia	NA	PRJCA014799	yes
CRR651332	Asia	2015	China	NA	Ningxia	NA	PRJCA014799	yes
CRR651333	Asia	2015	China	NA	Ningxia	NA	PRJCA014799	yes
CRR651334	Asia	2015	China	0.21817	Ningxia	AA	PRJCA014799	no
CRR651335	Asia	2015	China	0.2039	Qinghai	AA	PRJCA014799	no
CRR651336	Asia	2015	China	0.21485	Qinghai	AA	PRJCA014799	no
CRR651337	Asia	2015	China	-0.11561	Qinghai	AA	PRJCA014799	no
CRR651338	Asia	2015	China	0.21072	Qinghai	AA	PRJCA014799	no
CRR651339	Asia	2015	China	0.21013	Qinghai	AA	PRJCA014799	no
CRR651340	Asia	2015	China	0.21255	Qinghai	AA	PRJCA014799	no
CRR651341	Asia	2015	China	0.20911	Qinghai	AA	PRJCA014799	no
CRR651342	Asia	2015	China	0.12533	Qinghai	AA	PRJCA014799	no
CRR651343	Asia	2015	China	0.21467	Qinghai	AA	PRJCA014799	no
CRR651344	Asia	2015	China	0.07268	Qinghai	AA	PRJCA014799	no
CRR651345	Asia	2015	China	0.29318	Qinghai	AA	PRJCA014799	no
CRR651346	Asia	2015	China	0.09004	Qinghai	AA	PRJCA014799	no
CRR651347	Asia	2015	China	0.23373	Qinghai	AA	PRJCA014799	no
CRR651348	Asia	2015	China	0.19315	Qinghai	AA	PRJCA014799	no
CRR651349	Asia	2015	China	0.2889	Qinghai	AA	PRJCA014799	no
CRR651350	Asia	2015	China	0.20498	Qinghai	AA	PRJCA014799	no
CRR651351	Asia	2015	China	0.19006	Qinghai	AA	PRJCA014799	no
CRR651352	Asia	2015	China	-0.05226	Qinghai	AA	PRJCA014799	no
CRR651353	Asia	2015	China	0.27897	Qinghai	AA	PRJCA014799	no
CRR651354	Asia	2015	China	0.20454	Qinghai	AA	PRJCA014799	no
CRR651355	Asia	2015	China	0.32607	Qinghai	AA	PRJCA014799	no
CRR651356	Asia	2015	China	0.29236	Qinghai	AA	PRJCA014799	no
CRR651357	Asia	2015	China	0.29741	Qinghai	AA	PRJCA014799	no
CRR651358	Asia	2015	China	0.0904	Qinghai	AA	PRJCA014799	no
CRR651359	Asia	2015	China	0.20111	Qinghai	AA	PRJCA014799	no
CRR651360	Asia	2015	China	NA	Sichuan	NA	PRJCA014799	yes
CRR651361	Asia	2015	China	0.20395	Sichuan	AA	PRJCA014799	no
CRR651362	Asia	2015	China	0.24556	Sichuan	AA	PRJCA014799	no
CRR651363	Asia	2015	China	-0.01647	Sichuan	AA	PRJCA014799	no
CRR651364	Asia	2015	China	0.15171	Sichuan	AA	PRJCA014799	no
CRR651365	Asia	2015	China	-0.0965	Sichuan	AA	PRJCA014799	no
CRR651366	Asia	2015	China	0.18381	Sichuan	AA	PRJCA014799	no
CRR651367	Asia	2015	China	0.24078	Sichuan	AA	PRJCA014799	no
CRR651368	Asia	2015	China	-0.02407	Sichuan	AA	PRJCA014799	no
CRR651369	Asia	2015	China	-0.03493	Sichuan	AA	PRJCA014799	no
CRR651370	Asia	2015	China	0.25338	Sichuan	AA	PRJCA014799	no
CRR651371	Asia	2015	China	0.08824	Sichuan	AA	PRJCA014799	no
CRR651372	Asia	2015	China	0.21944	Sichuan	AA	PRJCA014799	no
CRR651373	Asia	2015	China	0.21549	Sichuan	AA	PRJCA014799	no
CRR651374	Asia	2015	China	-0.15258	Sichuan	AA	PRJCA014799	no
CRR651375	Asia	2015	China	0.21928	Sichuan	AA	PRJCA014799	no
CRR651376	Asia	2015	China	0.24379	Sichuan	AA	PRJCA014799	no
CRR651377	Asia	2015	China	0.20838	Sichuan	AA	PRJCA014799	no
CRR651378	Asia	2015	China	NA	Sichuan	NA	PRJCA014799	yes
CRR651379	Asia	2015	China	0.21206	Sichuan	AA	PRJCA014799	no
CRR651380	Asia	2015	China	NA	Sichuan	NA	PRJCA014799	yes
CRR651381	Asia	2015	China	0.23419	Shaanxi	AA	PRJCA014799	no
CRR651382	Asia	2015	China	NA	Shaanxi	NA	PRJCA014799	yes
CRR651383	Asia	2015	China	0.22483	Shaanxi	AA	PRJCA014799	no
CRR651384	Asia	2015	China	NA	Shaanxi	NA	PRJCA014799	yes
CRR651385	Asia	2015	China	0.11339	Shaanxi	AA	PRJCA014799	no
CRR651386	Asia	2015	China	0.26095	Shaanxi	AA	PRJCA014799	no
CRR651387	Asia	2015	China	0.29736	Xinjiang	AA	PRJCA014799	no
CRR651388	Asia	2015	China	0.20314	Xinjiang	AA	PRJCA014799	no
CRR651389	Asia	2015	China	0.31748	Xinjiang	AA	PRJCA014799	no
CRR651390	Asia	2015	China	0.20833	Xinjiang	AA	PRJCA014799	no
CRR651391	Asia	2015	China	0.19503	Xinjiang	AA	PRJCA014799	no
CRR651392	Asia	2015	China	0.20637	Xinjiang	AA	PRJCA014799	no
CRR651393	Asia	2015	China	-0.75412	Tibet	AB	PRJCA014799	no
CRR651394	Asia	2015	China	-0.75634	Tibet	AB	PRJCA014799	no
CRR651395	Asia	2015	China	-0.74346	Tibet	AB	PRJCA014799	no
CRR651396	Asia	2015	China	0.24577	Tibet	AA	PRJCA014799	no
CRR651397	Asia	2015	China	NA	Tibet	NA	PRJCA014799	yes
CRR651398	Asia	2015	China	0.28909	Tibet	AA	PRJCA014799	no
CRR651399	Asia	2015	China	0.28575	Tibet	AA	PRJCA014799	no
CRR651400	Asia	2015	China	0.08363	Tibet	AA	PRJCA014799	no
CRR651401	Asia	2015	China	-0.77309	Tibet	AB	PRJCA014799	no
CRR651402	Asia	2015	China	0.15615	Tibet	AA	PRJCA014799	no
CRR651403	Asia	2015	China	NA	Tibet	NA	PRJCA014799	yes
CRR651404	Asia	2015	China	NA	Tibet	NA	PRJCA014799	yes
CRR651405	Asia	2015	China	NA	Tibet	NA	PRJCA014799	yes
CRR651406	Asia	2015	China	-0.74433	Tibet	AB	PRJCA014799	no
CRR651407	Asia	2015	China	NA	Tibet	NA	PRJCA014799	yes
CRR651408	Asia	2015	China	0.20365	Tibet	AA	PRJCA014799	no
CRR651409	Asia	2015	China	NA	Tibet	NA	PRJCA014799	yes
CRR651410	Asia	2015	China	0.29158	Tibet	AA	PRJCA014799	no
CRR651411	Asia	2015	China	-0.75304	Tibet	AB	PRJCA014799	no
CRR651412	Asia	2015	China	-0.75575	Tibet	AB	PRJCA014799	no
CRR651413	Asia	2015	China	0.32915	Tibet	AA	PRJCA014799	no
CRR651414	Asia	2015	China	0.23737	Tibet	AA	PRJCA014799	no
CRR651415	Asia	2015	China	0.14931	Tibet	AA	PRJCA014799	no
CRR651416	Asia	2015	China	0.21088	Tibet	AA	PRJCA014799	no
CRR651417	Asia	2015	China	-0.75103	Tibet	AB	PRJCA014799	no
CRR651418	Asia	2015	China	-0.81925	Tibet	AB	PRJCA014799	no
CRR651419	Asia	2015	China	0.29249	Tibet	AA	PRJCA014799	no
CRR651420	Asia	2015	China	0.17822	Tibet	AA	PRJCA014799	no
CRR651421	Asia	2015	China	0.27543	Tibet	AA	PRJCA014799	no
CRR651422	Asia	2015	China	NA	Tibet	NA	PRJCA014799	yes
CRR651423	Asia	2015	China	NA	Tibet	NA	PRJCA014799	yes
CRR651424	Asia	2015	China	0.30006	Tibet	AA	PRJCA014799	no
CRR651425	Asia	2015	China	-0.74989	Tibet	AB	PRJCA014799	no
CRR651426	Asia	2015	China	0.21433	Yunnan	AA	PRJCA014799	no
CRR651427	Asia	2015	China	-0.04853	Yunnan	AA	PRJCA014799	no
CRR651428	Asia	2015	China	0.24277	Yunnan	AA	PRJCA014799	no
CRR651429	Asia	2015	China	0.24365	Yunnan	AA	PRJCA014799	no
CRR651430	Asia	2015	China	0.24352	Yunnan	AA	PRJCA014799	no
CRR651431	Asia	2015	China	0.08626	Yunnan	AA	PRJCA014799	no
CRR651432	Asia	2015	China	0.24496	Yunnan	AA	PRJCA014799	no
CRR651433	Asia	2015	China	0.23879	Yunnan	AA	PRJCA014799	no
CRR651434	Asia	2015	China	NA	Yunnan	NA	PRJCA014799	yes
CRR651435	Asia	2015	China	NA	Yunnan	NA	PRJCA014799	yes
CRR651436	Asia	2015	China	0.21126	Yunnan	AA	PRJCA014799	no
CRR651437	Asia	2015	China	NA	Yunnan	NA	PRJCA014799	yes
CRR651438	Asia	2015	China	0.21232	Yunnan	AA	PRJCA014799	no
CRR651439	Asia	2015	China	0.21329	Yunnan	AA	PRJCA014799	no
CRR651440	Asia	2015	China	0.21315	Yunnan	AA	PRJCA014799	no
CRR651441	Asia	2015	China	0.20903	Yunnan	AA	PRJCA014799	no
CRR651442	Asia	2015	China	0.21553	Yunnan	AA	PRJCA014799	no
CRR651443	Asia	2015	China	0.21604	Yunnan	AA	PRJCA014799	no
ERR3856807	Africa	1974	Kenya	-0.66933	NA	AB	PRJEB36485	no
ERR3856808	Africa	1989	Kenya	-0.66301	NA	AB	PRJEB36485	no
ERR3856809	Africa	2010	Ethiopia	0.39271	NA	BB	PRJEB36485	no
ERR3856810	Africa	2010	Ethiopia	-0.70168	NA	AB	PRJEB36485	no
ERR3856811	Africa	2011	Eritrea	0.67013	NA	BB	PRJEB36485	no
ERR3856812	Africa	2011	Eritrea	0.66251	NA	BB	PRJEB36485	no
SRR10406086	Europe	2011	Denmark	0.37604	Lolland-Falster	AA	PRJNA588102	no
SRR11414077	Europe	1978	United Kingdom	-0.61307	NA	AB	PRJNA256347	no
SRR1533752	Europe	2008	United Kingdom	-0.76382	NA	AB	PRJNA257181	no
SRR1533791	Europe	2011	United Kingdom	-0.76435	NA	AB	PRJNA257181	no
SRR1533792	Europe	2011	United Kingdom	0.31722	NA	AA	PRJNA257181	no
SRR1533793	Europe	2003	United Kingdom	-0.7607	NA	AB	PRJNA257181	no
SRR1534174	Europe	2008	United Kingdom	-0.77379	NA	AB	PRJNA257181	no
SRR1534190	Europe	2001	United Kingdom	-0.76138	NA	AB	PRJNA257181	no
SRR1534208	Europe	1998	United Kingdom	-0.77413	NA	AB	PRJNA257181	no
SRR1534347	Europe	1987	United Kingdom	-0.77375	NA	AB	PRJNA257181	no
SRR1534348	Europe	1987	United Kingdom	-0.76329	NA	AB	PRJNA257181	no
SRR1534359	Europe	1988	United Kingdom	-0.7824	NA	AB	PRJNA257181	no
SRR1534385	Europe	1988	United Kingdom	-0.77582	NA	AB	PRJNA257181	no
SRR1534386	Europe	1988	United Kingdom	-0.78987	NA	AB	PRJNA257181	no
SRR1534393	Europe	1988	United Kingdom	-0.77972	NA	AB	PRJNA257181	no
SRR15357740	Oceania	2017	Australia	-0.73964	Wagga Wagga	AB	PRJNA749614	no
SRR15357741	Oceania	2017	Australia	-0.73779	Wagga Wagga	AB	PRJNA749614	no
SRR1538789	Europe	2000	France	-0.78217	NA	AB	PRJNA257181	no
SRR1538830	Europe	2002	France	-0.7942	NA	AB	PRJNA257181	no
SRR1539204	Europe	2001	France	-0.81485	NA	AB	PRJNA257181	no
SRR1539205	Europe	2002	France	-0.69133	NA	AB	PRJNA257181	no
SRR1539263	Europe	1988	France	-0.75931	NA	AB	PRJNA257181	no
SRR1539285	Europe	1989	France	-0.79464	NA	AB	PRJNA257181	no
SRR1539286	Europe	1989	France	-0.76274	NA	AB	PRJNA257181	no
SRR18059865	Asia	2015	India	-0.19469	NA	BB	PRJNA808056	no
SRR18059866	Asia	2015	India	-0.61439	NA	AB	PRJNA808056	no
SRR18059867	Asia	2015	India	-0.27925	NA	BB	PRJNA808056	no
SRR18246449	Asia	2018	China	-0.98927	NA	AB	PRJNA807516	no
SRR24010195	North America	2011	Canada	-0.81203	Manitoba	AB	PRJNA950118	no
SRR24010196	North America	2005	Canada	-0.63999	Manitoba	AB	PRJNA950118	no
SRR24010197	North America	2005	Canada	-0.66839	Manitoba	AB	PRJNA950118	no
SRR24010198	North America	2013	Canada	-0.65625	Saskatchewan	AB	PRJNA950118	no
SRR24010199	North America	2005	Canada	-0.73085	Manitoba	AB	PRJNA950118	no
SRR24010200	North America	2005	Canada	-0.67476	Manitoba	AB	PRJNA950118	no
SRR24010201	North America	2010	Canada	-0.72198	Alberta	AB	PRJNA950118	no
SRR24010202	North America	2011	Canada	-0.70675	Saskatchewan	AB	PRJNA950118	no
SRR24010203	North America	2011	Canada	-0.71526	Saskatchewan	AB	PRJNA950118	no
SRR24010204	North America	2011	Canada	-0.71521	Saskatchewan	AB	PRJNA950118	no
SRR24010205	North America	2010	Canada	-1.06454	Alberta	AB	PRJNA950118	no
SRR24010206	North America	2011	Canada	-0.70869	Saskatchewan	AB	PRJNA950118	no
SRR24010207	North America	2011	Canada	-0.67766	Saskatchewan	AB	PRJNA950118	no
SRR24010208	North America	2011	Canada	-0.86347	Saskatchewan	AB	PRJNA950118	no
SRR24010209	North America	2011	Canada	-0.70487	Saskatchewan	AB	PRJNA950118	no
SRR24010210	North America	2011	Canada	-0.70605	Saskatchewan	AB	PRJNA950118	no
SRR24010211	North America	2011	Canada	-0.70942	Saskatchewan	AB	PRJNA950118	no
SRR24010212	North America	2011	Canada	-0.70559	Saskatchewan	AB	PRJNA950118	no
SRR24010224	North America	2013	Canada	-0.81254	Saskatchewan	AB	PRJNA950118	no
SRR24010227	North America	2011	Canada	-0.7933	Alberta	AB	PRJNA950118	no
SRR24010237	North America	2013	Canada	-0.66057	Saskatchewan	AB	PRJNA950118	no
SRR24010251	North America	2013	Canada	-0.91566	Alberta	AB	PRJNA950118	no
SRR24010252	North America	2011	Canada	-0.65763	Saskatchewan	AB	PRJNA950118	no
SRR27320856	Asia	NA	China	0.18391	Gansu	AA	PRJNA695106	no
SRR27320857	Asia	NA	China	0.21218	Gansu	AA	PRJNA695106	no
SRR27320858	Asia	NA	Georgia	-0.79428	NA	AB	PRJNA695106	no
SRR27320859	Africa	NA	Ethiopia	NA	NA	NA	PRJNA695106	yes
SRR27320860	Africa	NA	Ethiopia	0.35745	NA	BB	PRJNA695106	no
SRR27320861	Asia	NA	China	0.2562	Gansu	AA	PRJNA695106	no
SRR27320862	Europe	NA	Germany	-0.80294	NA	AB	PRJNA695106	no
SRR27320863	Asia	NA	China	-0.80126	Yunnan	AB	PRJNA695106	no
SRR27320864	Asia	NA	China	0.20175	Tibet	AA	PRJNA695106	no
SRR27320865	Asia	NA	China	0.10413	Tibet	AA	PRJNA695106	no
SRR27320866	Asia	NA	China	0.1463	Tibet	AA	PRJNA695106	no
SRR27320867	Asia	NA	China	0.35414	Tibet	AA	PRJNA695106	no
SRR27320868	Asia	NA	China	0.23252	Tibet	AA	PRJNA695106	no
SRR27320869	Asia	NA	China	-0.79753	Tibet	AB	PRJNA695106	no
SRR27320870	Asia	NA	China	0.18708	Tibet	AA	PRJNA695106	no
SRR27320871	Asia	NA	China	-0.73891	Xinjiang	AB	PRJNA695106	no
SRR27320872	Asia	NA	China	0.1767	Tibet	AA	PRJNA695106	no
SRR27320873	Asia	NA	China	0.15927	Tibet	AA	PRJNA695106	no
SRR27320874	North America	NA	USA	-0.90465	NA	AB	PRJNA695106	no
SRR27320875	Asia	NA	Turkey	-0.82254	NA	AB	PRJNA695106	no
SRR27320876	Asia	NA	China	0.26973	Sichuan	AA	PRJNA695106	no
SRR27320877	Asia	NA	China	0.21458	Qinghai	AA	PRJNA695106	no
SRR27320878	Asia	NA	China	0.20631	Qinghai	AA	PRJNA695106	no
SRR27320879	Asia	NA	China	0.20893	Qinghai	AA	PRJNA695106	no
SRR27320880	Asia	NA	China	0.23953	Qinghai	AA	PRJNA695106	no
SRR27320881	Asia	NA	Pakistan	-0.08047	NA	BB	PRJNA695106	no
SRR27320882	Asia	NA	China	0.18313	Gansu	AA	PRJNA695106	no
SRR27320883	North America	NA	Mexico	-1.04445	NA	AB	PRJNA695106	no
SRR27320884	Asia	NA	China	-0.75334	Tibet	AB	PRJNA695106	no
SRR27320885	Asia	NA	China	0.17957	Hubei	AA	PRJNA695106	no
SRR27320886	Asia	NA	China	0.27184	Guizhou	AA	PRJNA695106	no
SRR27320887	Asia	NA	China	0.32229	Gansu	AA	PRJNA695106	no
SRR27320888	Asia	NA	China	0.27646	Gansu	AA	PRJNA695106	no
SRR27320889	Asia	NA	China	-0.82849	Gansu	AB	PRJNA695106	no
SRR27320890	Asia	NA	China	0.20674	Gansu	AA	PRJNA695106	no
SRR27320891	Asia	NA	China	0.23492	Gansu	AA	PRJNA695106	no
SRR27320892	Asia	NA	China	0.30324	Gansu	AA	PRJNA695106	no
SRR27320893	Asia	NA	China	0.27981	Gansu	AA	PRJNA695106	no
SRR27320894	Asia	NA	China	0.25959	Gansu	AA	PRJNA695106	no
SRR27320895	South America	NA	Chile	-0.8472	NA	AB	PRJNA695106	no
SRR27320896	Asia	NA	Turkey	-0.75813	NA	AB	PRJNA695106	no
SRR6031720	Oceania	1979	Australia	-0.83721	NA	AB	PRJNA396589	no
SRR6031721	Oceania	1979	Australia	-0.83943	NA	AB	PRJNA396589	no
SRR6031722	Oceania	1979	Australia	-0.81449	NA	AB	PRJNA396589	no
SRR653637	Europe	1987	United Kingdom	0.27784	NA	AB	PRJNA181962	no
SRR653722	Europe	1987	United Kingdom	-0.57719	NA	AB	PRJNA181962	no
SRR653735	Europe	2008	United Kingdom	-0.19015	NA	AB	PRJNA181960	no
SRR653740	Europe	2008	United Kingdom	-0.62957	NA	AB	PRJNA181960	no
SRR653741	North America	1980	USA	-0.82613	NA	AB	PRJNA181959	no
SRR8208848	North America	1995	USA	-0.85224	NA	AB	PRJNA422914	no
SRR8208849	North America	1993	USA	-0.90026	NA	AB	PRJNA422914	no
SRR8601347	Asia	2014	India	-0.19784	NA	BB	PRJNA277552	no
SRR8601365	Asia	2014	India	-0.44582	NA	BB	PRJNA277553	no
SRR8601595	Asia	2014	India	-0.71978	NA	AB	PRJNA277554	no
SRR9825536	North America	2011	USA	-0.90131	Idaho	AB	PRJNA513913	no
