## Supplementary Table 2 for "Two divergent haploid nuclei shaped the landscape of population diversity in wheat stripe rust"

### Sheet: 239_mapping
Alignment results of 239 Pst isolates
Run	Coverage(%)	MeanDepth	Mapping(%)	Reads_in_total	Reads_primary	Reads_secondary	Reads_mapped	Reads_primary_mapped
CRR651290	90.83	44.2	90.44	30574076	30191640	382436	27652593	27270157
CRR651291	89.98	34.33	52.97	40670320	40368842	301478	21543496	21242018
CRR651292	95.74	46.01	81.35	35258470	34992257	266213	28683010	28416797
CRR651294	95.44	28.87	63.81	28331379	28155747	175632	18079192	17903560
CRR651295	95.9	41.8	75.1	34700379	34459166	241213	26060705	25819492
CRR651297	90.23	39.66	87.51	28348943	27999816	349127	24808098	24458971
CRR651298	95.89	56.37	85	41171364	40759860	411504	34994334	34582830
CRR651299	91.25	45.11	87.43	32205163	31814151	391012	28157216	27766204
CRR651300	95.64	45.56	90.22	31340064	31012583	327481	28275779	27948298
CRR651302	94.58	43.06	88.83	30135153	29822646	312507	26768875	26456368
CRR651303	94.45	38.51	81.16	29491390	29214417	276973	23935206	23658233
CRR651304	94.89	49.12	89.06	34300977	33932441	368536	30547695	30179159
CRR651305	94.52	37.25	87.49	26452958	26163195	289763	23144558	22854795
CRR651306	94.35	38.78	84.75	28482904	28186325	296579	24139449	23842870
CRR651307	90.25	41.59	83.08	31295040	30906932	388108	26000693	25612585
CRR651308	89.71	41.76	89.13	29308921	28912338	396583	26121638	25725055
CRR651309	91.2	45.6	84.78	33645530	33212367	433163	28523168	28090005
CRR651310	94.52	45.59	89	31775219	31452025	323194	28279683	27956489
CRR651311	90.27	52.61	77.67	42266265	41793267	472998	32828892	32355894
CRR651313	90.61	41.91	85.03	30776272	30415251	361021	26168929	25807908
CRR651314	95.66	48.52	90.62	33227755	32881876	345879	30111869	29765990
CRR651315	90.43	33.27	88.41	23841672	23571610	270062	21078680	20808618
CRR651316	89.75	30.34	79.13	24300941	24062193	238748	19228187	18989439
CRR651317	91.17	49.03	87.93	34901923	34459441	442482	30687738	30245256
CRR651318	90.46	52.58	91.24	36002271	35528065	474206	32847593	32373387
CRR651319	89.52	43.44	88.01	30819795	30442133	377662	27125173	26747511
CRR651320	89.78	35.36	88.83	25217129	24934581	282548	22399321	22116773
CRR651322	91.13	47.4	87.7	33822455	33388477	433978	29662491	29228513
CRR651323	90.87	51.2	89.08	35761173	35318977	442196	31855397	31413201
CRR651325	94.47	37.03	60.37	38260664	37976222	284442	23099022	22814580
CRR651326	89.52	25.44	68.66	23136096	22935149	200947	15884662	15683715
CRR651327	91.68	57.27	88.6	40413974	39891497	522477	35805567	35283090
CRR651328	90.78	55.53	87.28	39805196	39294086	511110	34741731	34230621
CRR651329	91	59.25	83.66	44263536	43724536	539000	37031686	36492686
CRR651334	90.9	50.85	88.72	35836887	35398806	438081	31794349	31356268
CRR651335	89.76	54.67	92.35	36886348	36417043	469305	34064487	33595182
CRR651336	90.5	50.53	91.63	34678684	34266105	412579	31777368	31364789
CRR651337	91.42	39.45	91.33	27381688	27061968	319720	25007920	24688200
CRR651338	89.73	37.69	87.42	27345211	27037456	307755	23903937	23596182
CRR651339	89.52	38.89	89.95	27057559	26689850	367709	24336963	23969254
CRR651340	89.56	36.51	86.91	26339688	25982269	357419	22892639	22535220
CRR651341	90	50.09	91.45	34133064	33709006	424058	31215410	30791352
CRR651342	90.13	34.18	68.36	31687710	31399419	288291	21661088	21372797
CRR651343	89.75	36.72	91.19	25478053	25178854	299199	23232869	22933670
CRR651344	90.95	60.47	85.48	44178859	43643571	535288	37763753	37228465
CRR651345	89.4	46.91	90.93	32178096	31782940	395156	29260110	28864954
CRR651346	90.42	45.37	91.11	31421535	31052103	369432	28627938	28258506
CRR651347	89.96	40.59	91.95	27513704	27167609	346095	25297677	24951582
CRR651348	89.92	37.89	91.34	25846744	25524735	322009	23607631	23285622
CRR651349	89.21	46.76	87.79	33208009	32799237	408772	29154057	28745285
CRR651350	89.79	51.68	92.35	34879921	34451793	428128	32212885	31784757
CRR651351	90.4	38.23	90.74	26673265	26366781	306484	24203306	23896822
CRR651352	90.57	45.94	88.03	32571522	32162965	408557	28674244	28265687
CRR651353	89.56	39.55	88.95	27868364	27485562	382802	24787576	24404774
CRR651354	89.75	51.37	89.85	35666123	35208742	457381	32046030	31588649
CRR651355	89.48	56	92.02	37927261	37435739	491522	34900437	34408915
CRR651356	89.7	59.07	92.49	39815522	39299318	516204	36825875	36309671
CRR651357	89.14	43.61	89.8	30230689	29852904	377785	27146487	26768702
CRR651358	90.39	56.27	91	38549958	38069974	479984	35080122	34600138
CRR651359	89.9	44.87	91.35	30614874	30229680	385194	27967648	27582454
CRR651361	91.88	44.87	91.66	30554475	30177796	376679	28005500	27628821
CRR651362	89.7	46.32	90.9	31824378	31426499	397879	28927074	28529195
CRR651363	90.82	50.38	90.55	34762502	34334006	428496	31477283	31048787
CRR651364	90.48	43.78	89.13	30599499	30238588	360911	27273255	26912344
CRR651365	91.08	53.3	90.03	36963482	36519529	443953	33278931	32834978
CRR651366	90.67	58.7	89.72	40847536	40330744	516792	36649204	36132412
CRR651367	90.71	52.73	83.29	39519195	39050978	468217	32917375	32449158
CRR651368	90.92	52.95	87.49	37813094	37343091	470003	33082680	32612677
CRR651369	90.65	42.34	90.92	29112926	28750623	362303	26470717	26108414
CRR651370	89.73	35.63	66.01	34017892	33707278	310614	22455760	22145146
CRR651371	90.5	50.45	88.87	35516398	35081533	434865	31563828	31128963
CRR651372	89.78	47.88	89.54	33388631	32996784	391847	29896457	29504610
CRR651373	89.83	52.52	88.73	36978029	36530235	447794	32810998	32363204
CRR651374	91.96	56.2	90.32	38840932	38372021	468911	35079361	34610450
CRR651375	90.25	51.52	90.16	35663382	35219456	443926	32153100	31709174
CRR651376	90.3	58.71	90.24	40636040	40141270	494770	36669341	36174571
CRR651377	91.69	59.24	89.91	41156227	40646509	509718	37001755	36492037
CRR651379	89.75	43.91	91.07	30129342	29757827	371515	27439383	27067868
CRR651381	89.46	33.81	88.49	24247390	23967534	279856	21457659	21177803
CRR651383	89.76	35.12	88.55	25227315	24934923	292392	22338179	22045787
CRR651385	90.83	49.05	76.81	40104192	39653240	450952	30804285	30353333
CRR651386	89.43	50.99	89.74	35534379	35098729	435650	31889452	31453802
CRR651387	89.52	42.15	73.55	36264430	35856821	407609	26670737	26263128
CRR651388	89.22	33.33	64.13	32843056	32549015	294041	21063183	20769142
CRR651389	88.93	44.12	80.95	34314863	33920110	394753	27777827	27383074
CRR651390	89.66	47.01	85.28	34567871	34167394	400477	29478497	29078020
CRR651391	90.48	56.67	88.95	39839900	39326344	513556	35435864	34922308
CRR651392	89.83	51.25	85.22	37708366	37227882	480484	32136631	31656147
CRR651393	95.33	47.13	88.63	32934528	32610012	324516	29190775	28866259
CRR651394	95.33	51.46	89.57	35578123	35216049	362074	31865709	31503635
CRR651395	95.45	46.94	91.17	32174409	31864156	310253	29333760	29023507
CRR651396	89.41	41.1	89.22	28718410	28375240	343170	25622906	25279736
CRR651398	89.55	43.19	84.78	31786111	31412337	373774	26948024	26574250
CRR651399	89.78	42.48	86.22	30767448	30395761	371687	26528134	26156447
CRR651400	94.45	45.71	84.88	33671817	33278692	393125	28581535	28188410
CRR651401	95.56	53.05	86.2	38149989	37767579	382410	32886169	32503759
CRR651402	94.4	50.81	89.24	35472573	35032145	440428	31656936	31216508
CRR651406	95.41	44.54	88.71	31438954	31150567	288387	27889914	27601527
CRR651408	89.8	49.91	87.04	35792984	35355253	437731	31154070	30716339
CRR651410	89.44	45.46	88.04	32231455	31830511	400944	28377065	27976121
CRR651411	94.99	32.83	65.33	31247765	31018833	228932	20413039	20184107
CRR651412	95.37	54.1	88.06	38005927	37631806	374121	33468110	33093989
CRR651413	89.28	46.59	91.29	31839647	31447117	392530	29067162	28674632
CRR651414	89.32	34.83	85.2	25558575	25264674	293901	21777026	21483125
CRR651415	93.86	54.1	89.32	37856639	37400632	456007	33811824	33355817
CRR651416	90.17	48.77	88.66	34340899	33923082	417817	30447633	30029816
CRR651417	94.96	26.36	56.07	29799288	29609223	190065	16707536	16517471
CRR651418	95.77	54.28	87.05	38574529	38200563	373966	33580334	33206368
CRR651419	89.82	56.65	91.34	38680714	38195020	485694	35329792	34844098
CRR651420	93.03	48.25	91.99	32713388	32307015	406373	30092393	29686020
CRR651421	90.7	38.6	79.93	30565991	30248886	317105	24432684	24115579
CRR651424	89.86	65.08	88.81	45776019	45191823	584196	40655120	40070924
CRR651425	95.33	43.97	86.77	31375620	31076837	298783	27223100	26924317
CRR651426	89.61	42.53	89.03	29857617	29488793	368824	26583407	26214583
CRR651427	91.03	39.79	76.35	32587639	32246857	340782	24880200	24539418
CRR651428	89.67	48.66	90.33	33710205	33295955	414250	30449558	30035308
CRR651429	89.17	35.01	72.69	30103188	29798559	304629	21881536	21576907
CRR651430	89.73	43.06	89.29	30123267	29752098	371169	26897200	26526031
CRR651431	91.26	46.87	82.52	35591379	35147468	443911	29369649	28925738
CRR651432	89.43	35.13	88.55	24913517	24590397	323120	22061832	21738712
CRR651433	90.16	38.15	85.56	27970198	27615068	355130	23930874	23575744
CRR651436	89.33	36.14	87.84	25775534	25423717	351817	22640234	22288417
CRR651438	89.82	49.24	87.05	35315768	34896295	419473	30742517	30323044
CRR651439	89.79	54.2	90.91	37193501	36722550	470951	33813526	33342575
CRR651440	89.64	40.8	86.47	29495090	29114165	380925	25503772	25122847
CRR651441	89.79	43.48	86.55	31426522	31021913	404609	27198428	26793819
CRR651442	89.52	44.62	88.7	31423619	31034027	389592	27871611	27482019
CRR651443	90.76	50.05	91.19	34215351	33784071	431280	31200290	30769010
ERR3856807	96.51	20.84	84.41	22538256	22408852	129404	19024113	18894709
ERR3856808	96.53	20.04	71.58	25604619	25452712	151907	18327758	18175851
ERR3856809	93.21	37.84	59.08	58158622	58026277	132345	34358601	34226256
ERR3856810	97.17	53.8	85.89	56666886	56477550	189336	48671850	48482514
ERR3856811	93.26	47.75	88.69	48554682	48436411	118271	43061595	42943324
ERR3856812	93.21	43.73	87.83	45143065	45015227	127838	39647688	39519850
SRR10406086	91.2	45.21	86.59	52394402	52211930	182472	45368241	45185769
SRR11414077	96.27	63.47	85.65	142576783	77125835	65450948	122118700	56667752
SRR1533752	96.21	62.5	90.22	62935802	62676491	259311	56780635	56521324
SRR1533791	95.99	42.87	88.45	44066146	43906635	159511	38978011	38818500
SRR1533792	91.49	57.71	86.42	60990096	60723117	266979	52707107	52440128
SRR1533793	95.88	44.92	87.65	46715878	46507166	208712	40945319	40736607
SRR1534174	96.11	64.46	88.67	66062562	65824019	238543	58576482	58337939
SRR1534190	96.2	74.79	84.49	80351291	80012670	338621	67889066	67550445
SRR1534208	96.4	100.5	83.98	108650160	108201242	448918	91239234	90790316
SRR1534347	96.48	92.43	80.66	105030582	104442752	587830	84722672	84134842
SRR1534348	96.38	80.06	87.36	83171417	82828936	342481	72658773	72316292
SRR1534359	96.24	62.19	84.19	68171646	67660941	510705	57392394	56881689
SRR1534385	96.13	70.96	87.16	74296371	73889814	406557	64757101	64350544
SRR1534386	96.4	78.77	87.18	83447771	82704727	743044	72752756	72009712
SRR1534393	96.27	78.5	89.29	80286721	79831814	454907	71684744	71229837
SRR15357740	96.42	44.66	77.13	36658402	36319877	338525	28276320	27937795
SRR15357741	96.45	42.39	75.39	35979939	35672358	307581	27124613	26817032
SRR1538789	95.24	25.77	85.85	27797566	27508494	289072	23864058	23574986
SRR1538830	95.96	41.32	87.64	43140324	42854789	285535	37806146	37520611
SRR1539204	96.39	107.43	88.77	112001232	110991578	1009654	99428568	98418914
SRR1539205	93.18	11.47	82.61	13241558	12961616	279942	10939323	10659381
SRR1539263	94.3	16.12	85.78	17356683	17210580	146103	14889394	14743291
SRR1539285	94.87	18.16	87.01	19329539	19107736	221803	16817928	16596125
SRR1539286	94.57	17.51	84.99	19011689	18840231	171458	16157459	15986001
SRR18059865	92.44	8.25	82.75	9443807	9415872	27935	7814310	7786375
SRR18059866	94.64	8.17	78.97	9809974	9784475	25499	7747249	7721750
SRR18059867	93.23	9.6	82.03	11111538	11075798	35740	9114875	9079135
SRR18246449	95.83	63.11	75.58	52505619	52131058	374561	39681211	39306650
SRR24010195	95.92	11.91	89.44	12078442	12048147	30295	10802700	10772405
SRR24010196	95.16	10.39	87.72	10759831	10733484	26347	9438842	9412495
SRR24010197	95.81	10.7	86	11265934	11239852	26082	9688964	9662882
SRR24010198	96.08	18.59	89.53	18783688	18737533	46155	16816951	16770796
SRR24010199	95.62	10.12	88.02	10411922	10388064	23858	9164289	9140431
SRR24010200	95.91	11.51	87.61	11891320	11863283	28037	10417809	10389772
SRR24010201	96.48	17.5	89.1	17758141	17718201	39940	15821871	15781931
SRR24010202	96.68	22.95	88.69	23411744	23358756	52988	20764262	20711274
SRR24010203	96.71	23.31	89.71	23519204	23464317	54887	21098381	21043494
SRR24010204	97.07	46.76	83.44	50732796	50621833	110963	42333883	42222920
SRR24010205	96.6	20.74	88.82	21151866	21100240	51626	18787962	18736336
SRR24010206	96.77	26.4	88.23	27067983	27004221	63762	23883363	23819601
SRR24010207	96.59	26.82	87.32	27832255	27759077	73178	24303926	24230748
SRR24010208	96.62	22.18	86.28	23298306	23246964	51342	20101706	20050364
SRR24010209	96.62	20.75	89.06	21071312	21022641	48671	18766910	18718239
SRR24010210	96.75	24.88	88.46	25445820	25387802	58018	22509912	22451894
SRR24010211	96.76	27.44	86.68	28752588	28686039	66549	24922698	24856149
SRR24010212	96.62	21.01	73.94	25773586	25724811	48775	19057657	19008882
SRR24010224	94.3	24.93	86.95	26139748	26042960	96788	22728441	22631653
SRR24010227	95.43	21.51	90.08	21679155	21612743	66412	19527833	19461421
SRR24010237	96.22	22.25	89.52	22520948	22461889	59059	20160302	20101243
SRR24010251	96.4	20.77	88.13	21383514	21324867	58647	18844398	18785751
SRR24010252	95.99	17.74	87.66	18342570	18298777	43793	16078227	16034434
SRR27320856	90.57	50.8	70.77	44608219	44187867	420352	31567256	31146904
SRR27320857	89.62	54.97	82.33	41543729	41083905	459824	34201573	33741749
SRR27320858	95.73	57.17	87.94	40158037	39804790	353247	35314500	34961253
SRR27320860	92.48	57.71	87.52	40471086	40159292	311794	35418310	35106516
SRR27320861	91.74	103.9	89.81	105857790	105424232	433558	95073446	94639888
SRR27320862	95.18	63.46	85.22	46028175	45585044	443131	39226591	38783460
SRR27320863	94.72	62.68	86.97	44561168	44114245	446923	38756426	38309503
SRR27320864	90.28	67.18	87.73	47554535	47009066	545469	41718843	41173374
SRR27320865	94.16	57.55	85.15	41953857	41480873	472984	35723571	35250587
SRR27320866	89.83	48.86	89.68	33847062	33442028	405034	30354276	29949242
SRR27320867	89.43	65.44	86.65	46981704	46436198	545506	40707922	40162416
SRR27320868	89.56	60.22	89.31	41945189	41447070	498119	37461236	36963117
SRR27320869	94.5	54.87	72.12	47285247	46889974	395273	34103239	33707966
SRR27320870	92.39	55.69	80.35	43186381	42706515	479866	34701743	34221877
SRR27320871	95.14	57.57	85.1	41912113	41520699	391414	35665153	35273739
SRR27320872	93.23	52.39	72.41	44986675	44541370	445305	32574355	32129050
SRR27320873	90.14	59.34	81.53	45335678	44823448	512230	36963111	36450881
SRR27320874	96.14	56.75	84.46	41411037	41049240	361797	34975603	34613806
SRR27320875	96.43	62.25	83.71	45755024	45402325	352699	38299302	37946603
SRR27320876	89.58	51.79	88.73	36305136	35856203	448933	32213792	31764859
SRR27320877	89.89	46.44	81.46	35447969	35055529	392440	28876042	28483602
SRR27320878	89.75	58.74	90.58	40303140	39800801	502339	36506656	36004317
SRR27320879	89.81	60.6	87.77	43000539	42489218	511321	37741692	37230371
SRR27320880	89.65	53.71	86.68	38556056	38093094	462962	33421870	32958908
SRR27320881	93.31	59.57	90.77	40430271	40060734	369537	36698591	36329054
SRR27320882	94.66	69.19	82.16	52318627	51765526	553101	42982378	42429277
SRR27320883	96.45	64.51	86.49	45896480	45522093	374387	39697211	39322824
SRR27320884	95.57	81.55	76.83	65406529	64871920	534609	50253731	49719122
SRR27320885	89.91	51.61	91.05	35298056	34870796	427260	32138877	31711617
SRR27320886	89.61	56.32	92.02	38081484	37622050	459434	35043166	34583732
SRR27320887	89.65	55.24	89.69	38334519	37892443	442076	34381096	33939020
SRR27320888	89.46	56.41	91.37	38375739	37911525	464214	35063535	34599321
SRR27320889	95.51	47.93	64.02	46286779	45981092	305687	29631725	29326038
SRR27320890	90.04	68.99	90.83	47270197	46683635	586562	42936456	42349894
SRR27320891	90.1	70.01	89.7	48562546	47967721	594825	43560056	42965231
SRR27320892	89.07	31.29	51.69	37731497	37469633	261864	19502214	19240350
SRR27320893	89.81	47.1	65.64	44667174	44274011	393163	29320224	28927061
SRR27320894	89.98	64.87	88.73	45452692	44909356	543336	40329768	39786432
SRR27320895	94.77	52.67	76.34	42624690	42257973	366717	32540860	32174143
SRR27320896	96.39	64.47	80.84	49093807	48719741	374066	39688945	39314879
SRR6031720	95.13	60.6	89.1	51659309	51399818	259491	46030432	45770941
SRR6031721	95.15	61.22	89	52253439	51991777	261662	46503457	46241795
SRR6031722	94.08	34.94	93.01	14480866	14167431	313435	13468860	13155425
SRR653637	75.79	2.48	7.52	39647356	39637122	10234	2981767	2971533
SRR653722	93.62	8.85	17.99	48609408	48584396	25012	8744184	8719172
SRR653735	88.16	4.24	13.72	37028852	37018164	10688	5081036	5070348
SRR653740	94.07	9.86	19.86	48966768	48938047	28721	9727152	9698431
SRR653741	94.44	26.91	88.16	30207485	30132835	74650	26631388	26556738
SRR8208848	94.83	49.27	86.17	36281445	35918156	363289	31264814	30901525
SRR8208849	93.27	47.03	83.59	36368477	35928157	440320	30400922	29960602
SRR8601347	95.09	63.89	88.93	64946785	64747264	199521	57755430	57555909
SRR8601365	96.91	74.86	87.18	78312789	77876835	435954	68273047	67837093
SRR8601595	97.11	50.76	79.46	57681512	57555821	125691	45834149	45708458
SRR9825536	93.64	37.6	86.24	27190402	26911618	278784	23449603	23170819
