## Supplementary Table 3 for "Two divergent haploid nuclei shaped the landscape of population diversity in wheat stripe rust"

### Sheet: Variants rate details
Information of the genetic map, statistics using SnpEff
Variants rate details
Chromosome	Length	Variants	Variants rate
NC_063026.1	5665977	67878	83
NC_063027.1	5504627	73058	75
NC_063028.1	5461712	73823	73
NC_063029.1	5908853	75813	77
NC_063030.1	4769362	58412	81
NC_063031.1	4700190	58744	80
NC_063032.1	5047888	63996	78
NC_063033.1	5694420	74338	76
NC_063034.1	5257604	51341	102
NC_063035.1	4411332	53433	82
NC_063036.1	4193600	60312	69
NC_063037.1	4478604	56447	79
NC_063038.1	3376575	46051	73
NC_063039.1	3359773	40047	83
NC_063040.1	2922581	37365	78
NC_063041.1	3034556	38230	79
NC_063042.1	3898959	41963	92
NC_063043.1	2762633	37113	74
Total	80449246	1008364	79

### Sheet: Summary
Summary
Genome	Pst134pri
Number of lines (input file)	1008364
Number of variants (before filter)	1008364
Number of not variants	0
(i.e. reference equals alternative)
Number of variants processed	1008364
(i.e. after filter and non-variants)
Number of known variants	0 ( 0% )
(i.e. non-empty ID)
Number of multi-allelic VCF entries	0
(i.e. more than two alleles)
Number of effects	5765699
Genome total length	89491239
Genome effective length	80449246
Variant rate	1 variant every 79 bases

### Sheet: Number of effects by impact
Number of effects by impact
Type (alphabetical order)	Count	Percent
HIGH	4349	0.00075
LOW	158205	0.02744
MODERATE	113404	0.01967
MODIFIER	5489741	0.95214

### Sheet: Number of effects by functional
Number of effects by functional class
Type (alphabetical order)	Count	Percent
MISSENSE	114044	0.4382
NONSENSE	3013	0.01158
SILENT	143197	0.55022

### Sheet: Number of effects by region
Number of effects by region
Type (alphabetical order)	Count	Percent
3_prime_UTR_variant	40347	0.00698
5_prime_UTR_premature_start_codon_gain_variant	3196	0.00055
5_prime_UTR_variant	22828	0.00395
downstream_gene_variant	2163319	0.37417
initiator_codon_variant	29	1e-05
intergenic_region	637851	0.11032
intron_variant	79889	0.01382
missense_variant	113404	0.01961
non_coding_transcript_variant	402450	0.06961
splice_acceptor_variant	279	5e-05
splice_donor_variant	446	8e-05
splice_region_variant	15776	0.00273
start_lost	176	3e-05
stop_gained	3013	0.00052
stop_lost	435	8e-05
stop_retained_variant	273	5e-05
synonymous_variant	142924	0.02472
upstream_gene_variant	2155034	0.37274

### Sheet: Number of effects by type
Number of effects by type
Type (alphabetical order)	Count	Percent
DOWNSTREAM	2163319	0.3752
EXON	258041	0.04475
INTERGENIC	637851	0.11063
INTRON	67912	0.01178
SPLICE_SITE_ACCEPTOR	279	5e-05
SPLICE_SITE_DONOR	446	8e-05
SPLICE_SITE_REGION	13996	0.00243
TRANSCRIPT	402450	0.0698
UPSTREAM	2155034	0.37377
UTR_3_PRIME	40347	0.007
UTR_5_PRIME	26024	0.00451
