## Supplementary Table 4 for "Two divergent haploid nuclei shaped the landscape of population diversity in wheat stripe rust"

### Sheet: mash
Genetic distance of 239 isolates to four haploid reference genomes
Run	shared_kmer_with_AZ2A	shared_kmer_with_AZ2B	shared_kmer_with_Pst134pri	shared_kmer_with_Pst134alt	identity_with_AZ2A	identity_with_AZ2B	identity_with_Pst134pri	identity_with_Pst134alt
CRR651290	496329/500000	485211/500000	399071/500000	455302/500000	0.99977	0.999062	0.992979	0.997078
CRR651291	490192/500000	478197/500000	389726/500000	445449/500000	0.999381	0.998608	0.992244	0.996396
CRR651292	495774/500000	491751/500000	466458/500000	479717/500000	0.999735	0.99948	0.997832	0.998707
CRR651294	491807/500000	488616/500000	464030/500000	477128/500000	0.999484	0.999281	0.99767	0.998538
CRR651295	494237/500000	492227/500000	469107/500000	480891/500000	0.999638	0.99951	0.998009	0.998783
CRR651297	487976/500000	480521/500000	392270/500000	449655/500000	0.99924	0.998759	0.992446	0.996689
CRR651298	490686/500000	488732/500000	468755/500000	477002/500000	0.999413	0.999288	0.997986	0.99853
CRR651299	495450/500000	489113/500000	402513/500000	457131/500000	0.999714	0.999312	0.993245	0.997203
CRR651300	489306/500000	487318/500000	465104/500000	475257/500000	0.999325	0.999197	0.997742	0.998415
CRR651302	480405/500000	477983/500000	451837/500000	464963/500000	0.998751	0.998594	0.99684	0.997732
CRR651303	479802/500000	477419/500000	451418/500000	464450/500000	0.998712	0.998557	0.996811	0.997698
CRR651304	483510/500000	481385/500000	453374/500000	467823/500000	0.998953	0.998815	0.996946	0.997923
CRR651305	481001/500000	478498/500000	452024/500000	465354/500000	0.99879	0.998627	0.996853	0.997758
CRR651306	479545/500000	477164/500000	451274/500000	464209/500000	0.998696	0.99854	0.996801	0.997682
CRR651307	484747/500000	480075/500000	392637/500000	447854/500000	0.999032	0.99873	0.992475	0.996564
CRR651308	481666/500000	476080/500000	387399/500000	445209/500000	0.998833	0.998469	0.992058	0.99638
CRR651309	486353/500000	480431/500000	397989/500000	451184/500000	0.999136	0.998753	0.992895	0.996795
CRR651310	479866/500000	477456/500000	451618/500000	464520/500000	0.998716	0.998559	0.996825	0.997703
CRR651311	482053/500000	476519/500000	389257/500000	446096/500000	0.998858	0.998498	0.992207	0.996442
CRR651313	491862/500000	485246/500000	397723/500000	455125/500000	0.999487	0.999064	0.992874	0.997066
CRR651314	487298/500000	485448/500000	464847/500000	473708/500000	0.999196	0.999077	0.997724	0.998313
CRR651315	489783/500000	484939/500000	395070/500000	452566/500000	0.999355	0.999045	0.992666	0.99689
CRR651316	484207/500000	479091/500000	388569/500000	446913/500000	0.998998	0.998666	0.992152	0.996499
CRR651317	495893/500000	489328/500000	402360/500000	458607/500000	0.999742	0.999326	0.993234	0.997303
CRR651318	493117/500000	485588/500000	394921/500000	452976/500000	0.999567	0.999086	0.992655	0.996918
CRR651319	483274/500000	478368/500000	389110/500000	445849/500000	0.998937	0.998619	0.992195	0.996424
CRR651320	483176/500000	478239/500000	389227/500000	445826/500000	0.998931	0.99861	0.992204	0.996423
CRR651322	494759/500000	488414/500000	400801/500000	455842/500000	0.999671	0.999268	0.993113	0.997115
CRR651323	486100/500000	479623/500000	395085/500000	449649/500000	0.999119	0.998701	0.992667	0.996689
CRR651325	487933/500000	484988/500000	427476/500000	462266/500000	0.999237	0.999048	0.995115	0.997551
CRR651326	481022/500000	476371/500000	388913/500000	444754/500000	0.998792	0.998488	0.992179	0.996348
CRR651327	495355/500000	491398/500000	405349/500000	460375/500000	0.999708	0.999458	0.993463	0.997423
CRR651328	494539/500000	484600/500000	397856/500000	454693/500000	0.999657	0.999023	0.992884	0.997036
CRR651329	494775/500000	487795/500000	398058/500000	456610/500000	0.999672	0.999228	0.9929	0.997167
CRR651334	492875/500000	483610/500000	396976/500000	452913/500000	0.999552	0.998959	0.992816	0.996914
CRR651335	482916/500000	478263/500000	388697/500000	446077/500000	0.998914	0.998612	0.992162	0.99644
CRR651336	488724/500000	483592/500000	392794/500000	451424/500000	0.999287	0.998958	0.992487	0.996811
CRR651337	495773/500000	490765/500000	404838/500000	459413/500000	0.999735	0.999418	0.993424	0.997358
CRR651338	482776/500000	478137/500000	388649/500000	445967/500000	0.998905	0.998604	0.992158	0.996433
CRR651339	483118/500000	478363/500000	388621/500000	446039/500000	0.998927	0.998619	0.992156	0.996438
CRR651340	482787/500000	478106/500000	388287/500000	445735/500000	0.998906	0.998602	0.992129	0.996416
CRR651341	490699/500000	480442/500000	391394/500000	447516/500000	0.999413	0.998754	0.992376	0.996541
CRR651342	493827/500000	479557/500000	393716/500000	448109/500000	0.999612	0.998696	0.99256	0.996582
CRR651343	491940/500000	477124/500000	388551/500000	445183/500000	0.999492	0.998538	0.99215	0.996378
CRR651344	495439/500000	483388/500000	397033/500000	452441/500000	0.999714	0.998945	0.99282	0.996881
CRR651345	486156/500000	473901/500000	386044/500000	442119/500000	0.999123	0.998326	0.99195	0.996163
CRR651346	493643/500000	481509/500000	393808/500000	450361/500000	0.9996	0.998823	0.992567	0.996738
CRR651347	491169/500000	480464/500000	391679/500000	449172/500000	0.999443	0.998755	0.992399	0.996656
CRR651348	486000/500000	481795/500000	392209/500000	449265/500000	0.999113	0.998842	0.992441	0.996662
CRR651349	485621/500000	471856/500000	384855/500000	441855/500000	0.999089	0.998191	0.991854	0.996144
CRR651350	483070/500000	478403/500000	388835/500000	446207/500000	0.998924	0.998621	0.992173	0.996449
CRR651351	487671/500000	480841/500000	392117/500000	450555/500000	0.99922	0.99878	0.992434	0.996751
CRR651352	494923/500000	486277/500000	399200/500000	455189/500000	0.999681	0.999131	0.992989	0.99707
CRR651353	488110/500000	475061/500000	388161/500000	445134/500000	0.999248	0.998402	0.992119	0.996374
CRR651354	492109/500000	477274/500000	388663/500000	445344/500000	0.999503	0.998547	0.992159	0.996389
CRR651355	482988/500000	470586/500000	384346/500000	440807/500000	0.998919	0.998107	0.991813	0.99607
CRR651356	485683/500000	471957/500000	385149/500000	442077/500000	0.999093	0.998198	0.991878	0.99616
CRR651357	486120/500000	472549/500000	385328/500000	441847/500000	0.999121	0.998237	0.991892	0.996144
CRR651358	494472/500000	480431/500000	394638/500000	449653/500000	0.999653	0.998753	0.992632	0.996689
CRR651359	485187/500000	480092/500000	390631/500000	447656/500000	0.999061	0.998731	0.992316	0.99655
CRR651361	484665/500000	479398/500000	402629/500000	451666/500000	0.999027	0.998686	0.993254	0.996828
CRR651362	482476/500000	475729/500000	385980/500000	443904/500000	0.998886	0.998446	0.991944	0.996288
CRR651363	492010/500000	486401/500000	398467/500000	454921/500000	0.999497	0.999139	0.992932	0.997052
CRR651364	489615/500000	483889/500000	394817/500000	451563/500000	0.999344	0.998977	0.992646	0.996821
CRR651365	494009/500000	488345/500000	401234/500000	458136/500000	0.999623	0.999263	0.993147	0.997271
CRR651366	490658/500000	483732/500000	395063/500000	453114/500000	0.999411	0.998967	0.992666	0.996928
CRR651367	483582/500000	477115/500000	392136/500000	446726/500000	0.998957	0.998537	0.992435	0.996485
CRR651368	493637/500000	487934/500000	399715/500000	456463/500000	0.9996	0.999237	0.993029	0.997157
CRR651369	492571/500000	486914/500000	398988/500000	455650/500000	0.999532	0.999172	0.992972	0.997102
CRR651370	485222/500000	478955/500000	387803/500000	446550/500000	0.999063	0.998657	0.99209	0.996473
CRR651371	490706/500000	484638/500000	395615/500000	453079/500000	0.999414	0.999025	0.992709	0.996925
CRR651372	484273/500000	477829/500000	387645/500000	446206/500000	0.999002	0.998584	0.992078	0.996449
CRR651373	484562/500000	478178/500000	387956/500000	446583/500000	0.99902	0.998606	0.992103	0.996476
CRR651374	494887/500000	490195/500000	407705/500000	461467/500000	0.999679	0.999381	0.993643	0.997497
CRR651375	485971/500000	477681/500000	390936/500000	448109/500000	0.999111	0.998574	0.99234	0.996582
CRR651376	485123/500000	478809/500000	389357/500000	447011/500000	0.999057	0.998648	0.992214	0.996505
CRR651377	486851/500000	480919/500000	400408/500000	452346/500000	0.999168	0.998785	0.993083	0.996875
CRR651379	484476/500000	478091/500000	388512/500000	446635/500000	0.999015	0.998601	0.992147	0.996479
CRR651381	484492/500000	477766/500000	386917/500000	445343/500000	0.999016	0.99858	0.99202	0.996389
CRR651383	483849/500000	481164/500000	387854/500000	446169/500000	0.998974	0.998801	0.992095	0.996447
CRR651385	495440/500000	485732/500000	397597/500000	454103/500000	0.999714	0.999096	0.992864	0.996996
CRR651386	483006/500000	476604/500000	385161/500000	444075/500000	0.99892	0.998504	0.991879	0.9963
CRR651387	486320/500000	471181/500000	388009/500000	440905/500000	0.999133	0.998147	0.992107	0.996077
CRR651388	483482/500000	478641/500000	389075/500000	446335/500000	0.998951	0.998637	0.992192	0.996458
CRR651389	486340/500000	472045/500000	382615/500000	442302/500000	0.999135	0.998204	0.991673	0.996176
CRR651390	482773/500000	478100/500000	388432/500000	445892/500000	0.998905	0.998601	0.992141	0.996427
CRR651391	491025/500000	481864/500000	394070/500000	451104/500000	0.999434	0.998846	0.992588	0.996789
CRR651392	482975/500000	478307/500000	388708/500000	446092/500000	0.998918	0.998615	0.992163	0.996441
CRR651393	483596/500000	480106/500000	462378/500000	469172/500000	0.998958	0.998732	0.997558	0.998013
CRR651394	482474/500000	479336/500000	462122/500000	468412/500000	0.998886	0.998682	0.997541	0.997963
CRR651395	481941/500000	478777/500000	461983/500000	467961/500000	0.998851	0.998646	0.997532	0.997933
CRR651396	482378/500000	475642/500000	386048/500000	443808/500000	0.998879	0.998441	0.99195	0.996281
CRR651398	487204/500000	475263/500000	388050/500000	443706/500000	0.99919	0.998416	0.99211	0.996274
CRR651399	487981/500000	476699/500000	389764/500000	445023/500000	0.99924	0.99851	0.992247	0.996367
CRR651400	490382/500000	482158/500000	431268/500000	463142/500000	0.999393	0.998865	0.995389	0.99761
CRR651401	486352/500000	483474/500000	463454/500000	471572/500000	0.999136	0.99895	0.997631	0.998172
CRR651402	491103/500000	482294/500000	430697/500000	462398/500000	0.999439	0.998874	0.995348	0.99756
CRR651406	482088/500000	478870/500000	461968/500000	468028/500000	0.998861	0.998652	0.997531	0.997937
CRR651408	483045/500000	478386/500000	389234/500000	446357/500000	0.998923	0.99862	0.992205	0.99646
CRR651410	486310/500000	474100/500000	386605/500000	442454/500000	0.999133	0.998339	0.991995	0.996186
CRR651411	481686/500000	478516/500000	461473/500000	467612/500000	0.998835	0.998628	0.997497	0.997909
CRR651412	482212/500000	479077/500000	462081/500000	468242/500000	0.998869	0.998665	0.997538	0.997951
CRR651413	483062/500000	470770/500000	384578/500000	441066/500000	0.998924	0.998119	0.991832	0.996088
CRR651414	484750/500000	478161/500000	386917/500000	445920/500000	0.999033	0.998605	0.99202	0.996429
CRR651415	488275/500000	484604/500000	422688/500000	461096/500000	0.999259	0.999023	0.994765	0.997472
CRR651416	483136/500000	478490/500000	389715/500000	446561/500000	0.998928	0.998627	0.992243	0.996474
CRR651417	481227/500000	478019/500000	460887/500000	467048/500000	0.998805	0.998596	0.997458	0.997872
CRR651418	493007/500000	488235/500000	465091/500000	476089/500000	0.99956	0.999256	0.997741	0.99847
CRR651419	486388/500000	474175/500000	386895/500000	442659/500000	0.999138	0.998344	0.992018	0.996201
CRR651420	492134/500000	481204/500000	414893/500000	456887/500000	0.999505	0.998803	0.994186	0.997186
CRR651421	489623/500000	479312/500000	393780/500000	447992/500000	0.999345	0.99868	0.992565	0.996574
CRR651424	486349/500000	471957/500000	385048/500000	442174/500000	0.999135	0.998198	0.991869	0.996167
CRR651425	482098/500000	478895/500000	461824/500000	467973/500000	0.998861	0.998653	0.997521	0.997933
CRR651426	484339/500000	477862/500000	387598/500000	446247/500000	0.999006	0.998586	0.992074	0.996452
CRR651427	491413/500000	486839/500000	400730/500000	455364/500000	0.999459	0.999167	0.993108	0.997082
CRR651428	483475/500000	476894/500000	387120/500000	445013/500000	0.99895	0.998523	0.992036	0.996366
CRR651429	482295/500000	475503/500000	385413/500000	443500/500000	0.998874	0.998431	0.991899	0.99626
CRR651430	482922/500000	476279/500000	387828/500000	444767/500000	0.998915	0.998482	0.992092	0.996349
CRR651431	494005/500000	486532/500000	401112/500000	455458/500000	0.999623	0.999147	0.993137	0.997088
CRR651432	482602/500000	475855/500000	386681/500000	444110/500000	0.998894	0.998454	0.992001	0.996303
CRR651433	483169/500000	476647/500000	390794/500000	445958/500000	0.998931	0.998506	0.992329	0.996432
CRR651436	484330/500000	477884/500000	387430/500000	446148/500000	0.999005	0.998587	0.992061	0.996445
CRR651438	482947/500000	476938/500000	389061/500000	445705/500000	0.998916	0.998525	0.992191	0.996414
CRR651439	484372/500000	477936/500000	387587/500000	446250/500000	0.999008	0.998591	0.992073	0.996452
CRR651440	482553/500000	476534/500000	388601/500000	445266/500000	0.998891	0.998499	0.992154	0.996384
CRR651441	482588/500000	476622/500000	388771/500000	445386/500000	0.998893	0.998505	0.992168	0.996392
CRR651442	484382/500000	477872/500000	387499/500000	446157/500000	0.999009	0.998586	0.992066	0.996446
CRR651443	486373/500000	479916/500000	393503/500000	449517/500000	0.999137	0.99872	0.992543	0.996679
ERR3856807	467687/500000	467221/500000	467401/500000	480596/500000	0.997914	0.997883	0.997895	0.998764
ERR3856808	466353/500000	465850/500000	466736/500000	479180/500000	0.997825	0.997792	0.997851	0.998672
ERR3856809	386409/500000	385039/500000	430200/500000	396199/500000	0.991979	0.991869	0.995312	0.992755
ERR3856810	477983/500000	477607/500000	478628/500000	491732/500000	0.998594	0.998569	0.998636	0.999479
ERR3856811	374829/500000	374590/500000	436124/500000	390760/500000	0.991036	0.991016	0.995738	0.992326
ERR3856812	375128/500000	374886/500000	436226/500000	390935/500000	0.991061	0.991041	0.995745	0.99234
SRR10406086	479577/500000	474283/500000	384970/500000	442173/500000	0.998698	0.998351	0.991863	0.996167
SRR11414077	472928/500000	471750/500000	452786/500000	465110/500000	0.998262	0.998184	0.996905	0.997742
SRR1533752	473307/500000	472081/500000	452876/500000	465410/500000	0.998287	0.998206	0.996911	0.997762
SRR1533791	475137/500000	473705/500000	453125/500000	466417/500000	0.998407	0.998313	0.996928	0.99783
SRR1533792	481748/500000	476659/500000	388430/500000	444509/500000	0.998839	0.998507	0.992141	0.996331
SRR1533793	472213/500000	471050/500000	451932/500000	464467/500000	0.998215	0.998138	0.996846	0.997699
SRR1534174	473005/500000	471816/500000	452872/500000	465224/500000	0.998267	0.998189	0.996911	0.99775
SRR1534190	472898/500000	471713/500000	452710/500000	465128/500000	0.99826	0.998182	0.9969	0.997743
SRR1534208	473560/500000	472304/500000	453155/500000	465664/500000	0.998304	0.998221	0.996931	0.997779
SRR1534347	474686/500000	473414/500000	453428/500000	466387/500000	0.998378	0.998294	0.996949	0.997828
SRR1534348	476982/500000	475568/500000	454097/500000	467887/500000	0.998528	0.998436	0.996995	0.997928
SRR1534359	472951/500000	471780/500000	452856/500000	465219/500000	0.998263	0.998186	0.99691	0.997749
SRR1534385	472840/500000	471639/500000	452706/500000	465103/500000	0.998256	0.998177	0.9969	0.997742
SRR1534386	472943/500000	471731/500000	452845/500000	465192/500000	0.998263	0.998183	0.996909	0.997748
SRR1534393	472970/500000	471779/500000	452881/500000	465296/500000	0.998265	0.998186	0.996912	0.997755
SRR15357740	477194/500000	476770/500000	478303/500000	491485/500000	0.998542	0.998514	0.998615	0.999463
SRR15357741	476891/500000	476472/500000	478034/500000	491168/500000	0.998522	0.998495	0.998597	0.999443
SRR1538789	466594/500000	465435/500000	446626/500000	458776/500000	0.997841	0.997764	0.996479	0.997315
SRR1538830	475056/500000	473659/500000	453129/500000	466367/500000	0.998402	0.99831	0.996929	0.997826
SRR1539204	473217/500000	472059/500000	453210/500000	465498/500000	0.998281	0.998205	0.996934	0.997768
SRR1539205	431437/500000	430447/500000	412293/500000	424090/500000	0.995402	0.99533	0.993991	0.994868
SRR1539263	452287/500000	451289/500000	432850/500000	444795/500000	0.996871	0.996802	0.995503	0.996351
SRR1539285	462938/500000	461637/500000	441278/500000	454556/500000	0.997596	0.997508	0.996103	0.997027
SRR1539286	456595/500000	455536/500000	436857/500000	449070/500000	0.997166	0.997094	0.99579	0.996648
SRR18059865	363976/500000	363558/500000	399399/500000	372365/500000	0.990127	0.990091	0.993004	0.990832
SRR18059866	407986/500000	407387/500000	408816/500000	418009/500000	0.993665	0.993619	0.993728	0.994419
SRR18059867	402619/500000	400402/500000	408843/500000	401975/500000	0.993254	0.993082	0.99373	0.993204
SRR18246449	490119/500000	488751/500000	466280/500000	481535/500000	0.999376	0.999289	0.99782	0.998825
SRR24010195	458511/500000	456290/500000	451752/500000	460562/500000	0.997297	0.997145	0.996834	0.997436
SRR24010196	446072/500000	442667/500000	438680/500000	440508/500000	0.99644	0.996201	0.99592	0.996049
SRR24010197	448127/500000	447609/500000	447306/500000	460577/500000	0.996583	0.996547	0.996526	0.997437
SRR24010198	473451/500000	469649/500000	466192/500000	466617/500000	0.998296	0.998045	0.997815	0.997843
SRR24010199	443987/500000	443549/500000	441938/500000	454869/500000	0.996294	0.996263	0.99615	0.997048
SRR24010200	452345/500000	451763/500000	451862/500000	465032/500000	0.996875	0.996835	0.996842	0.997737
SRR24010201	472006/500000	471484/500000	470812/500000	484185/500000	0.998201	0.998167	0.998122	0.998996
SRR24010202	474993/500000	474524/500000	475554/500000	488693/500000	0.998398	0.998367	0.998435	0.999285
SRR24010203	476792/500000	476062/500000	475733/500000	488788/500000	0.998516	0.998468	0.998446	0.999292
SRR24010204	478386/500000	477920/500000	478892/500000	492040/500000	0.99862	0.99859	0.998653	0.999499
SRR24010205	479761/500000	479142/500000	472472/500000	485508/500000	0.99871	0.998669	0.998232	0.999081
SRR24010206	476555/500000	476140/500000	476975/500000	490392/500000	0.9985	0.998473	0.998528	0.999394
SRR24010207	480535/500000	477093/500000	472495/500000	476032/500000	0.99876	0.998536	0.998233	0.998466
SRR24010208	482589/500000	480569/500000	473848/500000	484776/500000	0.998893	0.998762	0.998323	0.999034
SRR24010209	473707/500000	473271/500000	474125/500000	487398/500000	0.998313	0.998285	0.998341	0.999203
SRR24010210	476065/500000	475595/500000	476301/500000	489640/500000	0.998468	0.998437	0.998484	0.999346
SRR24010211	475795/500000	475417/500000	476399/500000	489510/500000	0.998451	0.998426	0.99849	0.999338
SRR24010212	473556/500000	473060/500000	473896/500000	487092/500000	0.998303	0.998271	0.998326	0.999183
SRR24010224	477456/500000	473263/500000	435174/500000	458774/500000	0.998559	0.998284	0.99567	0.997315
SRR24010227	470539/500000	469458/500000	451304/500000	463839/500000	0.998104	0.998032	0.996803	0.997657
SRR24010237	476001/500000	472080/500000	468640/500000	469058/500000	0.998464	0.998206	0.997978	0.998006
SRR24010251	479864/500000	476933/500000	468876/500000	472913/500000	0.998716	0.998525	0.997994	0.998261
SRR24010252	471125/500000	467189/500000	463664/500000	464154/500000	0.998143	0.997881	0.997645	0.997678
SRR27320856	485790/500000	479207/500000	393613/500000	448963/500000	0.999099	0.998674	0.992552	0.996641
SRR27320857	482488/500000	475535/500000	387413/500000	445879/500000	0.998886	0.998433	0.992059	0.996426
SRR27320858	473345/500000	472611/500000	468253/500000	471921/500000	0.998289	0.998241	0.997952	0.998195
SRR27320860	389559/500000	388001/500000	431310/500000	398461/500000	0.992231	0.992106	0.995392	0.992931
SRR27320861	489823/500000	476529/500000	388950/500000	446356/500000	0.999358	0.998499	0.992182	0.99646
SRR27320862	481218/500000	477570/500000	453986/500000	466073/500000	0.998804	0.998567	0.996988	0.997807
SRR27320863	480004/500000	477626/500000	451895/500000	464820/500000	0.998725	0.99857	0.996844	0.997723
SRR27320864	482223/500000	486131/500000	389187/500000	447705/500000	0.998869	0.999121	0.992201	0.996554
SRR27320865	487783/500000	499743/500000	425692/500000	465010/500000	0.999227	0.999984	0.994985	0.997735
SRR27320866	482326/500000	487502/500000	388264/500000	450031/500000	0.998876	0.999209	0.992127	0.996715
SRR27320867	470126/500000	472524/500000	380918/500000	440157/500000	0.998077	0.998235	0.991535	0.996024
SRR27320868	479722/500000	479732/500000	386181/500000	444395/500000	0.998707	0.998708	0.991961	0.996323
SRR27320869	479900/500000	477546/500000	451800/500000	464620/500000	0.998719	0.998565	0.996837	0.997709
SRR27320870	485645/500000	488560/500000	406380/500000	455300/500000	0.99909	0.999277	0.993542	0.997078
SRR27320871	473453/500000	472560/500000	459372/500000	465369/500000	0.998297	0.998238	0.997355	0.997759
SRR27320872	485410/500000	490355/500000	415755/500000	458701/500000	0.999075	0.999391	0.994251	0.99731
SRR27320873	480054/500000	479266/500000	390958/500000	447477/500000	0.998729	0.998677	0.992342	0.996538
SRR27320874	489382/500000	486454/500000	475465/500000	478591/500000	0.999329	0.999142	0.998429	0.998633
SRR27320875	491089/500000	487559/500000	478952/500000	492156/500000	0.999438	0.999213	0.998657	0.999506
SRR27320876	486722/500000	473292/500000	385366/500000	442716/500000	0.999159	0.998286	0.991895	0.996205
SRR27320877	481709/500000	477075/500000	389760/500000	445571/500000	0.998836	0.998534	0.992247	0.996405
SRR27320878	492107/500000	477305/500000	388721/500000	445400/500000	0.999503	0.998549	0.992164	0.996393
SRR27320879	484231/500000	478387/500000	387745/500000	446082/500000	0.998999	0.99862	0.992086	0.996441
SRR27320880	483715/500000	476718/500000	386422/500000	445743/500000	0.998966	0.998511	0.99198	0.996417
SRR27320881	421415/500000	419352/500000	438050/500000	421213/500000	0.994671	0.994518	0.995875	0.994656
SRR27320882	491396/500000	487379/500000	434190/500000	465935/500000	0.999458	0.999201	0.9956	0.997797
SRR27320883	486282/500000	486364/500000	479175/500000	492339/500000	0.999131	0.999136	0.998671	0.999518
SRR27320884	482280/500000	479158/500000	462320/500000	468388/500000	0.998873	0.99867	0.997555	0.997961
SRR27320885	482239/500000	477795/500000	389853/500000	445375/500000	0.99887	0.998581	0.992254	0.996391
SRR27320886	487469/500000	473336/500000	386941/500000	443438/500000	0.999207	0.998289	0.992022	0.996255
SRR27320887	484944/500000	471236/500000	386561/500000	440097/500000	0.999045	0.99815	0.991991	0.99602
SRR27320888	486580/500000	473696/500000	384561/500000	444473/500000	0.99915	0.998313	0.99183	0.996328
SRR27320889	478681/500000	478878/500000	463580/500000	476174/500000	0.998639	0.998652	0.997639	0.998475
SRR27320890	483775/500000	476929/500000	387742/500000	447363/500000	0.99897	0.998525	0.992086	0.99653
SRR27320891	490843/500000	477611/500000	389742/500000	446329/500000	0.999423	0.998569	0.992245	0.996458
SRR27320892	484546/500000	472040/500000	383749/500000	441226/500000	0.999019	0.998203	0.991765	0.9961
SRR27320893	499786/500000	473902/500000	387658/500000	442662/500000	0.999987	0.998326	0.992079	0.996201
SRR27320894	487797/500000	474450/500000	387746/500000	443838/500000	0.999228	0.998362	0.992086	0.996284
SRR27320895	472884/500000	471737/500000	452684/500000	465212/500000	0.998259	0.998183	0.996898	0.997749
SRR27320896	478298/500000	477876/500000	479220/500000	492338/500000	0.998614	0.998587	0.998674	0.999518
SRR6031720	472792/500000	471625/500000	452688/500000	465080/500000	0.998253	0.998176	0.996898	0.99774
SRR6031721	472826/500000	471637/500000	452791/500000	465100/500000	0.998255	0.998177	0.996906	0.997741
SRR6031722	472697/500000	471524/500000	452505/500000	464963/500000	0.998247	0.998169	0.996886	0.997732
SRR653637	233460/500000	232730/500000	222651/500000	229505/500000	0.976481	0.976386	0.975036	0.97596
SRR653722	414375/500000	413317/500000	395971/500000	407487/500000	0.994147	0.994068	0.992737	0.993627
SRR653735	320604/500000	319707/500000	306105/500000	314993/500000	0.986208	0.986122	0.984783	0.985664
SRR653740	426342/500000	425111/500000	407253/500000	418946/500000	0.995032	0.994942	0.993609	0.994488
SRR653741	474341/500000	473880/500000	439145/500000	475948/500000	0.998355	0.998325	0.995953	0.998461
SRR8208848	472779/500000	471636/500000	452587/500000	465004/500000	0.998252	0.998177	0.996891	0.997735
SRR8208849	470918/500000	470075/500000	434418/500000	458385/500000	0.998129	0.998073	0.995616	0.997288
SRR8601347	411325/500000	410771/500000	446284/500000	418449/500000	0.993918	0.993876	0.996455	0.994451
SRR8601365	454324/500000	453772/500000	463221/500000	460826/500000	0.997011	0.996973	0.997615	0.997454
SRR8601595	478218/500000	477739/500000	478715/500000	491844/500000	0.998609	0.998578	0.998641	0.999486
SRR9825536	476748/500000	476247/500000	441149/500000	478427/500000	0.998513	0.99848	0.996094	0.998623
