## Supplementary Table 7 for "Two divergent haploid nuclei shaped the landscape of population diversity in wheat stripe rust"

### Sheet: rna250_mapping
Alignment results of 250 Pst transcriptome data
Run	Bioproject	Number of input reads	Average input read length	Uniquely mapped reads number	Uniquely mapped reads %	Average mapped length	Number of splices: Total	Number of splices: Annotated (sjdb)	Number of splices: GT/AG	Number of splices: GC/AG	Number of splices: AT/AC	Number of splices: Non-canonical	Mismatch rate per base, %	Deletion rate per base	Deletion average length	Insertion rate per base	Insertion average length	Number of reads mapped to multiple loci	% of reads mapped to multiple loci	Number of reads mapped to too many loci	% of reads mapped to too many loci	Number of reads unmapped: too many mismatches	% of reads unmapped: too many mismatches	Number of reads unmapped: too short	% of reads unmapped: too short	Number of reads unmapped: other	% of reads unmapped: other	Number of chimeric reads	% of chimeric reads
ERR4315145	PRJEB39201	20174001	198	3007209	0.1491	195.17	1739198	0	1717898	11091	419	9790	0.0076	0.0004	1.84	0.0005	1.75	611972	0.0303	1435968	0.0712	0	0	12753121	0.6322	2365731	0.1173	0	0
ERR4315146	PRJEB39201	18724911	198	5476257	0.2925	195.17	3523623	0	3483884	23837	405	15497	0.0081	0.0004	1.86	0.0004	1.67	890839	0.0476	1105109	0.059	0	0	8724654	0.4659	2528052	0.135	0	0
ERR4315147	PRJEB39201	23113624	198	3338466	0.1444	195.23	2109642	0	2086544	14194	269	8635	0.0081	0.0004	1.81	0.0004	1.65	591458	0.0256	1060862	0.0459	0	0	17603282	0.7616	519556	0.0225	0	0
ERR4315148	PRJEB39201	23108355	198	10908118	0.472	195.41	6702735	0	6630712	41465	1049	29509	0.0076	0.0004	1.82	0.0004	1.64	1539244	0.0666	662160	0.0287	0	0	7332646	0.3173	2666187	0.1154	0	0
ERR4315149	PRJEB39201	19675309	198	10578369	0.5376	195.49	6216446	0	6143742	44575	676	27453	0.0071	0.0005	1.74	0.0004	1.55	1451704	0.0738	459904	0.0234	0	0	5496292	0.2793	1689040	0.0858	0	0
ERR4315150	PRJEB39201	17661805	202	8469868	0.4796	199.68	5442790	0	5379960	41377	871	20582	0.0058	0.0003	1.8	0.0003	1.62	1092594	0.0619	101913	0.0058	0	0	7718846	0.437	278584	0.0158	0	0
ERR4315151	PRJEB39201	18114554	198	8056091	0.4447	195.46	4816435	0	4764931	29606	590	21308	0.0071	0.0005	1.72	0.0004	1.61	1181132	0.0652	464215	0.0256	0	0	7367471	0.4067	1045645	0.0577	0	0
ERR4315152	PRJEB39201	16452156	198	6446467	0.3918	195.55	4019018	0	3976497	24735	572	17214	0.0071	0.0004	1.75	0.0004	1.61	940335	0.0572	610361	0.0371	0	0	6612287	0.4019	1842706	0.112	0	0
ERR4315153	PRJEB39201	10748415	198	4161734	0.3872	195.56	2608020	0	2580860	16425	382	10353	0.0069	0.0004	1.76	0.0004	1.56	578441	0.0538	330646	0.0308	0	0	4621593	0.43	1056001	0.0982	0	0
ERR4315154	PRJEB39201	20313717	198	9274632	0.4566	195.59	5756278	0	5695580	36915	761	23022	0.0071	0.0004	1.74	0.0004	1.6	1255261	0.0618	471803	0.0232	0	0	8172170	0.4023	1139851	0.0561	0	0
ERR4315155	PRJEB39201	19194039	198	7568039	0.3943	195.54	4601142	0	4553007	29093	538	18504	0.0071	0.0004	1.78	0.0004	1.66	1041703	0.0543	403512	0.021	0	0	9102534	0.4742	1078251	0.0562	0	0
ERR4315156	PRJEB39201	18528963	202	8345185	0.4504	199.75	5406206	0	5345526	39781	897	20002	0.0057	0.0003	1.81	0.0003	1.64	1042892	0.0563	111573	0.006	0	0	8713792	0.4703	315521	0.017	0	0
ERR4315157	PRJEB39201	20407388	198	9061186	0.444	195.61	5749461	0	5692595	34528	695	21643	0.0067	0.0004	1.77	0.0004	1.64	1243277	0.0609	489489	0.024	0	0	8024220	0.3932	1589216	0.0779	0	0
ERR4315158	PRJEB39201	21110659	202	5746561	0.2722	199.64	3511523	0	3475028	20661	602	15232	0.0062	0.0004	1.82	0.0004	1.67	796864	0.0377	317797	0.0151	0	0	13285407	0.6293	964030	0.0457	0	0
ERR4315159	PRJEB39201	23660214	202	3749542	0.1585	198.73	2071705	0	2047307	13057	154	11187	0.008	0.0006	1.75	0.0006	1.59	678263	0.0287	889033	0.0376	0	0	15161294	0.6408	3182082	0.1345	0	0
ERR4315160	PRJEB39201	19135432	198	4413614	0.2307	195.38	2753496	0	2723316	18151	290	11739	0.0072	0.0005	1.74	0.0004	1.68	761882	0.0398	900120	0.047	0	0	11911189	0.6225	1148627	0.06	0	0
ERR4315161	PRJEB39201	24569379	202	13743703	0.5594	199.71	8473135	0	8383073	51947	1839	36276	0.0062	0.0004	1.83	0.0004	1.64	1848134	0.0752	292112	0.0119	0	0	6629202	0.2698	2056228	0.0837	0	0
ERR4315162	PRJEB39201	20457837	202	57214	0.0028	176.89	9048	0	8353	49	2	644	0.0415	0.0007	1.26	0.0003	1.31	135811	0.0066	1057558	0.0517	0	0	19150870	0.9361	56384	0.0028	0	0
ERR4315163	PRJEB39201	14109313	202	6665610	0.4724	199.36	4144987	0	4098010	24743	493	21741	0.0073	0.0005	1.77	0.0004	1.76	1039998	0.0737	252635	0.0179	0	0	4595259	0.3257	1555811	0.1103	0	0
ERR4315164	PRJEB39201	23392466	202	4755984	0.2033	199.11	3227298	0	3188739	21466	304	16789	0.0073	0.0007	1.67	0.0003	1.55	769271	0.0329	636427	0.0272	0	0	15633457	0.6683	1597327	0.0683	0	0
ERR4315165	PRJEB39201	23302481	202	2706461	0.1161	199.14	1675685	0	1655557	11958	120	8050	0.0075	0.0005	1.62	0.0004	1.77	556270	0.0239	659380	0.0283	0	0	18242350	0.7829	1138020	0.0488	0	0
ERR4315166	PRJEB39201	15831078	202	7107834	0.449	199.41	3958446	0	3913479	23284	813	20870	0.0073	0.0005	1.79	0.0005	1.64	886024	0.056	386156	0.0244	0	0	5718605	0.3612	1732459	0.1094	0	0
ERR4315167	PRJEB39201	21404385	202	8526081	0.3983	199.53	5466990	0	5410541	30929	1105	24415	0.007	0.0004	1.75	0.0004	1.69	1196040	0.0559	498818	0.0233	0	0	8956515	0.4184	2226931	0.104	0	0
ERR4315168	PRJEB39201	21339753	202	2209353	0.1035	198.93	1441168	0	1424899	9291	156	6822	0.0076	0.0006	1.7	0.0004	1.56	416196	0.0195	646103	0.0303	0	0	17379404	0.8144	688697	0.0323	0	0
ERR4315169	PRJEB39201	15253703	202	2008269	0.1317	199.3	1264954	0	1251532	7773	143	5506	0.0074	0.0005	1.68	0.0004	1.59	360670	0.0236	315253	0.0207	0	0	12217597	0.801	351914	0.0231	0	0
ERR4315170	PRJEB39201	25407397	202	6219349	0.2448	199.46	3811417	0	3770946	22964	658	16849	0.0071	0.0005	1.68	0.0004	1.65	968041	0.0381	410031	0.0161	0	0	16967155	0.6678	842821	0.0332	0	0
ERR4315171	PRJEB39201	13701193	202	1293346	0.0944	198.87	822874	0	814091	4678	127	3978	0.008	0.0005	1.71	0.0004	1.68	211835	0.0155	350893	0.0256	0	0	11413043	0.833	432076	0.0315	0	0
ERR4315172	PRJEB39201	14911579	202	4433752	0.2973	199.41	2691836	0	2662265	16507	446	12618	0.0072	0.0005	1.74	0.0005	1.67	639388	0.0429	477030	0.032	0	0	8460585	0.5674	900824	0.0604	0	0
ERR4315173	PRJEB39201	9489776	202	55365	0.0058	179.65	10332	0	9764	88	3	477	0.0395	0.0011	1.26	0.0005	1.66	90817	0.0096	692083	0.0729	0	0	8618623	0.9082	32888	0.0035	0	0
ERR4315174	PRJEB39201	21445068	202	63677	0.003	181.73	14382	0	12962	127	0	1293	0.0381	0.0009	1.2	0.0003	1.68	106521	0.005	616010	0.0287	0	0	20636265	0.9623	22595	0.0011	0	0
ERR4315175	PRJEB39201	13010707	202	36113	0.0028	186.96	11379	0	10121	83	0	1175	0.0294	0.0013	1.34	0.0005	1.38	66974	0.0051	405479	0.0312	0	0	12473931	0.9587	28210	0.0022	0	0
ERR4315176	PRJEB39201	18953015	202	80891	0.0043	179.97	11873	0	10169	85	2	1617	0.0426	0.0013	1.12	0.0003	1.55	176832	0.0093	932669	0.0492	0	0	17727200	0.9353	35423	0.0019	0	0
ERR4315177	PRJEB39201	19866716	202	25979	0.0013	194.61	12415	0	12194	73	0	148	0.0158	0.0008	1.74	0.0006	1.42	13083	0.0007	44719	0.0023	0	0	19737367	0.9935	45568	0.0023	0	0
ERR4315178	PRJEB39201	20656535	302	7927098	0.3838	287.32	7695862	0	7604037	50407	980	40438	0.0077	0.0004	1.8	0.0003	1.92	1346301	0.0652	561984	0.0272	0	0	9647108	0.467	1174044	0.0568	0	0
ERR4315179	PRJEB39201	19668494	302	3379555	0.1718	289.18	3265085	0	3227503	19830	527	17225	0.0079	0.0004	1.86	0.0003	1.94	460089	0.0234	316540	0.0161	0	0	15116730	0.7686	395580	0.0201	0	0
ERR4315180	PRJEB39201	20913047	302	3522092	0.1684	288.11	3509602	0	3468940	20810	670	19182	0.0079	0.0004	1.85	0.0003	1.92	547991	0.0262	566975	0.0271	0	0	15752256	0.7532	523733	0.025	0	0
ERR4315181	PRJEB39201	18874974	302	9152363	0.4849	288.95	8619573	0	8529661	38289	3113	48510	0.0083	0.0004	2.07	0.0003	2.08	1078763	0.0572	226678	0.012	0	0	8010765	0.4244	406405	0.0215	0	0
ERR4315182	PRJEB39201	13905498	302	1235947	0.0889	285.03	1193605	0	1179667	7278	164	6496	0.0075	0.0003	1.75	0.0003	1.85	186528	0.0134	155635	0.0112	0	0	12269325	0.8823	58063	0.0042	0	0
ERR4315183	PRJEB39201	13279489	302	2499326	0.1882	284.63	2279903	0	2252015	14456	302	13130	0.0076	0.0004	1.78	0.0003	1.8	335695	0.0253	67591	0.0051	0	0	10265378	0.773	111499	0.0084	0	0
ERR4315184	PRJEB39201	19862670	202	8318963	0.4188	199.31	5123907	0	5065832	30302	791	26982	0.0071	0.0006	1.7	0.0004	1.67	1183920	0.0596	473593	0.0238	0	0	7163838	0.3607	2722356	0.1371	0	0
ERR4315185	PRJEB39201	15395564	202	2536804	0.1648	199.33	1722736	0	1704222	11338	222	6954	0.0067	0.0004	1.79	0.0004	1.66	371591	0.0241	277296	0.018	0	0	11652316	0.7569	557557	0.0362	0	0
ERR4315186	PRJEB39201	17528160	202	557741	0.0318	198.01	386259	0	381414	3200	34	1611	0.0086	0.0003	1.82	0.0004	1.54	192624	0.011	694581	0.0396	0	0	15084836	0.8606	998378	0.057	0	0
ERR4315187	PRJEB39201	17958672	202	754465	0.042	198.01	399418	0	392865	3539	72	2942	0.0091	0.0006	1.71	0.0005	1.54	264447	0.0147	958823	0.0534	0	0	14397996	0.8017	1582941	0.0881	0	0
ERR4315188	PRJEB39201	18988837	202	7688422	0.4049	199.55	4747945	0	4690455	37173	643	19674	0.0065	0.0003	1.79	0.0003	1.72	1016149	0.0535	93495	0.0049	0	0	9985139	0.5258	205632	0.0108	0	0
ERR4315202	PRJEB39201	18597776	202	5091706	0.2738	199.69	3545870	0	3506269	23689	282	15630	0.006	0.0004	1.93	0.0003	1.82	762319	0.041	450103	0.0242	0	0	7665322	0.4122	4628326	0.2489	0	0
ERR4315203	PRJEB39201	33015551	202	9707508	0.294	199.45	6680637	0	6606646	42595	606	30790	0.0064	0.0004	1.85	0.0004	1.58	1478890	0.0448	844758	0.0256	0	0	12764599	0.3866	8219796	0.249	0	0
ERR4315204	PRJEB39201	22348767	202	5196487	0.2325	199.6	3556277	0	3514510	26188	276	15303	0.0059	0.0004	1.86	0.0003	1.7	813001	0.0364	611302	0.0274	0	0	9870615	0.4417	5857362	0.2621	0	0
ERR4315205	PRJEB39201	13554810	202	6614849	0.488	199.85	4480187	0	4432417	30101	532	17137	0.0053	0.0003	1.88	0.0003	1.67	863020	0.0637	201344	0.0149	0	0	4037053	0.2978	1838544	0.1356	0	0
ERR4315206	PRJEB39201	22651845	202	13694888	0.6046	199.75	8532687	0	8434113	59343	1229	38002	0.0061	0.0003	1.9	0.0003	1.76	1687119	0.0745	201133	0.0089	0	0	5649376	0.2494	1419329	0.0627	0	0
ERR4315207	PRJEB39201	17881667	202	6092761	0.3407	199.68	3776864	0	3737526	20701	961	17676	0.0065	0.0003	1.94	0.0003	2.05	878067	0.0491	382800	0.0214	0	0	8719684	0.4876	1808355	0.1011	0	0
ERR4315210	PRJEB39201	19255183	202	8351538	0.4337	199.77	5469038	0	5407942	37565	592	22939	0.0058	0.0003	1.86	0.0003	1.79	1235128	0.0641	305228	0.0159	0	0	7098688	0.3687	2264601	0.1176	0	0
ERR4315211	PRJEB39201	19155515	202	952352	0.0497	198.84	594454	0	588143	3441	119	2751	0.0071	0.0004	1.86	0.0006	1.64	188185	0.0098	359460	0.0188	0	0	16412030	0.8568	1243488	0.0649	0	0
ERR4315214	PRJEB39201	18994201	202	6868599	0.3616	199.76	4586262	0	4539730	29233	792	16507	0.006	0.0004	1.89	0.0004	1.63	919948	0.0484	362954	0.0191	0	0	8304206	0.4372	2538494	0.1336	0	0
ERR4315215	PRJEB39201	24295479	202	5540151	0.228	199.56	4167483	0	4124430	29090	298	13665	0.0067	0.0003	1.92	0.0003	1.64	855495	0.0352	590104	0.0243	0	0	12669222	0.5215	4640507	0.191	0	0
ERR4315216	PRJEB39201	22429797	202	1781257	0.0794	198.92	997482	0	984071	5617	151	7643	0.0076	0.0005	1.89	0.0006	1.73	368755	0.0164	608546	0.0271	0	0	14831294	0.6612	4839945	0.2158	0	0
ERR4315217	PRJEB39201	22038058	202	1069389	0.0485	198.74	590586	0	583763	3013	83	3727	0.0078	0.0005	1.9	0.0006	1.67	214096	0.0097	380597	0.0173	0	0	17794313	0.8074	2579663	0.1171	0	0
ERR4315220	PRJEB39201	18659262	202	1570036	0.0841	198.93	980402	0	970192	5664	109	4437	0.007	0.0004	1.89	0.0005	1.68	287610	0.0154	482006	0.0258	0	0	14398948	0.7717	1920662	0.1029	0	0
ERR4315221	PRJEB39201	19046638	202	2616128	0.1374	199.6	1691616	0	1672457	11744	203	7212	0.0057	0.0004	1.82	0.0004	1.54	428954	0.0225	639373	0.0336	0	0	9550089	0.5014	5812094	0.3052	0	0
ERR4315223	PRJEB39201	22822788	202	9048552	0.3965	199.68	6091560	0	6027866	37402	1045	25247	0.0063	0.0004	1.89	0.0004	1.65	1228221	0.0538	524872	0.023	0	0	7074878	0.31	4946265	0.2167	0	0
ERR4315225	PRJEB39201	20380720	202	7324674	0.3594	199.73	4777922	0	4726961	29664	1014	20283	0.0064	0.0004	1.87	0.0003	1.61	1018047	0.05	495988	0.0243	0	0	7353618	0.3608	4188393	0.2055	0	0
ERR4315226	PRJEB39201	18242738	202	2701329	0.1481	198.94	1718855	0	1699770	10717	413	7955	0.0079	0.0003	1.88	0.0003	1.64	409650	0.0225	375849	0.0206	0	0	13692552	0.7506	1063358	0.0583	0	0
ERR4315227	PRJEB39201	24598249	202	3533294	0.1436	199.09	2125378	0	2103326	11020	553	10479	0.0071	0.0003	1.86	0.0004	1.54	546600	0.0222	642159	0.0261	0	0	17234796	0.7007	2641400	0.1074	0	0
ERR4315229	PRJEB39201	15696755	202	7383437	0.4704	199.43	4679499	0	4630064	29043	762	19630	0.0073	0.0004	1.87	0.0004	1.65	902733	0.0575	137703	0.0088	0	0	6598716	0.4204	674166	0.0429	0	0
ERR4315230	PRJEB39201	19963556	202	9575978	0.4797	199.46	6072264	0	6003838	40588	964	26874	0.0072	0.0004	1.87	0.0004	1.7	1319483	0.0661	365021	0.0183	0	0	6032939	0.3022	2670135	0.1338	0	0
ERR4315231	PRJEB39201	15632240	202	2915373	0.1865	199.34	1846393	0	1826489	11441	543	7920	0.0066	0.0004	1.79	0.0004	1.66	461771	0.0295	451552	0.0289	0	0	11054566	0.7072	748978	0.0479	0	0
ERR4315232	PRJEB39201	21951317	202	5681367	0.2588	199.28	3716086	0	3673982	25222	420	16462	0.0074	0.0004	1.86	0.0004	1.68	876191	0.0399	679698	0.031	0	0	11458995	0.522	3255066	0.1483	0	0
ERR4315233	PRJEB39201	22748368	202	8095436	0.3559	199.32	5113746	0	5056745	33585	585	22831	0.0075	0.0004	1.84	0.0004	1.71	1104705	0.0486	378569	0.0166	0	0	11817445	0.5195	1352213	0.0594	0	0
ERR4315234	PRJEB39201	25297880	202	8384276	0.3314	199.42	5349598	0	5293473	29940	1124	25061	0.0073	0.0004	1.9	0.0004	1.67	1257713	0.0497	619693	0.0245	0	0	9971643	0.3942	5064555	0.2002	0	0
ERR4315235	PRJEB39201	21895509	202	5860232	0.2676	199.55	3817910	0	3775748	25276	481	16405	0.0065	0.0004	1.8	0.0004	1.63	944793	0.0432	488376	0.0223	0	0	12238627	0.559	2363481	0.1079	0	0
ERR4315236	PRJEB39201	20505249	202	7083243	0.3454	199.4	4542119	0	4495138	28915	341	17725	0.0066	0.0004	1.83	0.0005	1.57	984978	0.048	391806	0.0191	0	0	9355330	0.4562	2689892	0.1312	0	0
ERR4315237	PRJEB39201	24475309	202	5669841	0.2317	199.09	3585949	0	3545963	21476	419	18091	0.0077	0.0005	1.86	0.0005	1.65	918862	0.0375	829920	0.0339	0	0	11772021	0.481	5284665	0.2159	0	0
ERR4315238	PRJEB39201	25520551	202	7555505	0.2961	199.42	4618546	0	4563515	32824	535	21672	0.0068	0.0005	1.81	0.0004	1.64	1041612	0.0408	246483	0.0097	0	0	15715348	0.6158	961603	0.0377	0	0
ERR4315239	PRJEB39201	20383485	202	7136544	0.3501	199.42	4217760	0	4165550	28842	654	22714	0.0073	0.0005	1.8	0.0004	1.71	1007898	0.0494	460085	0.0226	0	0	10097656	0.4954	1681302	0.0825	0	0
ERR4315240	PRJEB39201	22940922	202	5021134	0.2189	199.38	3134395	0	3098434	17947	801	17213	0.0071	0.0004	1.82	0.0004	1.82	773660	0.0337	783806	0.0342	0	0	13669397	0.5959	2692925	0.1174	0	0
ERR4315241	PRJEB39201	20285987	202	3046525	0.1502	199.34	1937777	0	1915005	14019	142	8611	0.0065	0.0005	1.75	0.0005	1.62	472683	0.0233	255944	0.0126	0	0	15705086	0.7742	805749	0.0397	0	0
ERR4315242	PRJEB39201	32412487	202	2066105	0.0637	198.46	1200956	0	1184693	7855	148	8260	0.0081	0.0005	1.78	0.0005	1.59	537031	0.0166	1450830	0.0448	0	0	22841806	0.7047	5516715	0.1702	0	0
ERR4315243	PRJEB39201	32691373	202	7180120	0.2196	199.29	4189104	0	4144238	21891	1111	21864	0.0079	0.0003	1.95	0.0004	1.77	1001343	0.0306	369338	0.0113	0	0	22982269	0.703	1158303	0.0354	0	0
ERR4315244	PRJEB39201	17849362	202	2473826	0.1386	199.28	1461060	0	1445501	7681	331	7547	0.008	0.0004	1.89	0.0005	1.77	354088	0.0198	228626	0.0128	0	0	13992351	0.7839	800471	0.0448	0	0
ERR4315245	PRJEB39201	19579473	202	7905637	0.4038	199.53	5127862	0	5074548	30522	993	21799	0.0066	0.0004	1.86	0.0004	1.63	1115640	0.057	344667	0.0176	0	0	7813549	0.3991	2399980	0.1226	0	0
ERR4315246	PRJEB39201	20254424	202	9507008	0.4694	199.46	5881287	0	5811020	41659	1014	27594	0.0068	0.0004	1.81	0.0004	1.61	1306037	0.0645	293094	0.0145	0	0	7375417	0.3641	1772868	0.0875	0	0
ERR4315247	PRJEB39201	18288667	202	7535087	0.412	199.53	4749606	0	4699301	31409	629	18267	0.0068	0.0004	1.89	0.0004	1.62	978017	0.0535	202240	0.0111	0	0	8485652	0.464	1087671	0.0595	0	0
ERR4315248	PRJEB39201	18629605	202	2173387	0.1167	199.01	1417974	0	1402102	8975	207	6690	0.0072	0.0005	1.78	0.0004	1.65	384391	0.0206	695155	0.0373	0	0	14542754	0.7806	833918	0.0448	0	0
ERR4315249	PRJEB39201	18860248	202	9059979	0.4804	199.29	6002674	0	5933714	42254	785	25921	0.0075	0.0004	1.87	0.0003	1.67	1235681	0.0655	251346	0.0133	0	0	6842376	0.3628	1470866	0.078	0	0
ERR4315250	PRJEB39201	18428737	202	3759739	0.204	199.21	2439214	0	2415087	13619	374	10134	0.0069	0.0004	1.86	0.0004	1.67	565324	0.0307	598957	0.0325	0	0	11414097	0.6194	2090620	0.1134	0	0
ERR4315253	PRJEB39201	19388602	202	8997666	0.4641	199.51	5885808	0	5819521	40798	864	24625	0.0058	0.0003	1.8	0.0003	1.54	1262254	0.0651	277802	0.0143	0	0	7145351	0.3685	1705529	0.088	0	0
ERR4315254	PRJEB39201	16422468	202	5739115	0.3495	199.29	3782531	0	3739452	25819	317	16943	0.0068	0.0005	1.8	0.0004	1.58	803970	0.049	381458	0.0232	0	0	7201223	0.4385	2296702	0.1399	0	0
ERR4315367	PRJEB39201	25883720	302	6522688	0.252	282.22	5834686	0	5762178	32881	765	38862	0.0079	0.0005	1.85	0.0004	1.87	944467	0.0365	706970	0.0273	0	0	16517081	0.6381	1192514	0.0461	0	0
ERR4315369	PRJEB39201	24614299	302	2915820	0.1185	284.75	2750908	0	2718708	16664	435	15101	0.0073	0.0004	1.87	0.0003	1.82	443520	0.018	324091	0.0132	0	0	20472566	0.8317	458302	0.0186	0	0
ERR4315370	PRJEB39201	20115276	302	1861742	0.0926	283.19	1594260	0	1572782	8436	576	12466	0.008	0.0005	1.89	0.0004	1.83	500373	0.0249	1241403	0.0617	0	0	14094552	0.7007	2417206	0.1202	0	0
ERR4315371	PRJEB39201	26901333	302	6024578	0.224	282.95	5542314	0	5477121	32433	934	31826	0.0074	0.0004	1.89	0.0003	1.78	976796	0.0363	890567	0.0331	0	0	17139802	0.6371	1869590	0.0695	0	0
ERR4315372	PRJEB39201	21884417	302	1639252	0.0749	284.74	1471673	0	1452302	9074	224	10073	0.0075	0.0005	1.87	0.0004	1.78	334287	0.0153	660960	0.0302	0	0	18057154	0.8251	1192764	0.0545	0	0
ERR4315375	PRJEB39201	24937295	302	5504415	0.2207	285.97	5170527	0	5110745	30197	731	28854	0.0075	0.0004	1.87	0.0003	1.74	915024	0.0367	893083	0.0358	0	0	15501725	0.6216	2123048	0.0851	0	0
ERR4315376	PRJEB39201	20460130	302	5271860	0.2577	286.92	4975996	0	4920958	26814	669	27555	0.0075	0.0004	1.86	0.0003	1.78	820208	0.0401	738124	0.0361	0	0	11730376	0.5733	1899562	0.0928	0	0
ERR4315378	PRJEB39201	21508826	302	7098630	0.33	287.19	6874048	0	6792783	44349	813	36103	0.0073	0.0004	1.87	0.0003	1.71	1088193	0.0506	608549	0.0283	0	0	11178944	0.5197	1534510	0.0713	0	0
ERR4315379	PRJEB39201	22213664	302	8322477	0.3747	286.35	7883535	0	7788675	51649	994	42217	0.0073	0.0004	1.85	0.0003	1.74	1275274	0.0574	509499	0.0229	0	0	10850381	0.4885	1256033	0.0565	0	0
ERR4315380	PRJEB39201	20088241	302	3616670	0.18	286.31	3607953	0	3561485	22244	436	23788	0.008	0.0004	1.91	0.0004	1.85	866492	0.0431	1341172	0.0668	0	0	10640225	0.5297	3623682	0.1804	0	0
ERR4315381	PRJEB39201	19697569	302	4520654	0.2295	287.2	4307685	0	4256062	26677	566	24380	0.0073	0.0004	1.83	0.0003	1.69	840899	0.0427	1093548	0.0555	0	0	10257925	0.5208	2984543	0.1515	0	0
ERR4315382	PRJEB39201	25088058	302	8846821	0.3526	287.45	8027176	0	7923173	52297	974	50732	0.008	0.0004	1.87	0.0004	1.82	1342626	0.0535	951736	0.0379	0	0	11345852	0.4522	2601023	0.1037	0	0
ERR4315383	PRJEB39201	17096177	302	7432048	0.4347	284.08	6354354	0	6270014	41012	880	42448	0.0077	0.0004	1.86	0.0004	1.77	980512	0.0574	387877	0.0227	0	0	7422333	0.4342	873407	0.0511	0	0
ERR4315403	PRJEB39201	25118917	202	6408936	0.2551	199.75	4204515	0	4160019	30286	592	13618	0.0056	0.0002	1.76	0.0003	1.54	797835	0.0318	105974	0.0042	0	0	17455658	0.6949	350514	0.014	0	0
ERR4315404	PRJEB39201	14122694	202	3937270	0.2788	199.69	2558521	0	2533844	15428	442	8807	0.0057	0.0002	1.8	0.0003	1.54	515493	0.0365	103589	0.0073	0	0	8948987	0.6337	617355	0.0437	0	0
ERR4315405	PRJEB39201	16572548	202	6122015	0.3694	199.77	3839478	0	3803500	21470	781	13727	0.0055	0.0003	1.75	0.0003	1.52	737512	0.0445	132692	0.008	0	0	8770043	0.5292	810286	0.0489	0	0
ERR4315406	PRJEB39201	20843769	202	8534004	0.4094	199.64	5739430	0	5683803	33361	746	21520	0.0056	0.0003	1.76	0.0004	1.51	1070975	0.0514	299624	0.0144	0	0	8638392	0.4144	2300774	0.1104	0	0
ERR4315419	PRJEB39201	18546318	302	3668940	0.1978	288.03	3150369	0	3110435	16527	391	23016	0.0091	0.0005	2.01	0.0005	2.09	530863	0.0286	552789	0.0298	0	0	13140061	0.7085	653665	0.0352	0	0
ERR4315420	PRJEB39201	17439671	302	3157459	0.1811	286.44	2942532	0	2904488	20230	346	17468	0.0082	0.0004	1.91	0.0003	1.93	503035	0.0288	336593	0.0193	0	0	12944433	0.7422	498151	0.0286	0	0
ERR4315421	PRJEB39201	23000911	302	775638	0.0337	283.76	730270	0	721251	4545	148	4326	0.0082	0.0004	1.88	0.0003	1.87	145044	0.0063	320322	0.0139	0	0	21564567	0.9376	195340	0.0085	0	0
ERR4315422	PRJEB39201	14262535	302	2199441	0.1542	283.83	1984863	0	1959581	12410	266	12606	0.0083	0.0004	1.85	0.0004	1.83	297916	0.0209	123994	0.0087	0	0	11461447	0.8036	179737	0.0126	0	0
ERR4315442	PRJEB39201	21224777	202	11947207	0.5629	199.65	7778533	0	7691858	53928	1457	31290	0.0062	0.0004	1.85	0.0003	1.64	1493588	0.0704	170815	0.008	0	0	6433391	0.3031	1179776	0.0556	0	0
ERR4315443	PRJEB39201	21660814	202	9622693	0.4442	199.66	6179316	0	6113782	40260	1237	24037	0.0062	0.0003	1.91	0.0003	1.65	1181721	0.0546	160672	0.0074	0	0	9700531	0.4478	995197	0.0459	0	0
ERR4315444	PRJEB39201	22363821	202	5954124	0.2662	199.46	3827428	0	3783224	26441	619	17144	0.0068	0.0004	1.82	0.0003	1.58	923076	0.0413	492928	0.022	0	0	12632112	0.5648	2361581	0.1056	0	0
ERR4315445	PRJEB39201	23786798	202	6299057	0.2648	199.34	4026929	0	3982157	25903	589	18280	0.0073	0.0004	1.84	0.0004	1.57	962114	0.0404	662918	0.0279	0	0	11547500	0.4855	4315209	0.1814	0	0
ERR4315446	PRJEB39201	19831635	202	311347	0.0157	197.5	160910	0	157917	1241	17	1735	0.0097	0.0005	1.79	0.0005	1.52	106667	0.0054	336875	0.017	0	0	16968654	0.8556	2108092	0.1063	0	0
ERR4315447	PRJEB39201	18720890	202	5807730	0.3102	199.6	3719088	0	3678653	24461	604	15370	0.0069	0.0003	1.87	0.0003	1.69	764350	0.0408	209347	0.0112	0	0	11275060	0.6023	664403	0.0355	0	0
ERR4315451	PRJEB39201	25281596	202	5147102	0.2036	199.31	3377214	0	3335784	26156	355	14919	0.0066	0.0004	1.77	0.0004	1.66	774310	0.0306	584073	0.0231	0	0	16901332	0.6685	1874779	0.0742	0	0
ERR4315455	PRJEB39201	22741401	202	999882	0.044	198.78	638028	0	629774	5288	56	2910	0.0075	0.0004	1.73	0.0005	1.71	272165	0.012	611822	0.0269	0	0	20488316	0.9009	369216	0.0162	0	0
ERR4315456	PRJEB39201	23367254	202	730702	0.0313	198.51	436026	0	429870	3878	82	2196	0.0083	0.0004	1.8	0.0004	1.58	201748	0.0086	592515	0.0254	0	0	21611039	0.9248	231250	0.0099	0	0
ERR4315463	PRJEB39201	20244915	202	20140	0.001	186.93	9271	0	7940	1251	3	77	0.0237	0.0004	1.73	0.0014	1.14	38519	0.0019	328751	0.0162	0	0	19853366	0.9807	4139	0.0002	0	0
ERR4315464	PRJEB39201	18123622	202	38577	0.0021	179.2	9018	0	7837	1053	0	128	0.0354	0.0005	1.53	0.0019	1.11	100032	0.0055	576370	0.0318	0	0	17388548	0.9594	20095	0.0011	0	0
ERR4315465	PRJEB39201	23741765	302	4137143	0.1743	285.75	3782721	0	3734970	20411	576	26764	0.008	0.0005	1.8	0.0004	1.94	597862	0.0252	473990	0.02	0	0	17661251	0.7439	871519	0.0367	0	0
ERR4315470	PRJEB39201	17664641	202	9117913	0.5162	199.43	5797023	0	5722550	47730	750	25993	0.0071	0.0004	1.85	0.0003	1.64	1131103	0.064	185901	0.0105	0	0	5958653	0.3373	1271071	0.072	0	0
ERR4315471	PRJEB39201	16930597	202	7872194	0.465	199.48	4913848	0	4857920	33943	974	21011	0.0072	0.0003	1.88	0.0003	1.75	1070340	0.0632	101261	0.006	0	0	7361356	0.4348	525446	0.031	0	0
ERR4315472	PRJEB39201	16253337	202	6596994	0.4059	199.44	4095662	0	4048988	28356	836	17482	0.0071	0.0004	1.82	0.0003	1.65	771863	0.0475	141965	0.0087	0	0	8006291	0.4926	736224	0.0453	0	0
ERR4315473	PRJEB39201	17100716	202	6877746	0.4022	199.54	4449433	0	4396440	32313	837	19843	0.0064	0.0004	1.77	0.0003	1.62	1022883	0.0598	187776	0.011	0	0	8238505	0.4818	773806	0.0452	0	0
ERR4315474	PRJEB39201	18886751	202	8700170	0.4606	199.61	5741359	0	5677536	39822	1091	22910	0.0063	0.0003	1.83	0.0003	1.67	1126074	0.0596	149171	0.0079	0	0	8149374	0.4315	761962	0.0403	0	0
ERR4315475	PRJEB39201	16842910	202	1898129	0.1127	199.3	1261138	0	1246578	9643	242	4675	0.007	0.0003	1.8	0.0003	1.69	289347	0.0172	306934	0.0182	0	0	14071625	0.8355	276875	0.0164	0	0
ERR4315476	PRJEB39201	18773095	202	10136809	0.54	199.53	6428953	0	6356385	42405	1040	29123	0.0068	0.0004	1.8	0.0004	1.61	1324070	0.0705	247582	0.0132	0	0	5140494	0.2738	1924140	0.1025	0	0
ERR4315477	PRJEB39201	16655341	202	3336311	0.2003	199.18	2195468	0	2170210	13828	249	11181	0.0073	0.0005	1.83	0.0004	1.61	577335	0.0347	556698	0.0334	0	0	8151698	0.4894	4033299	0.2422	0	0
ERR4315478	PRJEB39201	21193408	202	4986139	0.2353	199.36	3280999	0	3248019	20064	412	12504	0.0066	0.0003	1.85	0.0003	1.6	706181	0.0333	387626	0.0183	0	0	13936750	0.6576	1176712	0.0555	0	0
ERR4315479	PRJEB39201	18072930	202	2300621	0.1273	199.05	1550315	0	1535126	8757	114	6318	0.0073	0.0004	1.8	0.0004	1.61	430627	0.0238	537186	0.0297	0	0	12544057	0.6941	2260439	0.1251	0	0
ERR4315480	PRJEB39201	15805951	202	2830603	0.1791	199.18	1763427	0	1745461	10512	234	7220	0.0069	0.0004	1.81	0.0004	1.62	436921	0.0276	357514	0.0226	0	0	11095568	0.702	1085345	0.0687	0	0
ERR4315481	PRJEB39201	11898002	202	3585282	0.3013	199.48	2256451	0	2233007	14475	427	8542	0.0068	0.0003	1.9	0.0003	1.65	500806	0.0421	122840	0.0103	0	0	7196943	0.6049	492131	0.0414	0	0
ERR4315482	PRJEB39201	19158291	202	6159421	0.3215	199.52	3906052	0	3862526	25558	581	17387	0.0067	0.0003	1.85	0.0004	1.69	881687	0.046	381746	0.0199	0	0	9302238	0.4855	2433199	0.127	0	0
ERR4315483	PRJEB39201	20101506	202	12715417	0.6326	199.47	7648864	0	7558438	52338	1025	37063	0.0071	0.0004	1.85	0.0004	1.74	1803374	0.0897	160870	0.008	0	0	4345457	0.2162	1076388	0.0535	0	0
ERR4315484	PRJEB39201	16083724	202	9184859	0.5711	199.49	5615398	0	5549594	41126	1131	23547	0.0073	0.0004	1.87	0.0004	1.69	1144452	0.0712	168178	0.0105	0	0	4865061	0.3025	721174	0.0448	0	0
ERR4315489	PRJEB39201	15549721	198	2808692	0.1806	195.19	1808823	0	1789853	11161	265	7544	0.0076	0.0004	1.75	0.0004	1.54	507231	0.0326	932548	0.06	0	0	9616712	0.6184	1684538	0.1083	0	0
ERR4315490	PRJEB39201	15534837	202	8408067	0.5412	199.33	5092997	0	5038800	29054	1379	23764	0.0074	0.0004	1.88	0.0004	1.73	1087201	0.07	140016	0.009	0	0	5218178	0.3359	681375	0.0439	0	0
ERR4315491	PRJEB39201	14596595	202	4887582	0.3348	199.36	3027248	0	2995242	18523	439	13044	0.0069	0.0004	1.77	0.0004	1.8	806098	0.0552	209284	0.0143	0	0	7967745	0.5459	725886	0.0497	0	0
ERR4315492	PRJEB39201	29145312	202	6117292	0.2099	199.29	3710526	0	3664353	29557	625	15991	0.0078	0.0004	1.85	0.0004	1.69	832164	0.0286	472870	0.0162	0	0	21039908	0.7219	683078	0.0234	0	0
ERR4315506	PRJEB39201	14348002	202	614260	0.0428	198.1	405805	0	400713	3166	55	1871	0.0083	0.0004	1.77	0.0004	1.58	193824	0.0135	626600	0.0437	0	0	12046033	0.8396	867285	0.0604	0	0
ERR4315507	PRJEB39201	19340253	202	7533909	0.3895	199.41	4214439	0	4165044	28205	822	20368	0.007	0.0004	1.83	0.0005	1.73	991538	0.0513	391876	0.0203	0	0	9207284	0.4761	1215646	0.0629	0	0
ERR4315508	PRJEB39201	24980093	202	6835404	0.2736	199.16	4095010	0	4046785	27842	435	19948	0.007	0.0004	1.77	0.0004	1.68	1065987	0.0427	428701	0.0172	0	0	15105484	0.6047	1544517	0.0618	0	0
ERR4315513	PRJEB39201	20612448	302	4465090	0.2166	288.41	4163374	0	4111134	27346	521	24373	0.0078	0.0004	1.9	0.0004	1.89	690789	0.0335	379963	0.0184	0	0	14529748	0.7049	546858	0.0265	0	0
ERR4315514	PRJEB39201	11663232	302	3289067	0.282	288.06	3027427	0	2994124	14322	728	18253	0.0082	0.0004	2.03	0.0003	1.92	448186	0.0384	338103	0.029	0	0	6901932	0.5918	685944	0.0588	0	0
ERR4315520	PRJEB39201	18468371	302	5056027	0.2738	281.94	4813989	0	4754185	32633	826	26345	0.0083	0.0003	1.88	0.0003	1.73	679457	0.0368	80979	0.0044	0	0	12544679	0.6793	107229	0.0058	0	0
ERR4315543	PRJEB39201	25722213	302	4667641	0.1815	285.23	4627631	0	4572559	28939	413	25720	0.0094	0.0004	1.88	0.0003	1.78	786959	0.0306	753481	0.0293	0	0	18552700	0.7213	961432	0.0374	0	0
ERR4315544	PRJEB39201	20546833	302	5019721	0.2443	285.06	4904155	0	4847626	29719	460	26350	0.0094	0.0004	1.82	0.0003	1.84	697380	0.0339	266168	0.013	0	0	14232829	0.6927	330735	0.0161	0	0
ERR4315545	PRJEB39201	19548679	302	6007969	0.3073	284.89	5920631	0	5850282	36963	584	32802	0.0092	0.0004	1.87	0.0003	1.8	969585	0.0496	618174	0.0316	0	0	11038881	0.5647	914070	0.0468	0	0
ERR4315547	PRJEB39201	22163533	302	10474250	0.4726	287.65	10059829	0	9948840	62270	1563	47156	0.0091	0.0003	1.85	0.0003	1.7	1393912	0.0629	514802	0.0232	0	0	8937859	0.4033	842710	0.038	0	0
ERR4315548	PRJEB39201	20171757	302	9619558	0.4769	287.46	9382886	0	9272002	59833	1028	50023	0.0093	0.0004	1.89	0.0003	1.75	1350593	0.067	394078	0.0195	0	0	8112186	0.4022	695342	0.0345	0	0
ERR4315552	PRJEB39201	20344028	202	5431490	0.267	199.37	3496949	0	3455986	22823	431	17709	0.0065	0.0005	1.76	0.0004	1.61	842839	0.0414	573043	0.0282	0	0	9768170	0.4801	3728486	0.1833	0	0
ERR4315554	PRJEB39201	20097597	202	2533057	0.126	199.23	1607285	0	1587605	11500	162	8018	0.0066	0.0004	1.78	0.0004	1.7	499270	0.0248	656967	0.0327	0	0	14292698	0.7112	2115605	0.1053	0	0
ERR4315555	PRJEB39201	19025355	202	80130	0.0042	194.04	30381	0	29320	388	4	669	0.0144	0.0008	1.77	0.0009	1.35	68980	0.0036	300430	0.0158	0	0	17052335	0.8963	1523480	0.0801	0	0
ERR4315556	PRJEB39201	16495469	202	4350143	0.2637	199.24	2839363	0	2804208	20551	349	14255	0.0066	0.0005	1.71	0.0004	1.64	679657	0.0412	413560	0.0251	0	0	9009006	0.5462	2043103	0.1239	0	0
ERR4315557	PRJEB39201	18258363	202	5361153	0.2936	199.48	3488500	0	3447774	26072	465	14189	0.0067	0.0003	1.8	0.0003	1.72	865314	0.0474	147085	0.0081	0	0	11457446	0.6275	427365	0.0234	0	0
ERR4315558	PRJEB39201	16201090	202	4195186	0.2589	199.45	2765128	0	2731538	21319	373	11898	0.0068	0.0004	1.73	0.0003	1.66	589624	0.0364	145655	0.009	0	0	10990431	0.6784	280194	0.0173	0	0
ERR4315560	PRJEB39201	25558105	202	12179884	0.4766	199.5	7932841	0	7840154	59933	1193	31561	0.007	0.0003	1.88	0.0003	1.68	1534418	0.06	226771	0.0089	0	0	10317014	0.4037	1300018	0.0509	0	0
ERR4315561	PRJEB39201	20136215	202	11602835	0.5762	199.51	7490407	0	7397993	60258	1061	31095	0.0071	0.0004	1.9	0.0003	1.65	1440293	0.0715	143986	0.0072	0	0	5929560	0.2945	1019541	0.0506	0	0
ERR4315562	PRJEB39201	23410574	202	12400087	0.5297	199.61	8391591	0	8294910	65148	1005	30528	0.0063	0.0003	1.85	0.0003	1.65	1677855	0.0717	222314	0.0095	0	0	7418785	0.3169	1691533	0.0723	0	0
ERR4315563	PRJEB39201	23568224	202	11566557	0.4908	199.39	7473126	0	7382250	56302	1468	33106	0.0074	0.0004	1.99	0.0004	1.68	1415098	0.06	304111	0.0129	0	0	8692568	0.3688	1589890	0.0675	0	0
ERR4315564	PRJEB39201	20415198	198	11462710	0.5615	195.77	6132305	0	6053422	46783	1351	30749	0.0066	0.0004	1.82	0.0004	1.6	1385751	0.0679	209928	0.0103	0	0	6857504	0.3359	499305	0.0245	0	0
ERR4315565	PRJEB39201	20527223	198	9297529	0.4529	195.49	5920413	0	5848606	48665	554	22588	0.0069	0.0004	1.73	0.0004	1.65	1258055	0.0613	281507	0.0137	0	0	8911367	0.4341	778765	0.0379	0	0
ERR4315567	PRJEB39201	16262210	198	2550931	0.1569	195.56	1584029	0	1566527	11328	218	5956	0.0069	0.0004	1.76	0.0004	1.66	361178	0.0222	189074	0.0116	0	0	12974149	0.7978	186878	0.0115	0	0
ERR4315569	PRJEB39201	16090289	198	4265845	0.2651	195.61	2599868	0	2572834	16742	508	9784	0.007	0.0004	1.8	0.0004	1.68	578091	0.0359	162161	0.0101	0	0	10786333	0.6704	297859	0.0185	0	0
ERR4315571	PRJEB39201	22802001	198	4803067	0.2106	195.41	2995364	0	2964951	19626	545	10242	0.0079	0.0003	1.77	0.0003	1.7	704118	0.0309	243971	0.0107	0	0	16751611	0.7347	299234	0.0131	0	0
ERR4315573	PRJEB39201	22737286	198	1568727	0.069	195.14	961329	0	950614	6704	141	3870	0.0082	0.0004	1.78	0.0004	1.63	241554	0.0106	380043	0.0167	0	0	20436292	0.8988	110670	0.0049	0	0
ERR4315578	PRJEB39201	22314689	202	3117973	0.1397	198.91	1948877	0	1925865	14120	234	8658	0.0079	0.0003	1.76	0.0004	1.63	470956	0.0211	420673	0.0189	0	0	17540936	0.7861	764151	0.0342	0	0
ERR4315579	PRJEB39201	21238840	198	3164444	0.149	195.35	1905581	0	1884277	13819	310	7175	0.008	0.0003	1.79	0.0004	1.65	431232	0.0203	283578	0.0134	0	0	17132460	0.8067	227126	0.0107	0	0
ERR4315580	PRJEB39201	29133296	202	4029669	0.1383	198.81	2508404	0	2478416	18192	340	11456	0.008	0.0003	1.76	0.0004	1.68	647020	0.0222	678887	0.0233	0	0	22234130	0.7632	1543590	0.053	0	0
ERR4315581	PRJEB39201	14627732	198	1144534	0.0782	195.48	706580	0	698889	5110	85	2496	0.007	0.0003	1.77	0.0004	1.67	164179	0.0112	155859	0.0107	0	0	13085410	0.8946	77750	0.0053	0	0
ERR4315620	PRJEB39201	22131184	202	6544712	0.2957	199.59	4450552	0	4395215	36990	419	17928	0.0056	0.0004	1.7	0.0003	1.57	922448	0.0417	345193	0.0156	0	0	13034641	0.589	1284190	0.058	0	0
ERR4315621	PRJEB39201	22134883	202	4720451	0.2133	199.6	3118701	0	3080668	24837	467	12729	0.0058	0.0004	1.76	0.0003	1.61	684863	0.0309	393279	0.0178	0	0	15374516	0.6946	961774	0.0435	0	0
ERR4315622	PRJEB39201	21290230	202	4909359	0.2306	199.55	3318228	0	3276997	26540	293	14398	0.0062	0.0004	1.73	0.0003	1.73	822945	0.0387	272072	0.0128	0	0	14561335	0.6839	724519	0.034	0	0
ERR4315623	PRJEB39201	23302034	202	7429752	0.3188	199.59	5040498	0	4978753	44247	275	17223	0.0054	0.0003	1.77	0.0004	1.54	976570	0.0419	289656	0.0124	0	0	12913264	0.5542	1692792	0.0726	0	0
ERR4315624	PRJEB39201	23091483	202	9300698	0.4028	199.55	6185304	0	6109706	50449	807	24342	0.0062	0.0003	1.85	0.0004	1.67	1264903	0.0548	226680	0.0098	0	0	11044124	0.4783	1255078	0.0544	0	0
ERR4315625	PRJEB39201	25639723	202	10003634	0.3902	199.5	6825449	0	6741515	55270	642	28022	0.0064	0.0004	1.79	0.0003	1.6	1371499	0.0535	380010	0.0148	0	0	11457697	0.4469	2426883	0.0947	0	0
ERR4315627	PRJEB39201	15758045	202	5070167	0.3218	199.59	3460796	0	3421648	26406	476	12266	0.0063	0.0003	1.87	0.0003	1.63	675974	0.0429	126742	0.008	0	0	9402652	0.5967	482510	0.0306	0	0
ERR4315628	PRJEB39201	20182333	202	958571	0.0475	198.51	633744	0	626197	4481	84	2982	0.0076	0.0005	1.73	0.0004	1.54	236462	0.0117	691580	0.0343	0	0	17658922	0.875	636798	0.0316	0	0
ERR4315629	PRJEB39201	21778809	202	4083970	0.1875	199.46	2637463	0	2607928	17067	419	12049	0.0066	0.0004	1.86	0.0004	1.63	650984	0.0299	594992	0.0273	0	0	12888597	0.5918	3560266	0.1635	0	0
ERR4315630	PRJEB39201	16549332	202	396779	0.024	198.15	248391	0	244560	2469	28	1334	0.0083	0.0004	1.81	0.0005	1.55	118955	0.0072	459064	0.0277	0	0	15063931	0.9102	510603	0.0309	0	0
ERR4315631	PRJEB39201	16629041	202	2470609	0.1486	199.31	1590698	0	1574032	9367	228	7071	0.0069	0.0004	1.81	0.0004	1.62	384869	0.0231	335061	0.0201	0	0	12516470	0.7527	922032	0.0554	0	0
ERR4315643	PRJEB39201	20302466	202	1687625	0.0831	198.92	995449	0	981970	7660	109	5710	0.0073	0.0006	1.76	0.0005	1.61	305417	0.015	623146	0.0307	0	0	17130987	0.8438	555291	0.0274	0	0
ERR4315644	PRJEB39201	17790996	202	3107479	0.1747	199.4	1805916	0	1783284	12532	253	9847	0.0069	0.0005	1.77	0.0004	1.66	467007	0.0262	264082	0.0148	0	0	13491609	0.7583	460819	0.0259	0	0
ERR4315645	PRJEB39201	22145419	202	3624042	0.1636	199.42	2133449	0	2107826	14763	347	10513	0.0067	0.0004	1.76	0.0004	1.69	574445	0.0259	261212	0.0118	0	0	17209373	0.7771	476347	0.0215	0	0
ERR4761815	PRJEB39201	18523300	198	56907	0.0031	189.43	22983	0	22548	140	4	291	0.017	0.0008	1.78	0.0006	1.33	37783	0.002	128603	0.0069	0	0	18272330	0.9865	27677	0.0015	0	0
ERR4761816	PRJEB39201	24529255	198	14767715	0.602	195.57	8292157	0	8198846	54062	1453	37796	0.007	0.0004	1.84	0.0005	1.74	1888973	0.077	337308	0.0138	0	0	5451566	0.2222	2083693	0.0849	0	0
ERR4761817	PRJEB39201	20940517	198	11066958	0.5285	195.71	6268213	0	6203869	31883	1739	30722	0.007	0.0003	1.9	0.0004	1.86	1360769	0.065	441555	0.0211	0	0	5151801	0.246	2919434	0.1394	0	0
ERR4761818	PRJEB39201	18629929	202	3225157	0.1731	198.44	1714359	0	1693043	10095	216	11005	0.0083	0.0005	1.81	0.0005	1.68	615738	0.0331	816544	0.0438	0	0	8157082	0.4378	5815408	0.3122	0	0
ERR4761819	PRJEB39201	21563518	202	4480267	0.2078	198.81	2348447	0	2322772	10652	590	14433	0.0082	0.0004	1.89	0.0005	1.85	678674	0.0315	726645	0.0337	0	0	12002024	0.5566	3675908	0.1705	0	0
ERR4761820	PRJEB39201	21021290	202	5629330	0.2678	198.95	3631054	0	3596432	17447	1726	15449	0.008	0.0003	1.88	0.0003	1.82	719453	0.0342	427721	0.0203	0	0	12601063	0.5994	1643723	0.0782	0	0
ERR4761821	PRJEB39201	22627313	202	3030629	0.1339	199.07	1874586	0	1858031	8746	510	7299	0.0081	0.0003	1.93	0.0003	1.74	386069	0.0171	263613	0.0117	0	0	18335942	0.8103	611060	0.027	0	0
ERR4761822	PRJEB39201	24875853	202	6271317	0.2521	199.27	3774097	0	3738656	17050	2023	16368	0.0079	0.0003	1.96	0.0003	1.82	757846	0.0305	223571	0.009	0	0	16745533	0.6732	877586	0.0353	0	0
ERR4761823	PRJEB39201	23458903	198	6491657	0.2767	195.6	3786635	0	3752559	19301	1626	13149	0.0081	0.0003	1.87	0.0003	1.8	833064	0.0355	315000	0.0134	0	0	14973753	0.6383	845429	0.036	0	0
ERR4761824	PRJEB39201	13964833	198	4833046	0.3461	195.64	2945375	0	2913938	18834	593	12010	0.0069	0.0003	1.83	0.0004	1.75	668415	0.0479	128591	0.0092	0	0	7979214	0.5714	355567	0.0255	0	0
ERR4761825	PRJEB39201	19295972	198	11641515	0.6033	195.64	7138432	0	7065922	45447	1663	25400	0.0069	0.0003	1.87	0.0004	1.76	1516597	0.0786	214924	0.0111	0	0	5141585	0.2665	781351	0.0405	0	0
ERR4761826	PRJEB39201	20919210	198	10642919	0.5088	195.63	6133132	0	6069115	35960	1846	26211	0.0071	0.0003	1.89	0.0004	1.81	1200708	0.0574	130233	0.0062	0	0	8640503	0.413	304847	0.0146	0	0
ERR4761827	PRJEB39201	30140844	202	20236599	0.6714	199.06	11974086	0	11857427	54031	3415	59213	0.0076	0.0004	1.93	0.0004	1.84	2557884	0.0849	311504	0.0103	0	0	4891000	0.1623	2143857	0.0711	0	0
ERR4761828	PRJEB39201	23568180	198	8535231	0.3622	195.55	4994396	0	4942480	28086	1225	22605	0.0072	0.0003	1.81	0.0004	1.95	1186036	0.0503	376051	0.016	0	0	12743627	0.5407	727235	0.0309	0	0
ERR4761829	PRJEB39201	20715251	198	970831	0.0469	195.27	552514	0	547231	2605	180	2498	0.0089	0.0003	1.89	0.0004	1.82	174408	0.0084	466107	0.0225	0	0	18708989	0.9032	394916	0.0191	0	0
ERR4761830	PRJEB39201	23983290	202	332956	0.0139	176.98	154550	0	152950	751	47	802	0.011	0.0003	1.54	0.0003	1.59	115259	0.0048	559281	0.0233	0	0	22974589	0.9579	1205	0.0001	0	0
ERR3188431	PRJEB31334	20254390	280	3427491	0.1692	269.31	3174008	0	3128296	22868	399	22445	0.009	0.0003	1.87	0.0002	1.74	449867	0.0222	206266	0.0102	0	0	15852449	0.7827	318317	0.0157	0	0
ERR3188432	PRJEB31334	28578808	278	4585904	0.1605	268.97	4114011	0	4054682	28038	557	30734	0.0065	0.0003	1.89	0.0003	1.78	681940	0.0239	544896	0.0191	0	0	21513970	0.7528	1252098	0.0438	0	0
ERR3188433	PRJEB31334	20694234	280	4885782	0.2361	270.24	4402030	0	4341385	28874	675	31096	0.0087	0.0003	1.88	0.0003	1.76	658612	0.0318	217231	0.0105	0	0	14568191	0.704	364418	0.0176	0	0
ERR3188434	PRJEB31334	23206460	278	4227247	0.1822	270.98	3974457	0	3926131	25628	622	22076	0.0072	0.0003	1.91	0.0003	1.77	573470	0.0247	294232	0.0127	0	0	17233128	0.7426	878383	0.0379	0	0
ERR3188435	PRJEB31334	20038853	280	4176844	0.2084	269.22	3891700	0	3841420	22856	646	26778	0.009	0.0004	1.87	0.0003	1.74	554666	0.0277	259876	0.013	0	0	14664564	0.7318	382903	0.0191	0	0
ERR3188436	PRJEB31334	28201806	278	5825913	0.2066	268.26	5455157	0	5382378	36089	701	35989	0.0065	0.0004	1.92	0.0003	1.66	939980	0.0333	1083559	0.0384	0	0	17276175	0.6126	3076179	0.1091	0	0
ERR3188437	PRJEB31334	23021205	278	7086122	0.3078	271.79	6622855	0	6543003	45534	1014	33304	0.007	0.0003	2.02	0.0003	1.85	972127	0.0422	485425	0.0211	0	0	12673221	0.5505	1804310	0.0784	0	0
ERR3188438	PRJEB31334	27212853	278	10348485	0.3803	271.92	9652855	0	9534244	67471	1322	49818	0.0071	0.0003	2.01	0.0003	1.73	1430006	0.0525	615499	0.0226	0	0	11997827	0.4409	2821036	0.1037	0	0
ERR3188439	PRJEB31334	21937850	278	7196919	0.3281	271.62	6768431	0	6689490	43259	977	34705	0.0073	0.0004	1.97	0.0003	1.77	1009012	0.046	490620	0.0224	0	0	11279238	0.5141	1962061	0.0894	0	0
ERR3188440	PRJEB31334	22979450	278	5669721	0.2467	270.77	5166722	0	5105405	30572	1098	29647	0.0073	0.0004	2.07	0.0003	1.78	819495	0.0357	579769	0.0252	0	0	14004470	0.6094	1905995	0.0829	0	0
ERR3188441	PRJEB31334	21822035	280	4794006	0.2197	270.02	4143414	0	4085249	27638	709	29818	0.0089	0.0003	1.92	0.0003	1.82	608585	0.0279	208396	0.0095	0	0	15866104	0.7271	344944	0.0158	0	0
ERR3188442	PRJEB31334	22436988	278	8679729	0.3868	271.8	7774242	0	7676797	53715	1154	42576	0.007	0.0004	2.01	0.0003	1.77	1144391	0.051	387246	0.0173	0	0	10567892	0.471	1657730	0.0739	0	0
ERR3188443	PRJEB31334	24656216	278	6575521	0.2667	272.26	5695519	0	5625648	37052	815	32004	0.0075	0.0004	1.98	0.0003	1.79	919814	0.0373	381512	0.0155	0	0	15293038	0.6203	1486331	0.0603	0	0
ERR3188444	PRJEB31334	23983074	278	3083772	0.1286	270.3	2825958	0	2790231	17132	347	18248	0.0074	0.0005	1.95	0.0004	1.8	491565	0.0205	566540	0.0236	0	0	18325029	0.7641	1516168	0.0632	0	0
ERR3188445	PRJEB31334	23034756	278	6186751	0.2686	270.35	5365985	0	5295557	32826	672	36930	0.0073	0.0004	1.97	0.0004	1.72	842481	0.0366	419549	0.0182	0	0	14239535	0.6182	1346440	0.0585	0	0
ERR3188446	PRJEB31334	28408165	278	2138786	0.0753	269.68	1903909	0	1879378	11286	173	13072	0.0074	0.0004	1.89	0.0004	1.69	439161	0.0155	962689	0.0339	0	0	22340630	0.7864	2526899	0.0889	0	0
ERR3188447	PRJEB31334	21220385	278	5574534	0.2627	270.9	5060427	0	4997677	31942	580	30228	0.0074	0.0004	1.95	0.0004	1.71	765085	0.0361	454203	0.0214	0	0	12855160	0.6058	1571403	0.0741	0	0
ERR3188448	PRJEB31334	22725273	278	1496360	0.0658	268.04	1313407	0	1292866	9418	153	10970	0.0068	0.0005	1.87	0.0003	1.74	253075	0.0111	423973	0.0187	0	0	19924765	0.8768	627100	0.0276	0	0
ERR3188449	PRJEB31334	22748662	278	1839046	0.0808	267.82	1586912	0	1563515	10021	187	13189	0.0068	0.0005	1.95	0.0004	1.77	285642	0.0126	413122	0.0182	0	0	19496474	0.857	714378	0.0314	0	0
ERR3188450	PRJEB31334	26070194	278	6439769	0.247	270.76	5715067	0	5636969	38776	500	38822	0.0074	0.0004	1.9	0.0004	1.7	922404	0.0354	494130	0.019	0	0	16514906	0.6335	1698985	0.0652	0	0
ERR3188451	PRJEB31334	24854467	278	6487588	0.261	270.59	5757669	0	5677008	42001	490	38170	0.0072	0.0004	1.87	0.0004	1.68	879599	0.0354	517886	0.0208	0	0	15329131	0.6168	1640263	0.066	0	0
ERR3188452	PRJEB31334	20583275	278	5900047	0.2866	270.99	5052471	0	4987625	28755	717	35374	0.0073	0.0005	1.94	0.0004	1.76	832582	0.0404	430639	0.0209	0	0	11746780	0.5707	1673227	0.0813	0	0
ERR3188453	PRJEB31334	18524464	280	4314144	0.2329	269.27	3990992	0	3937359	24716	524	28393	0.009	0.0004	1.83	0.0003	1.77	577619	0.0312	280742	0.0152	0	0	12877252	0.6951	474707	0.0256	0	0
ERR3188454	PRJEB31334	22358555	278	6015261	0.269	268.93	5597123	0	5522853	36049	671	37550	0.0065	0.0004	1.87	0.0003	1.71	788459	0.0353	273617	0.0122	0	0	14468514	0.6471	812704	0.0363	0	0
ERR3188455	PRJEB31334	23157110	278	6408401	0.2767	271.41	6092658	0	6025802	35399	991	30466	0.0072	0.0004	1.96	0.0003	1.78	912922	0.0394	619454	0.0268	0	0	12824055	0.5538	2392278	0.1033	0	0
ERR3188456	PRJEB31334	23707374	278	2638073	0.1113	270.2	2388096	0	2356653	16237	254	14952	0.0073	0.0004	1.94	0.0003	1.73	390844	0.0165	362792	0.0153	0	0	19586604	0.8262	729061	0.0308	0	0
ERR3188457	PRJEB31334	25008777	278	1036380	0.0414	269.55	913959	0	901969	5359	99	6532	0.0075	0.0005	1.87	0.0004	1.81	166871	0.0067	258334	0.0103	0	0	23220954	0.9285	326238	0.013	0	0
ERR3188458	PRJEB31334	26060886	278	2452875	0.0941	270.21	2219694	0	2191702	13458	260	14274	0.0072	0.0004	1.97	0.0004	1.8	407851	0.0156	520828	0.02	0	0	21633724	0.8301	1045608	0.0401	0	0
ERR3188459	PRJEB31334	25055240	278	2521725	0.1006	271.56	2293072	0	2266647	13897	327	12201	0.0067	0.0004	1.78	0.0003	1.6	359910	0.0144	343752	0.0137	0	0	20998577	0.8381	831276	0.0332	0	0
ERR3188460	PRJEB31334	22192041	278	3853471	0.1736	272.03	3384133	0	3343919	20672	758	18784	0.0066	0.0003	1.77	0.0003	1.6	507098	0.0229	165931	0.0075	0	0	17125986	0.7717	539555	0.0243	0	0
ERR3188461	PRJEB31334	23790916	278	6838636	0.2874	271.22	6457504	0	6378569	42272	897	35766	0.0071	0.0004	1.96	0.0003	1.73	942868	0.0396	456505	0.0192	0	0	13870168	0.583	1682739	0.0707	0	0
ERR3188462	PRJEB31334	23656287	278	5916309	0.2501	271.31	5312154	0	5246566	33106	673	31809	0.0073	0.0004	1.88	0.0003	1.72	847540	0.0358	426364	0.018	0	0	15001999	0.6342	1464075	0.0619	0	0
ERR3188463	PRJEB31334	24585293	278	10099597	0.4108	272.2	9064615	0	8967677	51222	2210	43506	0.0071	0.0003	2.09	0.0003	1.78	1203539	0.049	223334	0.0091	0	0	12085787	0.4916	973036	0.0396	0	0
ERR3188464	PRJEB31334	18650453	280	2776568	0.1489	268.53	2595081	0	2559484	16848	279	18470	0.0089	0.0004	1.86	0.0003	1.67	427689	0.0229	470410	0.0252	0	0	14291313	0.7663	684473	0.0367	0	0
ERR3188465	PRJEB31334	23246610	280	5883197	0.2531	269.11	5204893	0	5133382	31642	785	39084	0.0091	0.0004	1.87	0.0003	1.73	808195	0.0348	381221	0.0164	0	0	15587987	0.6705	586010	0.0252	0	0
ERR3188466	PRJEB31334	23988836	278	3244897	0.1353	269.54	2880908	0	2842538	16663	394	21313	0.0076	0.0004	1.92	0.0004	1.73	468367	0.0195	401200	0.0167	0	0	18894379	0.7876	979993	0.0409	0	0
ERR3188467	PRJEB31334	22695021	278	5654271	0.2491	270.59	5036010	0	4969826	34196	716	31272	0.0063	0.0003	1.8	0.0003	1.55	838984	0.037	474771	0.0209	0	0	14174124	0.6245	1552871	0.0684	0	0
ERR3188468	PRJEB31334	28135401	278	7579675	0.2694	270.82	7139687	0	7051892	44700	913	42182	0.0073	0.0004	1.99	0.0003	1.7	1114086	0.0396	617377	0.0219	0	0	17062262	0.6064	1762001	0.0626	0	0
ERR3188469	PRJEB31334	23028353	278	6229896	0.2705	271.41	5706234	0	5635761	36979	957	32537	0.0065	0.0003	1.76	0.0003	1.58	867443	0.0377	303266	0.0132	0	0	14609239	0.6344	1018509	0.0442	0	0
ERR3188470	PRJEB31334	22196275	278	5272438	0.2375	268.89	4859832	0	4793415	32173	855	33389	0.0066	0.0004	1.9	0.0003	1.71	679836	0.0306	246084	0.0111	0	0	15356607	0.6919	641310	0.0289	0	0
ERR3188471	PRJEB31334	19930261	280	2928480	0.1469	269.99	2689877	0	2654021	17292	250	18314	0.009	0.0004	1.82	0.0003	1.73	437737	0.022	273977	0.0137	0	0	15913327	0.7985	376740	0.0189	0	0
ERR3188472	PRJEB31334	23419091	278	5354388	0.2286	271.83	4823343	0	4766826	29308	1007	26202	0.0066	0.0003	1.77	0.0003	1.58	713634	0.0305	349793	0.0149	0	0	16071686	0.6863	929590	0.0397	0	0
ERR3188473	PRJEB31334	25948703	278	8014525	0.3089	271.69	7221411	0	7130100	49657	1037	40617	0.0073	0.0004	1.95	0.0003	1.73	1062099	0.0409	376492	0.0145	0	0	14990017	0.5777	1505570	0.058	0	0
ERR3188474	PRJEB31334	27934877	278	5995303	0.2146	269.86	4960508	0	4888452	33481	658	37917	0.0068	0.0005	1.82	0.0003	1.75	771020	0.0276	287836	0.0103	0	0	20076785	0.7187	803933	0.0288	0	0
ERR3188475	PRJEB31334	20024672	278	5467772	0.2731	271.45	4974103	0	4912174	32289	542	29098	0.0073	0.0004	1.92	0.0003	1.72	780369	0.039	476469	0.0238	0	0	11428565	0.5707	1871497	0.0935	0	0
ERR3188476	PRJEB31334	20932196	278	5618843	0.2684	271.08	4958409	0	4895091	31699	474	31145	0.0072	0.0004	1.9	0.0003	1.76	811797	0.0388	502844	0.024	0	0	12096376	0.5779	1902336	0.0909	0	0
ERR3188477	PRJEB31334	25955531	280	4330357	0.1668	270.07	3777672	0	3728447	21995	926	26304	0.0098	0.0003	2.09	0.0003	1.89	533327	0.0205	144305	0.0056	0	0	20732907	0.7988	214635	0.0083	0	0
ERR3188478	PRJEB31334	19819372	280	4184167	0.2111	270.79	3745494	0	3700348	19358	952	24836	0.0092	0.0003	1.96	0.0003	1.82	556315	0.0281	191961	0.0097	0	0	14559577	0.7346	327352	0.0165	0	0
ERR3188479	PRJEB31334	24228043	280	4521873	0.1866	271.15	3906569	0	3857193	23053	730	25593	0.0089	0.0003	1.96	0.0003	1.78	582130	0.024	146423	0.006	0	0	18738601	0.7734	239016	0.0099	0	0
ERR3188480	PRJEB31334	22993616	280	5455213	0.2372	269.92	4746276	0	4680260	29642	862	35512	0.0089	0.0003	1.97	0.0003	1.77	685127	0.0298	108061	0.0047	0	0	16576972	0.7209	168243	0.0073	0	0
ERR3188481	PRJEB31334	20966053	280	5576826	0.266	269.61	4831995	0	4760993	28150	717	42135	0.0089	0.0003	1.95	0.0003	1.74	786966	0.0375	100159	0.0048	0	0	14322500	0.6831	179602	0.0086	0	0
