## Supplementary Table 9 for "Two divergent haploid nuclei shaped the landscape of population diversity in wheat stripe rust"

### Sheet: por183_mapping
Alignment results of 183 M. oryzae isolates
Run	Coverage(%)	MeanDepth	Mapping(%)	Reads_in_total	Reads_primary	Reads_secondary	Reads_mapped	Reads_primary_mapped
DRR195603	99.5	42.69	0.995643	8194549	8167824	26725	8158846	8132121
ERR2653635	96.94	52.13	0.978545	23569755	23525690	44065	23064063	23019998
ERR2653636	98.77	74.75	0.963046	34280102	34242292	37810	33013315	32975505
ERR2653637	96.57	45.07	0.963713	20746556	20711552	35004	19993728	19958724
ERR2653638	98.46	66.2	0.965121	30334457	30294324	40133	29276436	29236303
ERR2653641	98.48	51.15	0.969112	23315876	23289200	26676	22595699	22569023
ERR2653642	98.41	57.92	0.972084	26325117	26294680	30437	25590213	25559776
ERR2653643	96.72	151.65	0.986673	26144816	25803454	341362	25796374	25455012
ERR2653644	99.52	55.92	0.985257	25002666	24994062	8604	24634051	24625447
ERR2653648	96.44	31.79	0.926998	46182584	46182584	0	42811178	42811178
ERR2653649	97.39	51.54	0.952316	23995794	23950684	45110	22851583	22806473
ERR2653650	98.12	56.73	0.951185	26443035	26392114	50921	25152229	25101308
ERR2653651	97.48	60.54	0.955462	28090380	28034450	55930	26839304	26783374
ERR2660275	98.83	81.4	0.972331	25050327	24965558	84769	24357216	24272447
ERR2660276	96.78	94.81	0.979125	28985750	28788812	196938	28380661	28183723
ERR2660277	96.92	87.6	0.978339	26997393	26804576	192817	26412591	26219774
ERR2660278	96.79	77.06	0.979568	23609120	23448470	160650	23126749	22966099
ERR2660279	96.76	53.42	0.979412	16335051	16223802	111249	15998737	15887488
ERR2660280	96.87	91.16	0.979687	27904386	27719740	184646	27337578	27152932
ERR2660281	97.02	92.12	0.964234	28638545	28447654	190891	27614264	27423373
ERR2660282	93.39	56.02	0.924598	26942369	26858680	83689	24910857	24827168
ERR2660283	97.3	43.89	0.963127	20062880	20018000	44880	19323097	19278217
ERR2660284	97.39	56.81	0.955858	26209309	26145892	63417	25052374	24988957
ERR2660285	97.78	50.69	0.959068	23296083	23239636	56447	22342530	22286083
ERR2660286	97.09	45.21	0.944668	21146722	21094194	52528	19976629	19924101
ERR2660287	97.82	45.26	0.954825	20909926	20864384	45542	19965316	19919774
ERR2660288	96.98	58.85	0.976459	26532045	26459454	72591	25907465	25834874
ERR2660289	97.09	26.98	0.944316	12929980	12881334	48646	12209983	12161337
ERR2660290	97.1	38.7	0.941365	18215571	18161532	54039	17147493	17093454
ERR2660291	95.84	50.73	0.955338	23416098	23362772	53326	22370296	22316970
ERR2660292	97.13	47.03	0.951835	22050852	21988686	62166	20988776	20926610
ERR2660293	97.51	38.99	0.943805	18223061	18177160	45901	17199015	17153114
ERR2660294	97.5	45.63	0.956909	21043215	20991846	51369	20136434	20085065
ERR2660295	97.33	45.33	0.957844	20979898	20912996	66902	20095468	20028566
ERR2660296	96.03	61.43	0.965979	27989772	27933324	56448	27037530	26981082
ERR2660297	96.66	78.72	0.950091	36658578	36567670	90908	34828999	34738091
ERR2660298	97.63	163.59	0.942778	63255770	62541140	714630	59636122	58921492
ERR2660299	97.25	73.33	0.948863	29625574	28732916	892658	28110609	27217951
ERR2660300	97.81	195.49	0.956396	73787163	73074644	712519	70569717	69857198
ERR2660301	97.52	191.34	0.959077	72164169	71369520	794649	69210980	68416331
ERR2660302	97.57	117.41	0.94868	45546414	44970708	575706	43208971	42633265
ERR2660589	95.84	126.41	0.990219	46212627	45995678	216949	45760642	45543693
ERR2660590	96.3	51.15	0.986836	18516490	18386508	129982	18272735	18142753
ERR2660591	96.16	152.19	0.988833	55620276	55375182	245094	54999173	54754079
ERR2660592	95.96	133.26	0.989994	48431773	48225520	206253	47947144	47740891
ERR2662958	96.42	154.11	0.988646	56745668	56450042	295626	56101359	55805733
ERR2662959	96.37	138.01	0.988693	50058756	49809090	249666	49492761	49243095
SRR11528297	96.41	118.84	0.9638	42063730	41862380	201350	40541027	40339677
SRR11528298	96.45	157.4	0.968797	56488913	56217082	271831	54726311	54454480
SRR11528299	96.44	144.01	0.963538	51990760	51740836	249924	50095051	49845127
SRR11528300	96.44	140.36	0.964366	50160050	49920874	239176	48372644	48133468
SRR11528301	96.42	126.25	0.967579	45320453	45100734	219719	43851101	43631382
SRR11528302	96.44	138.1	0.963849	49985799	49747738	238061	48178770	47940709
SRR11528303	96.44	130.78	0.964152	46934412	46708996	225416	45251890	45026474
SRR11528304	96.44	129.67	0.9678	46536562	46310798	225764	45038088	44812324
SRR11528305	96.44	132.45	0.963431	47323654	47097940	225714	45593090	45367376
SRR11836441	91.95	28.69	0.923363	13975939	13930224	45715	12904863	12859148
SRR11836442	91.12	26.02	0.91292	12847272	12810152	37120	11728531	11691411
SRR11836445	96.23	27.67	0.933484	13243698	13196632	47066	12362785	12315719
SRR11836446	96.08	29.43	0.950179	13755810	13702208	53602	13070487	13016885
SRR12101017	92.91	83.65	0.92526	41901790	41760452	141338	38770037	38628699
SRR12101018	91.53	94.72	0.925341	47655084	47494640	160444	44097195	43936751
SRR12101019	91.13	70	0.92593	35007581	34890058	117523	32414586	32297063
SRR12101020	91.44	79.24	0.923769	39880192	39743796	136396	36840102	36703706
SRR12101021	91.04	73.23	0.928444	36508313	36388876	119437	33895932	33776495
SRR12101022	91.13	67.53	0.929325	33581778	33471238	110540	31208379	31097839
SRR12101023	93	87.9	0.923902	44120537	43975102	145435	40763039	40617604
SRR12101024	91.38	93.19	0.925825	46625327	46474124	151203	43166884	43015681
SRR12101025	91.56	88.97	0.924959	44656446	44495634	160812	41305390	41144578
SRR12101026	91.44	80.73	0.926818	40258978	40111932	147046	37312746	37165700
SRR12101027	93.49	97.56	0.921923	49048369	48879384	168985	45218844	45049859
SRR12101028	91.79	84.97	0.924816	42581129	42440764	140365	39379707	39239342
SRR12101029	91.58	86.24	0.931293	42538287	42394382	143905	39615621	39471716
SRR12102167	90.89	66.87	0.936391	32802279	32692528	109751	30715755	30606004
SRR12102168	93.7	85.18	0.921482	42640848	42492386	148462	39292775	39144313
SRR12887168	97.54	54.48	0.965315	18488331	18299766	188565	17847072	17658507
SRR12887169	97.59	50.82	0.807194	21304411	21077266	227145	17196783	16969638
SRR12887170	97.83	64.11	0.965933	21880159	21656334	223825	21134767	20910942
SRR12887171	97.89	51.07	0.966237	17316342	17136154	180188	16731685	16551497
SRR12887172	97.66	52.04	0.960765	17784174	17572148	212026	17086413	16874387
SRR12887181	97.86	49.58	0.965291	17081540	16766724	314816	16488654	16173838
SRR12887187	94.92	56.64	0.909824	21941209	21350980	590229	19962635	19372406
SRR12887188	94.96	51.26	0.918217	19323911	18822000	501911	17743546	17241635
SRR12887189	95.26	55.16	0.927585	20816040	20158322	657718	19308647	18650929
SRR12887190	97.88	45.72	0.962178	15814708	15488530	326178	15216571	14890393
SRR12887191	97.56	52.76	0.95822	17948324	17767378	180946	17198437	17017491
SRR12887192	97.64	46.68	0.967342	15936121	15648752	287369	15415676	15128307
SRR12887193	97.63	52.45	0.942922	18313481	18130292	183189	17268189	17085000
SRR12887194	97.36	61.29	0.960322	21673813	21357992	315821	20813850	20498029
SRR12887195	98.83	58.44	0.97399	19376272	19193160	183112	18872297	18689185
SRR12887196	98.32	81.85	0.973235	27734755	27483530	251225	26992448	26741223
SRR12887197	97.44	57.27	0.949736	20482328	20233454	248874	19452804	19203930
SRR12887198	97.74	58.84	0.962816	20479399	19986866	492533	19717896	19225363
SRR12887199	97.88	68.78	0.962457	24364972	23597686	767286	23450229	22682943
SRR12887200	97.93	66.88	0.959497	23166221	22674498	491723	22227915	21736192
SRR12887201	97.91	61.55	0.960106	21409532	21013360	396172	20555422	20159250
SRR12887202	97.42	68.27	0.954036	25721037	25486994	234043	24538790	24304747
SRR12887203	97.59	48.73	0.905732	17591011	17440974	150037	15932742	15782705
SRR12887204	98.24	60.77	0.953578	21225212	20750242	474970	20239905	19764935
SRR12887205	99.08	55.52	0.929266	20211658	19767190	444468	18781999	18337531
SRR12887206	98.76	51.47	0.971903	18248085	17909168	338917	17735374	17396457
SRR12887207	98.77	71.6	0.972769	24769453	24228552	540901	24094950	23554049
SRR12887208	97.44	48.13	0.961436	16490791	16341694	149097	15854832	15705735
SRR12887209	97.87	65.86	0.946941	23434281	22996330	437951	22190877	21752926
SRR12887210	98.21	61.16	0.972872	21105363	20551556	553807	20532822	19979015
SRR12887211	97.18	54.05	0.959043	19043732	18850526	193206	18263752	18070546
SRR12887212	97.74	56.24	0.948276	20068443	19784058	284385	19030420	18746035
SRR12887213	97.66	64.33	0.957642	22955893	22658484	297409	21983531	21686122
SRR12887214	97.86	52.33	0.965036	17610328	17409842	200486	16994600	16794114
SRR12887215	97.88	57.37	0.96219	19402097	19177806	224291	18668500	18444209
SRR14705949	96	116.09	0.925999	43600367	43179802	420565	40373908	39953343
SRR14705950	92.47	75.46	0.926188	57120659	57009076	111583	52904447	52792864
SRR14705951	94.63	110.61	0.942124	54998132	54748952	249180	51815051	51565871
SRR14705952	94.96	120.13	0.941994	56638455	56348512	289943	53353107	53063164
SRR14705953	93.66	108.9	0.942051	50334605	50062790	271815	47417755	47145940
SRR14705954	93.41	109.86	0.952856	39789862	39485700	304162	37914012	37609850
SRR14705955	93.94	78.48	0.949031	32846553	32630490	216063	31172408	30956345
SRR14705956	96.13	130.82	0.925984	50097490	49600082	497408	46389479	45892071
SRR14705957	92.05	43.26	0.940996	17263003	17154876	108127	16244417	16136290
SRR14705958	89.48	9.03	0.94836	2674171	2404762	269409	2536077	2266668
SRR14705959	96.19	60.84	0.840061	43670790	42592390	1078400	36686121	35607721
SRR14705960	95.1	102.17	0.920399	72062008	71847362	214646	66325791	66111145
SRR14705962	91.11	13.91	0.885956	3650862	3582772	68090	3234503	3166413
SRR14705963	91.05	15.73	0.950354	2736386	2694910	41476	2600536	2559060
SRR14705964	96.4	108.25	0.940778	48532578	48281690	250888	45658397	45407509
SRR14705966	93.95	94.01	0.958802	34655714	34476134	179580	33227956	33048376
SRR14705967	98.96	170.01	0.940981	92870491	92611466	259025	87389323	87130298
SRR14705968	97.48	34.18	0.976217	12041518	11983980	57538	11755139	11697601
SRR14705969	97.2	47.95	0.96259	12959176	12905064	54112	12474368	12420256
SRR14705970	87.71	7.11	0.92885	1425068	1401058	24010	1323675	1299665
SRR14705971	95.5	128.52	0.951091	53035294	52689178	346116	50441379	50095263
SRR14705973	95.78	118.35	0.910374	46615080	46303796	311284	42437167	42125883
SRR14705974	94.62	97.42	0.901895	38454240	38219442	234798	34681672	34446874
SRR14705975	94.04	129.45	0.935873	49729489	49314968	414521	46540509	46125988
SRR14705976	95.21	140.73	0.94832	55257917	54890446	367471	52402179	52034708
SRR14705977	87.04	15.46	0.961248	2973812	2926372	47440	2858571	2811131
SRR14705978	85.92	4.11	0.928718	1527609	1509322	18287	1418718	1400431
SRR14705979	91.62	71.31	0.943227	25111766	24961618	150148	23686101	23535953
SRR14705980	92.38	101.7	0.953912	36628963	36440828	188135	34940808	34752673
SRR14705981	93.74	80.73	0.934467	32563937	32263668	300269	30429925	30129656
SRR14705982	94.25	92.68	0.933279	40234283	39953552	280731	37549801	37269070
SRR14705983	90.38	15.43	0.897329	4073501	3988296	85205	3655271	3570066
SRR14705984	90.2	15.31	0.909924	4141905	4048242	93663	3768820	3675157
SRR14705985	89	15.5	0.922275	5278585	5205762	72823	4868309	4795486
SRR14705986	93.79	70.35	0.926382	46077615	45839690	237925	42685458	42447533
SRR14705987	93.79	66.42	0.924587	42879110	42666130	212980	39645448	39432468
SRR14705988	93.44	66.47	0.912458	26353594	26200396	153198	24046550	23893352
SRR14705989	93.33	58.34	0.914049	22978958	22862624	116334	21003896	20887562
SRR14705991	89.01	16.45	0.949959	3633525	3588450	45075	3451701	3406626
SRR14705992	92.73	87.97	0.935325	51580907	51259510	321397	48244926	47923529
SRR14705993	93.8	71.85	0.94177	27558944	27380186	178758	25954191	25775433
SRR14705994	90.06	59.7	0.966132	47664363	47557736	106627	46050044	45943417
SRR3056583	97.83	105.94	0.940197	50628247	50330800	297447	47600533	47303086
SRR3056584	92.12	51.2	0.906473	25228281	25126590	101691	22868750	22767059
SRR3056585	93	264.32	0.911525	152896897	151361902	1534995	139369277	137834282
SRR3056608	92.96	52.67	0.95919	24165245	24056390	108855	23179057	23070202
SRR3056609	93.88	88.84	0.925139	43331249	43178484	152765	40087410	39934645
SRR3056611	93.51	100.37	0.963832	45985938	45796650	189288	44322704	44133416
SRR3056613	97.62	46.4	0.969691	20907619	20854184	53435	20273934	20220499
SRR3056614	92.12	44.48	0.929218	21086486	21025376	61110	19593942	19532832
SRR6384767	95.78	13.79	0.990066	2689134	2662268	26866	2662421	2635555
SRR6384770	96.05	7.59	0.97816	1509171	1491510	17661	1476211	1458550
SRR6384773	96.68	11.17	0.958445	2267376	2239904	27472	2173156	2145684
SRR6384775	98.2	12.48	0.969806	2492874	2475540	17334	2417603	2400269
SRR6384776	96.88	14.18	0.957213	2906795	2868134	38661	2782422	2743761
SRR6384777	95.94	12.24	0.991595	2377264	2356966	20298	2357284	2336986
SRR6384778	95.43	12.4	0.990186	2415954	2390954	25000	2392245	2367245
SRR6384779	98.27	10.98	0.974975	2179741	2161460	18281	2125192	2106911
SRR6384780	97.03	11.83	0.970674	2380393	2348212	32181	2310586	2278405
SRR6384781	97.84	12.5	0.983327	2453851	2434714	19137	2412939	2393802
SRR6384782	96.47	11.2	0.977215	2226715	2200158	26557	2175979	2149422
SRR6384783	96.18	12.72	0.974366	2542949	2511870	31079	2477762	2446683
SRR6384787	95.8	11.81	0.989468	2307820	2283678	24142	2283513	2259371
SRR6384790	96.17	12.35	0.975805	2460213	2431000	29213	2400688	2371475
SRR6384796	96.97	11.88	0.976704	2362682	2334948	27734	2307641	2279907
SRR6384798	95.31	12.16	0.990026	2372876	2349026	23850	2349210	2325360
SRR6384802	96.27	10.75	0.981435	2128932	2105012	23920	2089409	2065489
SRR6384803	95.5	12.43	0.988906	2427988	2402478	25510	2401052	2375542
SRR9983182	91.18	82.08	0.916896	42649269	42508116	141153	39104943	38963790
SRR9983183	94.17	92.6	0.918503	48362167	48184466	177701	44420801	44243100
SRR9983184	91.37	80.47	0.922534	41314484	41172776	141708	38114011	37972303
SRR9983185	91.18	80.58	0.918533	41429976	41291798	138178	38054793	37916615
SRR9983186	91.37	82.49	0.927394	42081999	41934536	147463	39026606	38879143
