## Supplementary Table 10 for "Two divergent haploid nuclei shaped the landscape of population diversity in wheat stripe rust"

### Sheet: progeny_mapping
Alignment results of 117 inbred lines isolates
Run	Sample.Name	whether_strain_mixing	Coverage(%)	MeanDepth	Mapping(%)	Reads_in_total	Reads_primary	Reads_secondary	Reads_mapped	Reads_primary_mapped
SRR10829363	S8	no	88.97	34.96	86.37	25284002	25026342	257660	21836608	21578948
SRR10829364	S79	no	91.57	37.05	87.68	26393905	26121465	272440	23141007	22868567
SRR10829365	S78	no	90	30.66	87.9	21775883	21548809	227074	19141376	18914302
SRR10829366	S77	no	88.73	28.51	88.5	20089481	19878494	210987	17778408	17567421
SRR10829367	S76	no	88.55	33.52	88.55	23613443	23369040	244403	20910866	20666463
SRR10829368	S75	no	88.68	27.21	88.24	19252891	19050751	202140	16988154	16786014
SRR10829369	S74	no	89.06	33.71	87.7	23995528	23742572	252956	21045081	20792125
SRR10829370	S73	no	89.4	34.37	88.18	24331681	24072190	259491	21454464	21194973
SRR10829371	S72	no	89.38	42.36	88.28	29958056	29641287	316769	26446584	26129815
SRR10829372	S71	no	88.63	32.24	87.23	23092878	22848375	244503	20144212	19899709
SRR10829373	S16	no	91.6	31.56	88.68	22243808	22008801	235007	19724854	19489847
SRR10829374	S70	no	88.73	34.18	87.87	24295852	24040299	255553	21349113	21093560
SRR10829375	S7	no	88.69	27.69	85.86	20149956	19943595	206361	17300806	17094445
SRR10829376	S69	no	92.11	34.59	87.96	24547337	24293272	254065	21591473	21337408
SRR10829377	S68	no	88.67	31.18	87.99	22128629	21893580	235049	19469986	19234937
SRR10829378	S67	no	89.19	31.06	88.45	21913233	21675794	237439	19381446	19144007
SRR10829379	S66	no	88.57	32.52	87.48	23211655	22965123	246532	20304770	20058238
SRR10829380	S65	no	89.42	30.7	87.92	21794362	21563509	230853	19160907	18930054
SRR10829381	S64	no	88.49	30.91	88.6	21780324	21551052	229272	19298053	19068781
SRR10829382	S63	no	88.55	29.95	88.65	21073357	20847601	225756	18681551	18455795
SRR10829383	S62	no	88.69	35.37	87.83	25149988	24882892	267096	22090331	21823235
SRR10829384	S15	yes	NA	NA	NA	NA	NA	NA	NA	NA
SRR10829385	S61	no	88.37	27.05	88.53	19079209	18877342	201867	16891085	16689218
SRR10829386	S60	no	88.52	30.2	87.67	21518844	21291174	227670	18865329	18637659
SRR10829387	S6	no	88.51	28.84	86.55	20832072	20620177	211895	18030544	17818649
SRR10829388	S59	no	88.07	24.29	87.55	17348464	17170064	178400	15188463	15010063
SRR10829389	S58	no	88.69	33.27	88.35	23493359	23243452	249907	20755770	20505863
SRR10829390	S57	no	91.71	25.36	86.38	18347492	18156353	191139	15847798	15656659
SRR10829391	S56	no	88.76	35.42	88.42	25006248	24738209	268039	22110360	21842321
SRR10829392	S55	no	90.15	27.91	87.11	20026547	19814016	212531	17445180	17232649
SRR10829393	S54	no	91.65	32.89	87.35	23517041	23269175	247866	20542309	20294443
SRR10829394	S53	no	88.34	27.76	87.6	19792519	19584982	207537	17338679	17131142
SRR10829395	S14	no	92.29	30.76	88.82	21628910	21401526	227384	19211230	18983846
SRR10829396	S52	no	89.45	35.17	87.25	25180559	24910256	270303	21971113	21700810
SRR10829397	S51	no	88.58	28.81	88.85	20249735	20033940	215795	17991127	17775332
SRR10829398	S50	no	90.89	33.48	87.7	23845286	23596023	249263	20912487	20663224
SRR10829399	S5	no	90.56	29.14	86.71	21010453	20801728	208725	18217745	18009020
SRR10829400	S49	no	88.72	31.15	87.76	22170127	21932543	237584	19457239	19219655
SRR10829401	S48	no	88.88	34.59	88.39	24447370	24186578	260792	21608676	21347884
SRR10829402	S47	no	88.49	31.35	87.92	22282656	22040724	241932	19590957	19349025
SRR10829403	S46	no	89.36	36.11	88.27	25534150	25259798	274352	22539624	22265272
SRR10829404	S45	no	91	27.94	88.59	19687333	19479192	208141	17441044	17232903
SRR10829405	S44	yes	NA	NA	NA	NA	NA	NA	NA	NA
SRR10829406	S13	yes	NA	NA	NA	NA	NA	NA	NA	NA
SRR10829407	S43	no	88.53	30.78	87.32	22030881	21799799	231082	19238071	19006989
SRR10829408	S42	no	88.78	33.9	88.54	23895632	23641817	253815	21156213	20902398
SRR10829409	S41	no	90.3	27.87	88.8	19582104	19377906	204198	17388858	17184660
SRR10829410	S40	no	89.17	27.94	87.29	20012003	19806495	205508	17469166	17263658
SRR10829411	S4	no	89.36	25.91	84.72	19127873	18941602	186271	16205042	16018771
SRR10829412	S39	no	92.05	28.71	87.34	20550050	20340766	209284	17948774	17739490
SRR10829413	S38	yes	NA	NA	NA	NA	NA	NA	NA	NA
SRR10829414	S37	yes	NA	NA	NA	NA	NA	NA	NA	NA
SRR10829415	S36	yes	NA	NA	NA	NA	NA	NA	NA	NA
SRR10829416	S35	no	89.93	29.58	87.19	21198892	20980614	218278	18484139	18265861
SRR10829417	S12	no	92.52	31.52	88.94	22134448	21903213	231235	19685311	19454076
SRR10829418	S34	no	90.78	33.49	86.83	24104023	23860016	244007	20929447	20685440
SRR10829419	S33	yes	NA	NA	NA	NA	NA	NA	NA	NA
SRR10829420	S32	yes	NA	NA	NA	NA	NA	NA	NA	NA
SRR10829421	S31	no	90.47	28.48	87.56	20319414	20109014	210400	17791677	17581277
SRR10829422	S30	no	91.53	29.97	86.29	21786796	21559216	227580	18799857	18572277
SRR10829423	S3	yes	NA	NA	NA	NA	NA	NA	NA	NA
SRR10829424	S29	yes	NA	NA	NA	NA	NA	NA	NA	NA
SRR10829425	S28	yes	NA	NA	NA	NA	NA	NA	NA	NA
SRR10829426	S27	yes	NA	NA	NA	NA	NA	NA	NA	NA
SRR10829427	S26	no	91.26	33.75	88.17	23892280	23642339	249941	21064896	20814955
SRR10829428	S11	yes	NA	NA	NA	NA	NA	NA	NA	NA
SRR10829429	S25	yes	NA	NA	NA	NA	NA	NA	NA	NA
SRR10829430	S24	no	89.96	31.73	88.13	22486506	22251837	234669	19817259	19582590
SRR10829431	S23	yes	NA	NA	NA	NA	NA	NA	NA	NA
SRR10829432	S22	yes	NA	NA	NA	NA	NA	NA	NA	NA
SRR10829433	S21	no	89.26	28.06	88.33	19838400	19633423	204977	17523243	17318266
SRR10829434	S202	no	88.97	36.27	83.85	26980211	26711493	268718	22623867	22355149
SRR10829435	S201	yes	NA	NA	NA	NA	NA	NA	NA	NA
SRR10829436	S200	no	90.01	34.53	85.15	25284047	25032927	251120	21530000	21278880
SRR10829437	S20	yes	NA	NA	NA	NA	NA	NA	NA	NA
SRR10829438	S2	no	90.67	32.53	88.22	23021949	22781952	239997	20310979	20070982
SRR10829439	S10	no	89.7	29.23	88.46	20650965	20435049	215916	18267033	18051117
SRR10829440	S199	no	88.7	33.48	70.32	29680085	29433466	246619	20871845	20625226
SRR10829441	S198	no	88.72	30.08	80.49	23331329	23113359	217970	18779447	18561477
SRR10829442	S197	no	88.88	31.52	78.98	24918506	24688662	229844	19680480	19450636
SRR10829443	S196	no	88.85	34.75	80.15	27088713	26835610	253103	21712300	21459197
SRR10829444	S195	no	89.97	28.88	80.84	22278780	22077183	201597	18009093	17807496
SRR10829445	S194	no	88.26	27.01	82.54	20493784	20297620	196164	16915744	16719580
SRR10829446	S193	no	88.32	26.02	84.94	19106340	18923441	182899	16228995	16046096
SRR10829447	S192	no	88.26	21.62	73.28	18370191	18220105	150086	13461109	13311023
SRR10829448	S191	yes	NA	NA	NA	NA	NA	NA	NA	NA
SRR10829449	S190	no	88.13	22.22	76.98	18036569	17879521	157048	13885350	13728302
SRR10829450	S1	no	92.53	32.73	86.49	23642407	23401827	240580	20448124	20207544
SRR10829451	S19	yes	NA	NA	NA	NA	NA	NA	NA	NA
SRR10829452	S189	no	88.94	42.08	82.02	32011237	31697295	313942	26254439	25940497
SRR10829453	S188	no	88.89	37.5	85.79	27283763	27001675	282088	23407116	23125028
SRR10829454	S187	no	88.41	25.79	81.76	19802487	19604169	198318	16189670	15991352
SRR10829455	S186	yes	NA	NA	NA	NA	NA	NA	NA	NA
SRR10829456	S184	no	89.07	40.1	83.38	30027642	29730203	297439	25037259	24739820
SRR10829457	S183	no	89.52	37.17	80.25	28842958	28564642	278316	23146630	22868314
SRR10829458	S182	yes	NA	NA	NA	NA	NA	NA	NA	NA
SRR10829459	S97	no	90.56	27.4	87.23	19637165	19436053	201112	17128675	16927563
SRR10829460	S96	no	88.91	34	89.07	23829659	23580090	249569	21225157	20975588
SRR10829461	S95	no	88.87	27.13	88.44	19162685	18964789	197896	16948084	16750188
SRR10829462	S94	no	88.58	27.79	88.17	19698228	19491909	206319	17367440	17161121
SRR10829463	S93	no	88.53	28.99	87.4	20734679	20517740	216939	18122235	17905296
SRR10829464	S92	no	88.72	31.12	87.62	22196778	21967063	229715	19448616	19218901
SRR10829465	S91	no	89.29	33.25	87.84	23650159	23404928	245231	20773794	20528563
SRR10829466	S90	no	88.92	37.15	87.85	26418122	26141149	276973	23207223	22930250
SRR10829467	S9	yes	NA	NA	NA	NA	NA	NA	NA	NA
SRR10829468	S18	yes	NA	NA	NA	NA	NA	NA	NA	NA
SRR10829469	S89	no	89.75	31.31	88.03	22211141	21980421	230720	19552768	19322048
SRR10829470	S88	no	88.95	32.82	88.44	23175753	22927202	248551	20497000	20248449
SRR10829471	S87	no	88.71	28.28	89.01	19837107	19629892	207215	17657527	17450312
SRR10829472	S86	no	89.71	33.16	88.01	23557952	23308045	249907	20733454	20483547
SRR10829473	S85	no	88.76	29.17	88.77	20518879	20301278	217601	18215516	17997915
SRR10829474	S84	no	89.3	33.49	88.84	23533596	23283377	250219	20907996	20657777
SRR10829475	S83	no	88.47	27.49	87.84	19551531	19346528	205003	17174325	16969322
SRR10829476	S82	yes	NA	NA	NA	NA	NA	NA	NA	NA
SRR10829477	S81	no	88.51	25.04	88.96	17572132	17389243	182889	15632018	15449129
SRR10829478	S80	no	88.86	31.69	88.32	22395034	22160465	234569	19778712	19544143
SRR10829479	S17	no	90.41	28.85	87.7	20565463	20355545	209918	18035113	17825195
