## Supplementary Table 11 for "Two divergent haploid nuclei shaped the landscape of population diversity in wheat stripe rust"

### Sheet: gwas
GWAS re-mapping results
snp	chr	pos	P.value	maf	nobs	H&B.P.Value	effect	gene
SNC_063028.1_3106928	chr3	3106928	4.54426e-06	0.380435	92	0.0619601	4.38896	Yr7
SNC_063028.1_3106935	chr3	3106935	4.54426e-06	0.380435	92	0.0619601	4.38896	Yr7
SNC_063028.1_3107012	chr3	3107012	4.59351e-07	0.38587	92	0.0187895	4.8795	Yr7
SNC_063028.1_3107021	chr3	3107021	1.82728e-06	0.391304	92	0.0483636	4.42005	Yr7
SNC_063028.1_3107046	chr3	3107046	1.82728e-06	0.391304	92	0.0483636	4.42005	Yr7
SNC_063028.1_3107097	chr3	3107097	4.59351e-07	0.228261	92	0.0187895	-2.43975	Yr7
SNC_063028.1_3107121	chr3	3107121	4.54426e-06	0.380435	92	0.0619601	4.38896	Yr7
SNC_063028.1_3107127	chr3	3107127	4.54426e-06	0.380435	92	0.0619601	4.38896	Yr7
SNC_063028.1_3107178	chr3	3107178	4.59351e-07	0.38587	92	0.0187895	4.8795	Yr7
SNC_063028.1_3107200	chr3	3107200	2.35332e-06	0.375	92	0.0529436	4.40934	Yr7
SNC_063028.1_3107209	chr3	3107209	4.59351e-07	0.38587	92	0.0187895	4.8795	Yr7
SNC_063028.1_3107241	chr3	3107241	4.59351e-07	0.38587	92	0.0187895	4.8795	Yr7
SNC_063028.1_3107304	chr3	3107304	4.59351e-07	0.38587	92	0.0187895	4.8795	Yr7
SNC_063028.1_3107332	chr3	3107332	4.59351e-07	0.38587	92	0.0187895	4.8795	Yr7
SNC_063028.1_3107372	chr3	3107372	4.59351e-07	0.38587	92	0.0187895	4.8795	Yr7
SNC_063028.1_3107377	chr3	3107377	4.59351e-07	0.38587	92	0.0187895	4.8795	Yr7
SNC_063028.1_3107456	chr3	3107456	4.59351e-07	0.38587	92	0.0187895	4.8795	Yr7
SNC_063028.1_3107631	chr3	3107631	5.86532e-06	0.38587	92	0.073308	4.06316	Yr7
SNC_063028.1_3107665	chr3	3107665	1.48497e-06	0.23913	92	0.0477257	-2.20837	Yr7
SNC_063028.1_3107724	chr3	3107724	1.48497e-06	0.380435	92	0.0477257	4.41673	Yr7
SNC_063028.1_3107848	chr3	3107848	4.59351e-07	0.38587	92	0.0187895	4.8795	Yr7
SNC_063028.1_3107860	chr3	3107860	4.54426e-06	0.380435	92	0.0619601	4.38896	Yr7
SNC_063028.1_3107909	chr3	3107909	4.54426e-06	0.380435	92	0.0619601	4.38896	Yr7
SNC_063028.1_3107919	chr3	3107919	4.54426e-06	0.380435	92	0.0619601	4.38896	Yr7
SNC_063028.1_3107936	chr3	3107936	4.54426e-06	0.380435	92	0.0619601	4.38896	Yr7
SNC_063028.1_3108034	chr3	3108034	2.08496e-06	0.391304	92	0.0511138	4.47552	Yr7
SNC_063028.1_3108128	chr3	3108128	4.54426e-06	0.380435	92	0.0619601	4.38896	Yr7
SNC_063028.1_3108134	chr3	3108134	4.54426e-06	0.23913	92	0.0619601	-2.19448	Yr7
SNC_063028.1_3108142	chr3	3108142	4.54426e-06	0.380435	92	0.0619601	4.38896	Yr7
SNC_063028.1_3108150	chr3	3108150	1.75151e-06	0.391304	92	0.0483636	4.48319	Yr7
SNC_063032.1_3363	chr7	3363	5.03805e-06	0.103261	92	0.0666724	-4.24598	Yr7
SNC_063032.1_3491	chr7	3491	9.47487e-07	0.11413	92	0.0355267	-4.56633	Yr7
SNC_063032.1_3601	chr7	3601	2.15839e-06	0.119565	92	0.0511138	-4.01906	Yr7
SNC_063032.1_3902	chr7	3902	7.31711e-06	0.11413	92	0.0807728	-3.80927	Yr7
SNC_063032.1_3971	chr7	3971	4.16571e-06	0.119565	92	0.0619601	-3.99605	Yr7
SNC_063032.1_15082	chr7	15082	7.23224e-06	0.445652	92	0.0807728	2.75771	Yr7
SNC_063032.1_22305	chr7	22305	6.42817e-06	0.434783	92	0.0781714	2.78938	Yr7
SNC_063032.1_24232	chr7	24232	8.48461e-06	0.451087	92	0.0908961	2.74579	Yr7
SNC_063032.1_38933	chr7	38933	5.3027e-06	0.456522	92	0.0681697	2.70626	Yr7
SNC_063032.1_44684	chr7	44684	7.23224e-06	0.445652	92	0.0807728	2.75771	Yr7
SNC_063032.1_47161	chr7	47161	7.36015e-06	0.456522	92	0.0807728	2.77978	Yr7
SNC_063032.1_53314	chr7	53314	9.62985e-06	0.407609	92	0.100766	2.63547	Yr7
SNC_063032.1_56964	chr7	56964	4.43203e-06	0.445652	92	0.0619601	2.91005	Yr7
SNC_063027.1_299828	chr2	299828	3.30722e-07	0.141304	92	0.001672	-1.53896	Yr8
SNC_063027.1_300716	chr2	300716	6.57234e-08	0.434783	92	0.000428581	3.44995	Yr8
SNC_063029.1_4065151	chr4	4065151	1.81927e-07	0.434783	92	0.000951831	3.32261	Yr8
SNC_063029.1_4065202	chr4	4065202	3.39697e-06	0.434783	92	0.0105929	2.61887	Yr8
SNC_063031.1_1602819	chr6	1602819	3.36561e-06	0.0163043	92	0.0105929	-5.14144	Yr8
SNC_063034.1_2543121	chr9	2543121	1.42531e-06	0.141304	92	0.00661149	-1.40558	Yr8
SNC_063034.1_5022459	chr9	5022459	2.14483e-08	0.440217	92	0.000144039	3.84631	Yr8
SNC_063034.1_5022486	chr9	5022486	3.44993e-06	0.108696	92	0.0105929	-1.57657	Yr8
SNC_063034.1_5022498	chr9	5022498	2.14483e-08	0.440217	92	0.000144039	3.84631	Yr8
SNC_063034.1_5022517	chr9	5022517	5.11317e-06	0.445652	92	0.0114224	3.04088	Yr8
SNC_063034.1_5022525	chr9	5022525	5.11317e-06	0.108696	92	0.0114224	-1.52044	Yr8
SNC_063034.1_5022600	chr9	5022600	5.11317e-06	0.445652	92	0.0114224	3.04088	Yr8
SNC_063034.1_5022606	chr9	5022606	5.11317e-06	0.445652	92	0.0114224	3.04088	Yr8
SNC_063034.1_5022649	chr9	5022649	5.11317e-06	0.108696	92	0.0114224	-1.52044	Yr8
SNC_063034.1_5022662	chr9	5022662	5.11317e-06	0.445652	92	0.0114224	3.04088	Yr8
SNC_063034.1_5022682	chr9	5022682	5.11317e-06	0.445652	92	0.0114224	3.04088	Yr8
SNC_063034.1_5022694	chr9	5022694	5.11317e-06	0.445652	92	0.0114224	3.04088	Yr8
SNC_063034.1_5022701	chr9	5022701	5.11317e-06	0.445652	92	0.0114224	3.04088	Yr8
SNC_063034.1_5022810	chr9	5022810	1.41169e-07	0.434783	92	0.000799939	3.38588	Yr8
SNC_063034.1_5023272	chr9	5023272	1.41169e-07	0.434783	92	0.000799939	3.38588	Yr8
SNC_063034.1_5023339	chr9	5023339	2.14483e-08	0.440217	92	0.000144039	3.84631	Yr8
SNC_063034.1_5023379	chr9	5023379	2.14483e-08	0.440217	92	0.000144039	3.84631	Yr8
SNC_063034.1_5023422	chr9	5023422	2.14483e-08	0.440217	92	0.000144039	3.84631	Yr8
SNC_063034.1_5023459	chr9	5023459	2.14483e-08	0.440217	92	0.000144039	3.84631	Yr8
SNC_063034.1_5023476	chr9	5023476	2.14483e-08	0.440217	92	0.000144039	3.84631	Yr8
SNC_063034.1_5023487	chr9	5023487	2.14483e-08	0.119565	92	0.000144039	-1.92316	Yr8
SNC_063034.1_5023536	chr9	5023536	5.11317e-06	0.445652	92	0.0114224	3.04088	Yr8
SNC_063034.1_5023596	chr9	5023596	5.11317e-06	0.445652	92	0.0114224	3.04088	Yr8
SNC_063034.1_5023663	chr9	5023663	5.11317e-06	0.445652	92	0.0114224	3.04088	Yr8
SNC_063034.1_5023694	chr9	5023694	2.14483e-08	0.440217	92	0.000144039	3.84631	Yr8
SNC_063034.1_5023791	chr9	5023791	2.14483e-08	0.440217	92	0.000144039	3.84631	Yr8
SNC_063034.1_5023814	chr9	5023814	2.14483e-08	0.440217	92	0.000144039	3.84631	Yr8
SNC_063034.1_5023874	chr9	5023874	2.14483e-08	0.440217	92	0.000144039	3.84631	Yr8
SNC_063034.1_5023885	chr9	5023885	1.41169e-07	0.434783	92	0.000799939	3.38588	Yr8
SNC_063034.1_5023913	chr9	5023913	1.41169e-07	0.130435	92	0.000799939	-1.69294	Yr8
SNC_063034.1_5023938	chr9	5023938	2.14483e-08	0.440217	92	0.000144039	3.84631	Yr8
SNC_063034.1_5023954	chr9	5023954	1.47594e-07	0.434783	92	0.000799939	3.34714	Yr8
SNC_063034.1_5023960	chr9	5023960	1.47594e-07	0.434783	92	0.000799939	3.34714	Yr8
SNC_063034.1_5023995	chr9	5023995	2.14483e-08	0.440217	92	0.000144039	3.84631	Yr8
SNC_063034.1_5024014	chr9	5024014	2.14483e-08	0.440217	92	0.000144039	3.84631	Yr8
SNC_063034.1_5024028	chr9	5024028	2.14483e-08	0.440217	92	0.000144039	3.84631	Yr8
SNC_063034.1_5024180	chr9	5024180	2.14483e-08	0.440217	92	0.000144039	3.84631	Yr8
SNC_063034.1_5024189	chr9	5024189	1.41169e-07	0.130435	92	0.000799939	-1.69294	Yr8
SNC_063034.1_5024210	chr9	5024210	1.41169e-07	0.434783	92	0.000799939	3.38588	Yr8
SNC_063034.1_5024230	chr9	5024230	2.14483e-08	0.440217	92	0.000144039	3.84631	Yr8
SNC_063034.1_5024299	chr9	5024299	2.14483e-08	0.440217	92	0.000144039	3.84631	Yr8
SNC_063034.1_5024337	chr9	5024337	2.14483e-08	0.440217	92	0.000144039	3.84631	Yr8
SNC_063034.1_5024362	chr9	5024362	2.14483e-08	0.119565	92	0.000144039	-1.92316	Yr8
SNC_063034.1_5024380	chr9	5024380	2.14483e-08	0.440217	92	0.000144039	3.84631	Yr8
SNC_063034.1_5024406	chr9	5024406	2.14483e-08	0.440217	92	0.000144039	3.84631	Yr8
SNC_063034.1_5024417	chr9	5024417	2.14483e-08	0.440217	92	0.000144039	3.84631	Yr8
SNC_063034.1_5024432	chr9	5024432	1.33994e-06	0.429348	92	0.00634633	2.90113	Yr8
SNC_063034.1_5024439	chr9	5024439	1.33994e-06	0.429348	92	0.00634633	2.90113	Yr8
SNC_063034.1_5024521	chr9	5024521	1.49339e-07	0.434783	92	0.000799939	3.2928	Yr8
SNC_063034.1_5024577	chr9	5024577	2.14483e-08	0.440217	92	0.000144039	3.84631	Yr8
SNC_063034.1_5024598	chr9	5024598	2.14483e-08	0.440217	92	0.000144039	3.84631	Yr8
SNC_063034.1_5024618	chr9	5024618	2.14483e-08	0.440217	92	0.000144039	3.84631	Yr8
SNC_063034.1_5024658	chr9	5024658	2.14483e-08	0.440217	92	0.000144039	3.84631	Yr8
SNC_063034.1_5024770	chr9	5024770	2.14483e-08	0.440217	92	0.000144039	3.84631	Yr8
SNC_063034.1_5024785	chr9	5024785	2.14483e-08	0.440217	92	0.000144039	3.84631	Yr8
SNC_063034.1_5024832	chr9	5024832	2.14483e-08	0.440217	92	0.000144039	3.84631	Yr8
SNC_063034.1_5024906	chr9	5024906	2.14483e-08	0.440217	92	0.000144039	3.84631	Yr8
SNC_063034.1_5024919	chr9	5024919	2.14483e-08	0.440217	92	0.000144039	3.84631	Yr8
SNC_063034.1_5024923	chr9	5024923	2.14483e-08	0.440217	92	0.000144039	3.84631	Yr8
SNC_063034.1_5024929	chr9	5024929	2.14483e-08	0.440217	92	0.000144039	3.84631	Yr8
SNC_063034.1_5024934	chr9	5024934	2.14483e-08	0.119565	92	0.000144039	-1.92316	Yr8
SNC_063034.1_5024943	chr9	5024943	2.14483e-08	0.440217	92	0.000144039	3.84631	Yr8
SNC_063034.1_5025005	chr9	5025005	2.14483e-08	0.440217	92	0.000144039	3.84631	Yr8
SNC_063034.1_5025029	chr9	5025029	1.41169e-07	0.434783	92	0.000799939	3.38588	Yr8
SNC_063034.1_5025109	chr9	5025109	2.14483e-08	0.440217	92	0.000144039	3.84631	Yr8
SNC_063034.1_5025118	chr9	5025118	2.14483e-08	0.119565	92	0.000144039	-1.92316	Yr8
SNC_063034.1_5025165	chr9	5025165	2.14483e-08	0.440217	92	0.000144039	3.84631	Yr8
SNC_063034.1_5025192	chr9	5025192	2.14483e-08	0.440217	92	0.000144039	3.84631	Yr8
SNC_063034.1_5025223	chr9	5025223	2.14483e-08	0.440217	92	0.000144039	3.84631	Yr8
SNC_063034.1_5025249	chr9	5025249	2.14483e-08	0.440217	92	0.000144039	3.84631	Yr8
SNC_063034.1_5025260	chr9	5025260	2.14483e-08	0.440217	92	0.000144039	3.84631	Yr8
SNC_063034.1_5025265	chr9	5025265	2.14483e-08	0.440217	92	0.000144039	3.84631	Yr8
SNC_063034.1_5025328	chr9	5025328	1.41169e-07	0.434783	92	0.000799939	3.38588	Yr8
SNC_063034.1_5025340	chr9	5025340	6.10919e-07	0.429348	92	0.00302068	2.99125	Yr8
SNC_063034.1_5025482	chr9	5025482	5.11317e-06	0.445652	92	0.0114224	3.04088	Yr8
SNC_063034.1_5026607	chr9	5026607	3.10335e-06	0.418478	92	0.0105929	2.46262	Yr8
SNC_063034.1_5026612	chr9	5026612	3.93591e-06	0.418478	92	0.0105929	2.44569	Yr8
SNC_063034.1_5062597	chr9	5062597	3.02106e-06	0.423913	92	0.0105929	2.62696	Yr8
SNC_063034.1_5062614	chr9	5062614	1.47594e-07	0.434783	92	0.000799939	3.34714	Yr8
SNC_063034.1_5062660	chr9	5062660	1.47594e-07	0.434783	92	0.000799939	3.34714	Yr8
SNC_063034.1_5062887	chr9	5062887	2.14483e-08	0.119565	92	0.000144039	-1.92316	Yr8
SNC_063034.1_5062924	chr9	5062924	2.14483e-08	0.440217	92	0.000144039	3.84631	Yr8
SNC_063034.1_5062948	chr9	5062948	5.11317e-06	0.445652	92	0.0114224	3.04088	Yr8
SNC_063034.1_5062963	chr9	5062963	2.14483e-08	0.440217	92	0.000144039	3.84631	Yr8
SNC_063034.1_5062973	chr9	5062973	5.11317e-06	0.445652	92	0.0114224	3.04088	Yr8
SNC_063034.1_5145070	chr9	5145070	6.1356e-06	0.423913	92	0.0134015	2.48374	Yr8
SNC_063034.1_5145077	chr9	5145077	1.93899e-06	0.429348	92	0.00823059	2.80282	Yr8
SNC_063034.1_5145090	chr9	5145090	2.14483e-08	0.440217	92	0.000144039	3.84631	Yr8
SNC_063034.1_5145099	chr9	5145099	2.14483e-08	0.440217	92	0.000144039	3.84631	Yr8
SNC_063034.1_5145214	chr9	5145214	2.14483e-08	0.440217	92	0.000144039	3.84631	Yr8
SNC_063034.1_5145223	chr9	5145223	2.14483e-08	0.440217	92	0.000144039	3.84631	Yr8
SNC_063036.1_3792922	chr11	3792922	1.95734e-06	0.413043	92	0.00823085	2.46153	Yr8
SNC_063036.1_3792932	chr11	3792932	5.12798e-06	0.407609	92	0.0114224	2.27904	Yr8
SNC_063036.1_3792973	chr11	3792973	2.73938e-07	0.418478	92	0.00141676	2.78967	Yr8
SNC_063036.1_3792984	chr11	3792984	5.91668e-07	0.429348	92	0.002958	2.95897	Yr8
SNC_063036.1_3793002	chr11	3793002	1.35737e-07	0.445652	92	0.000799939	3.41609	Yr8
SNC_063040.1_2169353	chr15	2169353	1.56966e-06	0.423913	92	0.00692415	2.68323	Yr8
SNC_063040.1_2169395	chr15	2169395	3.30722e-07	0.429348	92	0.001672	3.07792	Yr8
SNC_063040.1_2169518	chr15	2169518	6.57234e-08	0.434783	92	0.000428581	3.44995	Yr8
SNC_063040.1_2170734	chr15	2170734	2.4107e-06	0.494565	92	0.00986082	2.32229	Yr8
SNC_063041.1_364209	chr16	364209	8.85799e-07	0.0706522	92	0.00428563	-3.0298	Yr8
SNC_063043.1_193758	chr18	193758	2.20842e-06	0.434783	92	0.00911629	-2.054	Yr8
SNC_063043.1_193849	chr18	193849	1.5039e-06	0.429348	92	0.00669977	-2.05954	Yr8
SNC_063043.1_193949	chr18	193949	3.5086e-06	0.434783	92	0.0105929	-1.93992	Yr8
SNC_063043.1_193964	chr18	193964	1.5039e-06	0.429348	92	0.00669977	-2.05954	Yr8
SNC_063043.1_194102	chr18	194102	1.6741e-06	0.434783	92	0.00717388	-2.06828	Yr8
SNC_063043.1_194108	chr18	194108	1.6741e-06	0.434783	92	0.00717388	-2.06828	Yr8
SNC_063043.1_194114	chr18	194114	4.95968e-06	0.440217	92	0.0114224	-1.90268	Yr8
SNC_063043.1_194156	chr18	194156	3.78825e-06	0.434783	92	0.0105929	-1.90829	Yr8
SNC_063043.1_194172	chr18	194172	3.78825e-06	0.434783	92	0.0105929	-1.90829	Yr8
SNC_063043.1_196261	chr18	196261	1.6741e-06	0.434783	92	0.00717388	-2.06828	Yr8
SNC_063043.1_196273	chr18	196273	1.5039e-06	0.429348	92	0.00669977	-2.05954	Yr8
SNC_063043.1_196478	chr18	196478	2.01768e-06	0.423913	92	0.00840602	-2.01202	Yr8
SNC_063043.1_196531	chr18	196531	1.38376e-06	0.445652	92	0.00648563	-2.01304	Yr8
SNC_063043.1_196556	chr18	196556	1.5039e-06	0.429348	92	0.00669977	-2.05954	Yr8
SNC_063043.1_197234	chr18	197234	7.49846e-06	0.418478	92	0.0152077	-1.89585	Yr8
SNC_063043.1_197362	chr18	197362	4.74883e-06	0.429348	92	0.0114224	-1.97956	Yr8
SNC_063043.1_197692	chr18	197692	4.38502e-06	0.423913	92	0.0112745	-1.9651	Yr8
SNC_063043.1_227695	chr18	227695	5.41056e-06	0.423913	92	0.0119337	-1.85866	Yr8
SNC_063043.1_228933	chr18	228933	7.50335e-06	0.434783	92	0.0152077	-1.8291	Yr8
SNC_063043.1_229023	chr18	229023	4.91462e-06	0.429348	92	0.0114224	-1.82997	Yr8
SNC_063043.1_229038	chr18	229038	9.39401e-06	0.434783	92	0.0185387	-1.74798	Yr8
SNC_063043.1_229062	chr18	229062	6.17133e-06	0.440217	92	0.0134144	-1.81946	Yr8
SNC_063043.1_229650	chr18	229650	8.71733e-06	0.456522	92	0.0173555	-1.7916	Yr8
SNC_063043.1_229662	chr18	229662	8.71733e-06	0.456522	92	0.0173555	-1.7916	Yr8
SNC_063043.1_229668	chr18	229668	3.86439e-06	0.451087	92	0.0105929	-1.90177	Yr8
SNC_063043.1_234580	chr18	234580	7.34875e-06	0.429348	92	0.0150298	-1.85204	Yr8
SNC_063043.1_236426	chr18	236426	5.32295e-06	0.434783	92	0.0117983	-1.91853	Yr8
SNC_063043.1_239700	chr18	239700	6.63556e-06	0.429348	92	0.0138225	-1.88923	Yr8
SNC_063043.1_239755	chr18	239755	2.96937e-06	0.423913	92	0.0105929	-2.0034	Yr8
SNC_063043.1_239779	chr18	239779	2.96937e-06	0.423913	92	0.0105929	-2.0034	Yr8
SNC_063043.1_241909	chr18	241909	7.86976e-06	0.429348	92	0.0158788	-1.81568	Yr8
SNC_063043.1_241926	chr18	241926	7.02365e-06	0.418478	92	0.0144305	-1.82968	Yr8
SNC_063043.1_241938	chr18	241938	7.02365e-06	0.418478	92	0.0144305	-1.82968	Yr8
SNC_063043.1_241945	chr18	241945	7.02365e-06	0.418478	92	0.0144305	-1.82968	Yr8
SNC_063043.1_241984	chr18	241984	6.25258e-06	0.418478	92	0.0135256	-1.89248	Yr8
SNC_063043.1_242147	chr18	242147	6.63556e-06	0.429348	92	0.0138225	-1.88923	Yr8
SNC_063043.1_242197	chr18	242197	6.63556e-06	0.429348	92	0.0138225	-1.88923	Yr8
SNC_063043.1_242273	chr18	242273	6.63556e-06	0.429348	92	0.0138225	-1.88923	Yr8
SNC_063043.1_242293	chr18	242293	6.63556e-06	0.429348	92	0.0138225	-1.88923	Yr8
SNC_063043.1_242344	chr18	242344	4.26472e-06	0.423913	92	0.011118	-1.99962	Yr8
SNC_063043.1_242356	chr18	242356	4.26472e-06	0.423913	92	0.011118	-1.99962	Yr8
SNC_063043.1_242519	chr18	242519	3.51786e-06	0.418478	92	0.0105929	-1.96888	Yr8
SNC_063043.1_242917	chr18	242917	3.97867e-06	0.418478	92	0.0105929	-1.95501	Yr8
SNC_063043.1_251911	chr18	251911	5.12393e-06	0.434783	92	0.0114224	-1.96129	Yr8
SNC_063043.1_262097	chr18	262097	6.63556e-06	0.429348	92	0.0138225	-1.88923	Yr8
SNC_063043.1_262376	chr18	262376	6.63556e-06	0.429348	92	0.0138225	-1.88923	Yr8
SNC_063043.1_266682	chr18	266682	3.97867e-06	0.418478	92	0.0105929	-1.95501	Yr8
SNC_063043.1_266850	chr18	266850	2.96937e-06	0.423913	92	0.0105929	-2.0034	Yr8
SNC_063043.1_266886	chr18	266886	2.96937e-06	0.423913	92	0.0105929	-2.0034	Yr8
SNC_063043.1_266892	chr18	266892	3.97867e-06	0.418478	92	0.0105929	-1.95501	Yr8
SNC_063043.1_266897	chr18	266897	3.97867e-06	0.418478	92	0.0105929	-1.95501	Yr8
SNC_063043.1_267651	chr18	267651	2.96937e-06	0.423913	92	0.0105929	-2.0034	Yr8
SNC_063043.1_267683	chr18	267683	3.97867e-06	0.418478	92	0.0105929	-1.95501	Yr8
SNC_063043.1_268297	chr18	268297	3.97867e-06	0.418478	92	0.0105929	-1.95501	Yr8
SNC_063043.1_268547	chr18	268547	3.97867e-06	0.418478	92	0.0105929	-1.95501	Yr8
SNC_063043.1_268553	chr18	268553	3.97867e-06	0.418478	92	0.0105929	-1.95501	Yr8
SNC_063043.1_268562	chr18	268562	3.97867e-06	0.418478	92	0.0105929	-1.95501	Yr8
SNC_063043.1_268621	chr18	268621	4.27477e-06	0.423913	92	0.011118	-1.90055	Yr8
SNC_063043.1_268760	chr18	268760	3.97867e-06	0.418478	92	0.0105929	-1.95501	Yr8
SNC_063043.1_268873	chr18	268873	3.97867e-06	0.418478	92	0.0105929	-1.95501	Yr8
SNC_063043.1_268934	chr18	268934	3.97867e-06	0.418478	92	0.0105929	-1.95501	Yr8
SNC_063043.1_268939	chr18	268939	3.97867e-06	0.418478	92	0.0105929	-1.95501	Yr8
SNC_063043.1_268968	chr18	268968	2.96937e-06	0.423913	92	0.0105929	-2.0034	Yr8
SNC_063043.1_268978	chr18	268978	6.63556e-06	0.429348	92	0.0138225	-1.88923	Yr8
SNC_063043.1_268995	chr18	268995	3.97867e-06	0.418478	92	0.0105929	-1.95501	Yr8
SNC_063043.1_269088	chr18	269088	3.97867e-06	0.418478	92	0.0105929	-1.95501	Yr8
SNC_063043.1_269127	chr18	269127	3.97867e-06	0.418478	92	0.0105929	-1.95501	Yr8
SNC_063043.1_269481	chr18	269481	5.11317e-06	0.445652	92	0.0114224	3.04088	Yr8
SNC_063043.1_269504	chr18	269504	5.11317e-06	0.445652	92	0.0114224	3.04088	Yr8
SNC_063043.1_269529	chr18	269529	5.11317e-06	0.445652	92	0.0114224	3.04088	Yr8
SNC_063043.1_269649	chr18	269649	2.14483e-08	0.440217	92	0.000144039	3.84631	Yr8
SNC_063043.1_269690	chr18	269690	3.44993e-06	0.108696	92	0.0105929	-1.57657	Yr8
SNC_063043.1_269952	chr18	269952	1.7341e-07	0.0652174	92	0.000917949	-3.28005	Yr8
SNC_063043.1_269975	chr18	269975	3.77595e-06	0.0706522	92	0.0105929	-1.9414	Yr8
SNC_063043.1_269991	chr18	269991	3.77595e-06	0.0706522	92	0.0105929	-1.9414	Yr8
SNC_063043.1_270144	chr18	270144	4.66656e-06	0.413043	92	0.0114224	-1.92258	Yr8
SNC_063043.1_271255	chr18	271255	9.06859e-06	0.418478	92	0.0179753	2.41681	Yr8
SNC_063043.1_271273	chr18	271273	4.15162e-06	0.451087	92	0.0109883	3.09251	Yr8
SNC_063043.1_271332	chr18	271332	2.14483e-08	0.440217	92	0.000144039	3.84631	Yr8
SNC_063043.1_271344	chr18	271344	2.14483e-08	0.119565	92	0.000144039	-1.92316	Yr8
SNC_063043.1_271362	chr18	271362	2.14483e-08	0.440217	92	0.000144039	3.84631	Yr8
SNC_063043.1_271368	chr18	271368	2.14483e-08	0.440217	92	0.000144039	3.84631	Yr8
SNC_063043.1_271418	chr18	271418	5.11317e-06	0.445652	92	0.0114224	3.04088	Yr8
SNC_063043.1_271425	chr18	271425	5.11317e-06	0.445652	92	0.0114224	3.04088	Yr8
SNC_063043.1_271469	chr18	271469	3.44993e-06	0.445652	92	0.0105929	3.15315	Yr8
SNC_063043.1_271610	chr18	271610	4.38502e-06	0.423913	92	0.0112745	-1.9651	Yr8
SNC_063043.1_271762	chr18	271762	9.78473e-06	0.423913	92	0.0192254	-1.80478	Yr8
SNC_063043.1_271836	chr18	271836	3.97867e-06	0.418478	92	0.0105929	-1.95501	Yr8
SNC_063043.1_271850	chr18	271850	3.97867e-06	0.418478	92	0.0105929	-1.95501	Yr8
SNC_063043.1_271855	chr18	271855	3.97867e-06	0.418478	92	0.0105929	-1.95501	Yr8
SNC_063043.1_271871	chr18	271871	3.97867e-06	0.418478	92	0.0105929	-1.95501	Yr8
SNC_063043.1_271915	chr18	271915	3.97867e-06	0.418478	92	0.0105929	-1.95501	Yr8
SNC_063043.1_271955	chr18	271955	3.97867e-06	0.418478	92	0.0105929	-1.95501	Yr8
SNC_063043.1_271999	chr18	271999	2.96937e-06	0.423913	92	0.0105929	-2.0034	Yr8
SNC_063043.1_272026	chr18	272026	2.96937e-06	0.423913	92	0.0105929	-2.0034	Yr8
SNC_063043.1_272031	chr18	272031	2.96937e-06	0.423913	92	0.0105929	-2.0034	Yr8
SNC_063043.1_272042	chr18	272042	3.97867e-06	0.418478	92	0.0105929	-1.95501	Yr8
SNC_063043.1_272847	chr18	272847	5.44477e-06	0.0706522	92	0.0119505	-2.63204	Yr8
SNC_063043.1_273737	chr18	273737	3.51786e-06	0.418478	92	0.0105929	-1.96888	Yr8
SNC_063043.1_273753	chr18	273753	3.51786e-06	0.418478	92	0.0105929	-1.96888	Yr8
SNC_063043.1_273763	chr18	273763	3.51786e-06	0.418478	92	0.0105929	-1.96888	Yr8
SNC_063043.1_273829	chr18	273829	2.96937e-06	0.423913	92	0.0105929	-2.0034	Yr8
SNC_063043.1_273836	chr18	273836	2.96937e-06	0.423913	92	0.0105929	-2.0034	Yr8
SNC_063043.1_273870	chr18	273870	2.96937e-06	0.423913	92	0.0105929	-2.0034	Yr8
SNC_063043.1_273879	chr18	273879	2.96937e-06	0.423913	92	0.0105929	-2.0034	Yr8
SNC_063043.1_273904	chr18	273904	8.57781e-06	0.429348	92	0.0172302	-1.84185	Yr8
SNC_063043.1_273928	chr18	273928	2.96937e-06	0.423913	92	0.0105929	-2.0034	Yr8
SNC_063043.1_273992	chr18	273992	2.77066e-06	0.418478	92	0.0105929	-1.97166	Yr8
SNC_063043.1_276446	chr18	276446	6.39214e-07	0.434783	92	0.00312623	3.10307	Yr8
SNC_063043.1_276461	chr18	276461	5.11317e-06	0.445652	92	0.0114224	3.04088	Yr8
SNC_063043.1_276482	chr18	276482	2.46986e-06	0.423913	92	0.0100118	2.69655	Yr8
SNC_063043.1_276692	chr18	276692	1.24908e-07	0.434783	92	0.000799939	3.36464	Yr8
SNC_063043.1_276950	chr18	276950	2.14483e-08	0.440217	92	0.000144039	3.84631	Yr8
SNC_063043.1_277400	chr18	277400	2.14483e-08	0.440217	92	0.000144039	3.84631	Yr8
SNC_063043.1_277411	chr18	277411	2.14483e-08	0.119565	92	0.000144039	-1.92316	Yr8
SNC_063043.1_277421	chr18	277421	2.14483e-08	0.440217	92	0.000144039	3.84631	Yr8
SNC_063043.1_277445	chr18	277445	2.14483e-08	0.440217	92	0.000144039	3.84631	Yr8
SNC_063043.1_277447	chr18	277447	2.14483e-08	0.440217	92	0.000144039	3.84631	Yr8
SNC_063043.1_277984	chr18	277984	2.14483e-08	0.440217	92	0.000144039	3.84631	Yr8
SNC_063043.1_277990	chr18	277990	2.14483e-08	0.440217	92	0.000144039	3.84631	Yr8
SNC_063043.1_278012	chr18	278012	2.14483e-08	0.119565	92	0.000144039	-1.92316	Yr8
SNC_063043.1_278110	chr18	278110	3.44993e-06	0.445652	92	0.0105929	3.15315	Yr8
SNC_063043.1_278125	chr18	278125	3.44993e-06	0.445652	92	0.0105929	3.15315	Yr8
SNC_063028.1_3106928	chr3	3106928	6.85027e-07	0.380435	92	0.0102742	4.31357	Yr43
SNC_063028.1_3106935	chr3	3106935	6.85027e-07	0.380435	92	0.0102742	4.31357	Yr43
SNC_063028.1_3107012	chr3	3107012	8.86807e-08	0.38587	92	0.00362743	4.69276	Yr43
SNC_063028.1_3107021	chr3	3107021	6.21672e-07	0.391304	92	0.0102742	4.17424	Yr43
SNC_063028.1_3107046	chr3	3107046	6.21672e-07	0.391304	92	0.0102742	4.17424	Yr43
SNC_063028.1_3107097	chr3	3107097	8.86807e-08	0.228261	92	0.00362743	-2.34638	Yr43
SNC_063028.1_3107121	chr3	3107121	6.85027e-07	0.380435	92	0.0102742	4.31357	Yr43
SNC_063028.1_3107127	chr3	3107127	6.85027e-07	0.380435	92	0.0102742	4.31357	Yr43
SNC_063028.1_3107178	chr3	3107178	8.86807e-08	0.38587	92	0.00362743	4.69276	Yr43
SNC_063028.1_3107200	chr3	3107200	1.71578e-07	0.375	92	0.00643343	4.45076	Yr43
SNC_063028.1_3107209	chr3	3107209	8.86807e-08	0.38587	92	0.00362743	4.69276	Yr43
SNC_063028.1_3107241	chr3	3107241	8.86807e-08	0.38587	92	0.00362743	4.69276	Yr43
SNC_063028.1_3107304	chr3	3107304	8.86807e-08	0.38587	92	0.00362743	4.69276	Yr43
SNC_063028.1_3107332	chr3	3107332	8.86807e-08	0.38587	92	0.00362743	4.69276	Yr43
SNC_063028.1_3107372	chr3	3107372	8.86807e-08	0.38587	92	0.00362743	4.69276	Yr43
SNC_063028.1_3107377	chr3	3107377	8.86807e-08	0.38587	92	0.00362743	4.69276	Yr43
SNC_063028.1_3107456	chr3	3107456	8.86807e-08	0.38587	92	0.00362743	4.69276	Yr43
SNC_063028.1_3107631	chr3	3107631	3.53547e-06	0.38587	92	0.0473058	3.74849	Yr43
SNC_063028.1_3107665	chr3	3107665	6.36703e-07	0.23913	92	0.0102742	-2.06309	Yr43
SNC_063028.1_3107724	chr3	3107724	6.36703e-07	0.380435	92	0.0102742	4.12618	Yr43
SNC_063028.1_3107848	chr3	3107848	8.86807e-08	0.38587	92	0.00362743	4.69276	Yr43
SNC_063028.1_3107860	chr3	3107860	6.85027e-07	0.380435	92	0.0102742	4.31357	Yr43
SNC_063028.1_3107909	chr3	3107909	6.85027e-07	0.380435	92	0.0102742	4.31357	Yr43
SNC_063028.1_3107919	chr3	3107919	6.85027e-07	0.380435	92	0.0102742	4.31357	Yr43
SNC_063028.1_3107936	chr3	3107936	6.85027e-07	0.380435	92	0.0102742	4.31357	Yr43
SNC_063028.1_3108034	chr3	3108034	6.00159e-07	0.391304	92	0.0102742	4.26009	Yr43
SNC_063028.1_3108128	chr3	3108128	6.85027e-07	0.380435	92	0.0102742	4.31357	Yr43
SNC_063028.1_3108134	chr3	3108134	6.85027e-07	0.23913	92	0.0102742	-2.15678	Yr43
SNC_063028.1_3108142	chr3	3108142	6.85027e-07	0.380435	92	0.0102742	4.31357	Yr43
SNC_063028.1_3108150	chr3	3108150	3.97114e-07	0.391304	92	0.0102742	4.30885	Yr43
SNC_063028.1_3108242	chr3	3108242	4.12206e-06	0.38587	92	0.0515198	3.89765	Yr43
SNC_063032.1_3363	chr7	3363	7.8489e-07	0.103261	92	0.0113923	-4.17472	Yr43
SNC_063032.1_3491	chr7	3491	2.23474e-06	0.11413	92	0.0314224	-3.93966	Yr43
SNC_063032.1_3601	chr7	3601	5.24676e-07	0.119565	92	0.0102742	-3.85387	Yr43
SNC_063032.1_3884	chr7	3884	8.70746e-06	0.108696	92	0.0932834	-3.33504	Yr43
SNC_063032.1_3902	chr7	3902	3.57463e-06	0.11413	92	0.0473058	-3.55459	Yr43
SNC_063032.1_15082	chr7	15082	7.90256e-06	0.445652	92	0.0888935	2.46533	Yr43
SNC_063032.1_22305	chr7	22305	5.8163e-06	0.434783	92	0.0688692	2.51945	Yr43
SNC_063032.1_38933	chr7	38933	5.55709e-06	0.456522	92	0.0675784	2.42479	Yr43
SNC_063032.1_44684	chr7	44684	7.90256e-06	0.445652	92	0.0888935	2.46533	Yr43
SNC_063032.1_53314	chr7	53314	8.3581e-06	0.407609	92	0.0917247	2.38517	Yr43
SNC_063032.1_56964	chr7	56964	3.7603e-06	0.445652	92	0.0483411	2.63627	Yr43
SNC_063026.1_5664582	chr1	5664582	6.67983e-06	0.391304	92	0.020971	3.46973	Yr44
SNC_063028.1_3106928	chr3	3106928	3.28234e-08	0.380435	92	0.000527458	4.98457	Yr44
SNC_063028.1_3106935	chr3	3106935	3.28234e-08	0.380435	92	0.000527458	4.98457	Yr44
SNC_063028.1_3107012	chr3	3107012	4.52184e-09	0.38587	92	0.000184963	5.37375	Yr44
SNC_063028.1_3107021	chr3	3107021	2.43353e-08	0.391304	92	0.000527458	4.91649	Yr44
SNC_063028.1_3107046	chr3	3107046	2.43353e-08	0.391304	92	0.000527458	4.91649	Yr44
SNC_063028.1_3107097	chr3	3107097	4.52184e-09	0.228261	92	0.000184963	-2.68688	Yr44
SNC_063028.1_3107121	chr3	3107121	3.28234e-08	0.380435	92	0.000527458	4.98457	Yr44
SNC_063028.1_3107127	chr3	3107127	3.28234e-08	0.380435	92	0.000527458	4.98457	Yr44
SNC_063028.1_3107178	chr3	3107178	4.52184e-09	0.38587	92	0.000184963	5.37375	Yr44
SNC_063028.1_3107200	chr3	3107200	8.71198e-09	0.375	92	0.000326661	5.09052	Yr44
SNC_063028.1_3107209	chr3	3107209	4.52184e-09	0.38587	92	0.000184963	5.37375	Yr44
SNC_063028.1_3107241	chr3	3107241	4.52184e-09	0.38587	92	0.000184963	5.37375	Yr44
SNC_063028.1_3107304	chr3	3107304	4.52184e-09	0.38587	92	0.000184963	5.37375	Yr44
SNC_063028.1_3107332	chr3	3107332	4.52184e-09	0.38587	92	0.000184963	5.37375	Yr44
SNC_063028.1_3107372	chr3	3107372	4.52184e-09	0.38587	92	0.000184963	5.37375	Yr44
SNC_063028.1_3107377	chr3	3107377	4.52184e-09	0.38587	92	0.000184963	5.37375	Yr44
SNC_063028.1_3107456	chr3	3107456	4.52184e-09	0.38587	92	0.000184963	5.37375	Yr44
SNC_063028.1_3107515	chr3	3107515	1.08216e-06	0.391304	92	0.00657993	4.17815	Yr44
SNC_063028.1_3107535	chr3	3107535	4.64034e-07	0.380435	92	0.00417582	4.22068	Yr44
SNC_063028.1_3107631	chr3	3107631	1.00062e-07	0.38587	92	0.00136433	4.5683	Yr44
SNC_063028.1_3107665	chr3	3107665	1.47989e-08	0.23913	92	0.000475623	-2.48073	Yr44
SNC_063028.1_3107724	chr3	3107724	1.47989e-08	0.380435	92	0.000475623	4.96146	Yr44
SNC_063028.1_3107848	chr3	3107848	4.52184e-09	0.38587	92	0.000184963	5.37375	Yr44
SNC_063028.1_3107860	chr3	3107860	3.28234e-08	0.380435	92	0.000527458	4.98457	Yr44
SNC_063028.1_3107909	chr3	3107909	3.28234e-08	0.380435	92	0.000527458	4.98457	Yr44
SNC_063028.1_3107919	chr3	3107919	3.28234e-08	0.380435	92	0.000527458	4.98457	Yr44
SNC_063028.1_3107936	chr3	3107936	3.28234e-08	0.380435	92	0.000527458	4.98457	Yr44
SNC_063028.1_3108034	chr3	3108034	3.47995e-08	0.391304	92	0.00053993	4.93969	Yr44
SNC_063028.1_3108128	chr3	3108128	3.28234e-08	0.380435	92	0.000527458	4.98457	Yr44
SNC_063028.1_3108134	chr3	3108134	3.28234e-08	0.23913	92	0.000527458	-2.49228	Yr44
SNC_063028.1_3108142	chr3	3108142	3.28234e-08	0.380435	92	0.000527458	4.98457	Yr44
SNC_063028.1_3108150	chr3	3108150	2.43403e-08	0.391304	92	0.000527458	4.96749	Yr44
SNC_063028.1_3108242	chr3	3108242	2.28841e-07	0.38587	92	0.00251138	4.56836	Yr44
SNC_063032.1_3157	chr7	3157	2.70117e-06	0.11413	92	0.00988118	-3.55947	Yr44
SNC_063032.1_3363	chr7	3363	4.51642e-08	0.103261	92	0.000635049	-4.87042	Yr44
SNC_063032.1_3445	chr7	3445	5.54958e-06	0.125	92	0.0186345	-3.25615	Yr44
SNC_063032.1_3456	chr7	3456	3.02981e-06	0.163043	92	0.010994	-3.21141	Yr44
SNC_063032.1_3491	chr7	3491	1.15574e-07	0.11413	92	0.00152947	-4.63697	Yr44
SNC_063032.1_3601	chr7	3601	4.42389e-08	0.119565	92	0.000635049	-4.38763	Yr44
SNC_063032.1_3884	chr7	3884	3.23533e-07	0.108696	92	0.0030973	-4.0984	Yr44
SNC_063032.1_3902	chr7	3902	1.30932e-07	0.11413	92	0.00168322	-4.30379	Yr44
SNC_063032.1_3971	chr7	3971	4.38993e-08	0.119565	92	0.000635049	-4.52821	Yr44
SNC_063032.1_4031	chr7	4031	1.33241e-06	0.125	92	0.00799355	-3.63791	Yr44
SNC_063032.1_4051	chr7	4051	3.67743e-07	0.130435	92	0.00344719	-3.91549	Yr44
SNC_063032.1_4058	chr7	4058	6.02348e-07	0.13587	92	0.00469235	-3.57633	Yr44
SNC_063032.1_4112	chr7	4112	3.31963e-06	0.103261	92	0.0116584	-3.71445	Yr44
SNC_063032.1_6926	chr7	6926	1.75533e-06	0.461957	92	0.00929186	2.73407	Yr44
SNC_063032.1_7921	chr7	7921	1.65954e-06	0.456522	92	0.00895079	2.77685	Yr44
SNC_063032.1_15082	chr7	15082	1.9671e-07	0.445652	92	0.00227697	3.02014	Yr44
SNC_063032.1_20245	chr7	20245	1.67101e-06	0.478261	92	0.00895079	2.79547	Yr44
SNC_063032.1_21800	chr7	21800	1.65954e-06	0.456522	92	0.00895079	2.77685	Yr44
SNC_063032.1_22305	chr7	22305	1.97361e-07	0.434783	92	0.00227697	3.04853	Yr44
SNC_063032.1_24232	chr7	24232	5.44663e-07	0.451087	92	0.00453833	2.91336	Yr44
SNC_063032.1_30312	chr7	30312	3.29637e-06	0.461957	92	0.0116584	2.66449	Yr44
SNC_063032.1_37244	chr7	37244	1.65954e-06	0.456522	92	0.00895079	2.77685	Yr44
SNC_063032.1_38933	chr7	38933	2.61639e-07	0.456522	92	0.00273777	2.87958	Yr44
SNC_063032.1_41583	chr7	41583	1.65954e-06	0.456522	92	0.00895079	2.77685	Yr44
SNC_063032.1_43894	chr7	43894	5.85222e-07	0.451087	92	0.00469235	2.88053	Yr44
SNC_063032.1_44684	chr7	44684	1.9671e-07	0.445652	92	0.00227697	3.02014	Yr44
SNC_063032.1_47161	chr7	47161	3.88702e-07	0.456522	92	0.0035693	2.95737	Yr44
SNC_063032.1_47200	chr7	47200	1.55407e-06	0.461957	92	0.00895079	2.73685	Yr44
SNC_063032.1_53314	chr7	53314	2.03169e-07	0.407609	92	0.00228539	2.92293	Yr44
SNC_063032.1_56570	chr7	56570	9.18811e-07	0.429348	92	0.00566325	2.91169	Yr44
SNC_063032.1_56797	chr7	56797	1.53493e-06	0.440217	92	0.00895079	2.81248	Yr44
SNC_063032.1_56854	chr7	56854	1.6325e-06	0.445652	92	0.00895079	2.82698	Yr44
SNC_063032.1_56949	chr7	56949	7.40434e-07	0.434783	92	0.00469235	2.93368	Yr44
SNC_063032.1_56964	chr7	56964	1.34852e-07	0.445652	92	0.00168546	3.16221	Yr44
SNC_063032.1_56969	chr7	56969	5.11524e-07	0.440217	92	0.00441203	2.9712	Yr44
SNC_063032.1_56997	chr7	56997	5.11524e-07	0.440217	92	0.00441203	2.9712	Yr44
SNC_063032.1_57030	chr7	57030	5.19699e-07	0.429348	92	0.00441203	3.01416	Yr44
SNC_063032.1_57169	chr7	57169	7.40434e-07	0.434783	92	0.00469235	2.93368	Yr44
SNC_063032.1_57187	chr7	57187	7.40434e-07	0.434783	92	0.00469235	2.93368	Yr44
SNC_063032.1_57216	chr7	57216	7.40434e-07	0.434783	92	0.00469235	2.93368	Yr44
SNC_063032.1_57227	chr7	57227	7.40434e-07	0.434783	92	0.00469235	2.93368	Yr44
SNC_063032.1_57244	chr7	57244	7.40434e-07	0.434783	92	0.00469235	2.93368	Yr44
SNC_063032.1_57318	chr7	57318	7.40434e-07	0.434783	92	0.00469235	2.93368	Yr44
SNC_063032.1_57355	chr7	57355	6.52037e-07	0.434783	92	0.00469235	2.95116	Yr44
SNC_063032.1_57386	chr7	57386	7.40434e-07	0.434783	92	0.00469235	2.93368	Yr44
SNC_063032.1_57855	chr7	57855	1.37227e-06	0.440217	92	0.00812435	2.86623	Yr44
SNC_063032.1_57891	chr7	57891	7.40434e-07	0.434783	92	0.00469235	2.93368	Yr44
SNC_063032.1_57978	chr7	57978	7.40434e-07	0.434783	92	0.00469235	2.93368	Yr44
SNC_063032.1_57986	chr7	57986	7.40434e-07	0.434783	92	0.00469235	2.93368	Yr44
SNC_063032.1_57995	chr7	57995	9.00121e-07	0.429348	92	0.00562511	2.94842	Yr44
SNC_063032.1_58042	chr7	58042	7.40434e-07	0.434783	92	0.00469235	2.93368	Yr44
SNC_063032.1_58069	chr7	58069	2.17642e-06	0.440217	92	0.00949083	2.78976	Yr44
SNC_063032.1_58088	chr7	58088	2.5811e-07	0.429348	92	0.00273777	3.03479	Yr44
SNC_063032.1_58571	chr7	58571	2.89424e-07	0.423913	92	0.00295968	3.0327	Yr44
SNC_063032.1_58586	chr7	58586	7.40434e-07	0.434783	92	0.00469235	2.93368	Yr44
SNC_063032.1_58715	chr7	58715	2.17642e-06	0.440217	92	0.00949083	2.78976	Yr44
SNC_063032.1_62867	chr7	62867	3.15085e-07	0.423913	92	0.0030973	3.02654	Yr44
SNC_063032.1_66958	chr7	66958	3.14102e-06	0.429348	92	0.0113064	2.95747	Yr44
SNC_063032.1_68494	chr7	68494	3.17757e-07	0.418478	92	0.0030973	3.244	Yr44
SNC_063032.1_71468	chr7	71468	7.61781e-06	0.407609	92	0.0228508	2.87171	Yr44
SNC_063032.1_71504	chr7	71504	1.88859e-06	0.396739	92	0.00949083	3.09586	Yr44
SNC_063032.1_71525	chr7	71525	2.51009e-06	0.402174	92	0.00949083	2.99683	Yr44
SNC_063032.1_71541	chr7	71541	2.51009e-06	0.402174	92	0.00949083	2.99683	Yr44
SNC_063032.1_71581	chr7	71581	2.51009e-06	0.402174	92	0.00949083	2.99683	Yr44
SNC_063032.1_71589	chr7	71589	2.51009e-06	0.402174	92	0.00949083	2.99683	Yr44
SNC_063032.1_71596	chr7	71596	2.51009e-06	0.402174	92	0.00949083	2.99683	Yr44
SNC_063032.1_71686	chr7	71686	8.05101e-06	0.407609	92	0.0233712	2.81842	Yr44
SNC_063032.1_71830	chr7	71830	9.37925e-06	0.413043	92	0.02671	2.84815	Yr44
SNC_063032.1_71836	chr7	71836	9.37925e-06	0.413043	92	0.02671	2.84815	Yr44
SNC_063032.1_71845	chr7	71845	9.37925e-06	0.413043	92	0.02671	2.84815	Yr44
SNC_063032.1_71995	chr7	71995	2.50959e-06	0.407609	92	0.00949083	2.92814	Yr44
SNC_063032.1_77680	chr7	77680	7.0319e-07	0.407609	92	0.00469235	3.18427	Yr44
SNC_063032.1_79489	chr7	79489	2.51009e-06	0.402174	92	0.00949083	2.99683	Yr44
SNC_063032.1_79494	chr7	79494	2.51009e-06	0.402174	92	0.00949083	2.99683	Yr44
SNC_063032.1_79583	chr7	79583	2.51009e-06	0.402174	92	0.00949083	2.99683	Yr44
SNC_063032.1_80808	chr7	80808	2.51009e-06	0.402174	92	0.00949083	2.99683	Yr44
SNC_063032.1_87774	chr7	87774	5.76092e-06	0.413043	92	0.0192008	2.88509	Yr44
SNC_063032.1_89342	chr7	89342	2.51009e-06	0.402174	92	0.00949083	2.99683	Yr44
SNC_063032.1_89933	chr7	89933	7.61781e-06	0.407609	92	0.0228508	2.87171	Yr44
SNC_063032.1_90072	chr7	90072	2.55713e-06	0.413043	92	0.00958811	2.85699	Yr44
SNC_063032.1_90096	chr7	90096	2.50959e-06	0.407609	92	0.00949083	2.92814	Yr44
SNC_063032.1_90840	chr7	90840	1.95726e-06	0.413043	92	0.00949083	3.09489	Yr44
SNC_063032.1_91435	chr7	91435	2.51009e-06	0.402174	92	0.00949083	2.99683	Yr44
SNC_063032.1_92951	chr7	92951	7.61781e-06	0.407609	92	0.0228508	2.87171	Yr44
SNC_063032.1_103425	chr7	103425	2.51009e-06	0.402174	92	0.00949083	2.99683	Yr44
SNC_063032.1_103436	chr7	103436	2.51009e-06	0.402174	92	0.00949083	2.99683	Yr44
SNC_063032.1_112045	chr7	112045	8.05101e-06	0.407609	92	0.0233712	2.81842	Yr44
SNC_063032.1_112048	chr7	112048	7.61781e-06	0.407609	92	0.0228508	2.87171	Yr44
SNC_063032.1_113282	chr7	113282	2.51009e-06	0.402174	92	0.00949083	2.99683	Yr44
SNC_063032.1_115118	chr7	115118	7.61781e-06	0.407609	92	0.0228508	2.87171	Yr44
SNC_063032.1_122902	chr7	122902	8.05101e-06	0.407609	92	0.0233712	2.81842	Yr44
SNC_063032.1_137514	chr7	137514	3.39427e-06	0.396739	92	0.0116584	2.95918	Yr44
SNC_063032.1_137546	chr7	137546	3.39427e-06	0.396739	92	0.0116584	2.95918	Yr44
SNC_063032.1_137553	chr7	137553	2.51009e-06	0.402174	92	0.00949083	2.99683	Yr44
SNC_063032.1_140034	chr7	140034	6.49421e-06	0.418478	92	0.020971	2.90819	Yr44
SNC_063032.1_140131	chr7	140131	8.05101e-06	0.407609	92	0.0233712	2.81842	Yr44
SNC_063032.1_140239	chr7	140239	8.05101e-06	0.407609	92	0.0233712	2.81842	Yr44
SNC_063032.1_140260	chr7	140260	2.36065e-06	0.413043	92	0.00949083	3.00276	Yr44
SNC_063032.1_140333	chr7	140333	2.51009e-06	0.402174	92	0.00949083	2.99683	Yr44
SNC_063032.1_140340	chr7	140340	2.51009e-06	0.402174	92	0.00949083	2.99683	Yr44
SNC_063032.1_140360	chr7	140360	2.51009e-06	0.402174	92	0.00949083	2.99683	Yr44
SNC_063032.1_140368	chr7	140368	2.51009e-06	0.402174	92	0.00949083	2.99683	Yr44
SNC_063032.1_140452	chr7	140452	2.51009e-06	0.402174	92	0.00949083	2.99683	Yr44
SNC_063032.1_140532	chr7	140532	2.60469e-06	0.407609	92	0.00960636	2.91723	Yr44
SNC_063032.1_140539	chr7	140539	2.60469e-06	0.407609	92	0.00960636	2.91723	Yr44
SNC_063032.1_140595	chr7	140595	7.61781e-06	0.407609	92	0.0228508	2.87171	Yr44
SNC_063032.1_140681	chr7	140681	6.71148e-06	0.407609	92	0.020971	2.81767	Yr44
SNC_063032.1_140698	chr7	140698	6.71148e-06	0.407609	92	0.020971	2.81767	Yr44
SNC_063032.1_140721	chr7	140721	6.71148e-06	0.407609	92	0.020971	2.81767	Yr44
SNC_063032.1_140738	chr7	140738	6.39579e-06	0.413043	92	0.0208534	2.76459	Yr44
SNC_063032.1_140743	chr7	140743	6.39579e-06	0.413043	92	0.0208534	2.76459	Yr44
SNC_063032.1_140749	chr7	140749	6.71148e-06	0.407609	92	0.020971	2.81767	Yr44
SNC_063032.1_140790	chr7	140790	2.51009e-06	0.402174	92	0.00949083	2.99683	Yr44
SNC_063032.1_141047	chr7	141047	4.6795e-06	0.38587	92	0.015951	2.94394	Yr44
SNC_063032.1_141147	chr7	141147	2.51009e-06	0.402174	92	0.00949083	2.99683	Yr44
SNC_063032.1_141245	chr7	141245	2.51009e-06	0.402174	92	0.00949083	2.99683	Yr44
SNC_063032.1_141254	chr7	141254	2.51009e-06	0.402174	92	0.00949083	2.99683	Yr44
SNC_063032.1_141428	chr7	141428	2.51009e-06	0.402174	92	0.00949083	2.99683	Yr44
SNC_063032.1_141445	chr7	141445	2.51009e-06	0.402174	92	0.00949083	2.99683	Yr44
SNC_063032.1_141462	chr7	141462	3.39427e-06	0.396739	92	0.0116584	2.95918	Yr44
SNC_063032.1_141521	chr7	141521	2.51009e-06	0.402174	92	0.00949083	2.99683	Yr44
SNC_063032.1_141545	chr7	141545	3.39427e-06	0.396739	92	0.0116584	2.95918	Yr44
SNC_063032.1_142460	chr7	142460	6.36952e-06	0.413043	92	0.0208534	2.80388	Yr44
SNC_063032.1_142506	chr7	142506	5.3388e-06	0.402174	92	0.0180615	2.88986	Yr44
SNC_063026.1_5664582	chr1	5664582	7.51603e-06	0.391304	92	0.0676364	3.38822	YrExp2
SNC_063028.1_3106928	chr3	3106928	6.92854e-07	0.380435	92	0.0115462	4.30582	YrExp2
SNC_063028.1_3106935	chr3	3106935	6.92854e-07	0.380435	92	0.0115462	4.30582	YrExp2
SNC_063028.1_3107012	chr3	3107012	9.69408e-08	0.38587	92	0.00396311	4.70216	YrExp2
SNC_063028.1_3107021	chr3	3107021	4.77757e-07	0.391304	92	0.0115462	4.27739	YrExp2
SNC_063028.1_3107046	chr3	3107046	4.77757e-07	0.391304	92	0.0115462	4.27739	YrExp2
SNC_063028.1_3107097	chr3	3107097	9.69408e-08	0.228261	92	0.00396311	-2.35108	YrExp2
SNC_063028.1_3107121	chr3	3107121	6.92854e-07	0.380435	92	0.0115462	4.30582	YrExp2
SNC_063028.1_3107127	chr3	3107127	6.92854e-07	0.380435	92	0.0115462	4.30582	YrExp2
SNC_063028.1_3107178	chr3	3107178	9.69408e-08	0.38587	92	0.00396311	4.70216	YrExp2
SNC_063028.1_3107200	chr3	3107200	1.05695e-07	0.375	92	0.00396311	4.53815	YrExp2
SNC_063028.1_3107209	chr3	3107209	9.69408e-08	0.38587	92	0.00396311	4.70216	YrExp2
SNC_063028.1_3107241	chr3	3107241	9.69408e-08	0.38587	92	0.00396311	4.70216	YrExp2
SNC_063028.1_3107304	chr3	3107304	9.69408e-08	0.38587	92	0.00396311	4.70216	YrExp2
SNC_063028.1_3107332	chr3	3107332	9.69408e-08	0.38587	92	0.00396311	4.70216	YrExp2
SNC_063028.1_3107372	chr3	3107372	9.69408e-08	0.38587	92	0.00396311	4.70216	YrExp2
SNC_063028.1_3107377	chr3	3107377	9.69408e-08	0.38587	92	0.00396311	4.70216	YrExp2
SNC_063028.1_3107456	chr3	3107456	9.69408e-08	0.38587	92	0.00396311	4.70216	YrExp2
SNC_063028.1_3107631	chr3	3107631	7.05972e-06	0.38587	92	0.0648267	3.68968	YrExp2
SNC_063028.1_3107665	chr3	3107665	1.14489e-06	0.23913	92	0.0166175	-2.0376	YrExp2
SNC_063028.1_3107724	chr3	3107724	1.14489e-06	0.380435	92	0.0166175	4.07521	YrExp2
SNC_063028.1_3107848	chr3	3107848	9.69408e-08	0.38587	92	0.00396311	4.70216	YrExp2
SNC_063028.1_3107860	chr3	3107860	6.92854e-07	0.380435	92	0.0115462	4.30582	YrExp2
SNC_063028.1_3107909	chr3	3107909	6.92854e-07	0.380435	92	0.0115462	4.30582	YrExp2
SNC_063028.1_3107919	chr3	3107919	6.92854e-07	0.380435	92	0.0115462	4.30582	YrExp2
SNC_063028.1_3107936	chr3	3107936	6.92854e-07	0.380435	92	0.0115462	4.30582	YrExp2
SNC_063028.1_3108034	chr3	3108034	7.28615e-07	0.391304	92	0.0117085	4.27403	YrExp2
SNC_063028.1_3108128	chr3	3108128	6.92854e-07	0.380435	92	0.0115462	4.30582	YrExp2
SNC_063028.1_3108134	chr3	3108134	6.92854e-07	0.23913	92	0.0115462	-2.15291	YrExp2
SNC_063028.1_3108142	chr3	3108142	6.92854e-07	0.380435	92	0.0115462	4.30582	YrExp2
SNC_063028.1_3108150	chr3	3108150	3.38637e-07	0.391304	92	0.0108835	4.38574	YrExp2
SNC_063028.1_3108242	chr3	3108242	4.62811e-06	0.38587	92	0.0452698	3.89464	YrExp2
SNC_063032.1_3157	chr7	3157	4.7745e-06	0.11413	92	0.045708	-3.40061	YrExp2
SNC_063032.1_3363	chr7	3363	1.03654e-06	0.103261	92	0.0160824	-4.19082	YrExp2
SNC_063032.1_3456	chr7	3456	3.60763e-06	0.163043	92	0.0394392	-3.1202	YrExp2
SNC_063032.1_3491	chr7	3491	2.68491e-06	0.11413	92	0.0335575	-3.95406	YrExp2
SNC_063032.1_3601	chr7	3601	2.59243e-07	0.119565	92	0.00897274	-4.00624	YrExp2
SNC_063032.1_3884	chr7	3884	4.51039e-06	0.108696	92	0.0450987	-3.56257	YrExp2
SNC_063032.1_3902	chr7	3902	1.23585e-06	0.11413	92	0.0173771	-3.83449	YrExp2
SNC_063032.1_3971	chr7	3971	6.65103e-06	0.119565	92	0.0623462	-3.54946	YrExp2
SNC_063032.1_15082	chr7	15082	3.04271e-06	0.445652	92	0.0351041	2.615	YrExp2
SNC_063032.1_22305	chr7	22305	2.33931e-06	0.434783	92	0.031896	2.67606	YrExp2
SNC_063032.1_24232	chr7	24232	7.82935e-06	0.451087	92	0.0677462	2.51074	YrExp2
SNC_063032.1_38933	chr7	38933	3.76907e-06	0.456522	92	0.0394392	2.49619	YrExp2
SNC_063032.1_43894	chr7	43894	9.0637e-06	0.451087	92	0.0715472	2.47048	YrExp2
SNC_063032.1_44684	chr7	44684	3.04271e-06	0.445652	92	0.0351041	2.615	YrExp2
SNC_063032.1_47161	chr7	47161	7.71726e-06	0.456522	92	0.0677462	2.51183	YrExp2
SNC_063032.1_53314	chr7	53314	2.55389e-06	0.407609	92	0.0328319	2.55594	YrExp2
SNC_063032.1_56964	chr7	56964	2.41447e-06	0.445652	92	0.0319526	2.72762	YrExp2
SNC_063032.1_56969	chr7	56969	8.76635e-06	0.440217	92	0.0704358	2.5362	YrExp2
SNC_063032.1_56997	chr7	56997	8.76635e-06	0.440217	92	0.0704358	2.5362	YrExp2
SNC_063032.1_57355	chr7	57355	8.01709e-06	0.434783	92	0.0680618	2.5595	YrExp2
SNC_063032.1_58088	chr7	58088	3.42926e-06	0.429348	92	0.0385747	2.64161	YrExp2
SNC_063032.1_58571	chr7	58571	4.38354e-06	0.423913	92	0.0448265	2.62092	YrExp2
SNC_063032.1_62867	chr7	62867	3.01107e-06	0.423913	92	0.0351041	2.67497	YrExp2
SNC_063032.1_68494	chr7	68494	3.74066e-06	0.418478	92	0.0394392	2.83392	YrExp2
SNC_063032.1_77680	chr7	77680	8.20396e-06	0.407609	92	0.0683585	2.76466	YrExp2
