## Supplementary Table 12 for "Two divergent haploid nuclei shaped the landscape of population diversity in wheat stripe rust"

### Sheet: 119_pheno
Phenotypic information of the inbred lines
run	ID	Yr1	Yr5	Yr6	Yr7	Yr8	Yr9	Yr10	Yr15	Yr17	Yr24	Yr27	Yr32	Yr43	Yr44	YrSP	YrTr1	YrExp2	Yr76	Yr2	Yr21	Yr25	Yr26	Yr28	Yr29	Yr31	Yr35	YrCV	YrTre	YrCN19	YrA	YrAvS	Yr45	Yr53	Yr64
SRR10829363	S8	8	1	8	8	7	8	1	1	7	2	7	2	8	8	8	1	8	8	8	8	8	2	8	8	8	8	2	1	8	8	8	2	2	2
SRR10829364	S79	8	2	8	2	2	8	1	1	8	2	7	2	2	2	8	1	2	8	8	8	8	2	8	8	8	7	2	1	8	8	8	2	2	2
SRR10829365	S78	8	1	8	2	2	8	1	1	4	2	5	2	2	2	8	1	2	8	8	8	8	2	8	8	8	7	2	1	8	8	8	2	2	2
SRR10829366	S77	8	1	7	2	1	8	1	1	7	2	7	2	2	2	8	1	8	8	7	8	8	2	8	7	8	5	2	1	8	8	8	2	2	2
SRR10829367	S76	8	1	8	8	7	8	1	1	7	2	6	2	8	8	8	1	8	8	8	8	8	2	8	8	8	4	2	1	3	8	8	2	2	2
SRR10829368	S75	8	1	8	2	2	8	1	1	8	2	7	2	4	3	8	1	3	8	8	8	8	2	8	8	8	5	2	1	8	8	8	2	2	2
SRR10829369	S74	8	1	8	8	2	8	1	1	3	2	7	2	7	8	8	1	8	8	8	8	8	2	7	8	8	7	2	1	2	8	8	2	2	2
SRR10829370	S73	8	1	8	6	2	8	1	1	7	2	7	2	8	8	8	1	8	8	8	8	8	2	8	8	8	7	2	1	8	8	8	2	2	2
SRR10829371	S72	8	1	8	5	2	8	1	1	7	2	8	2	3	3	8	1	3	8	8	8	8	2	8	8	8	7	2	1	7	8	8	2	2	2
SRR10829372	S71	8	1	8	8	4	8	1	1	2	2	8	2	7	8	7	1	8	8	8	8	8	2	8	8	7	5	2	1	8	8	8	2	2	2
SRR10829373	S16	8	1	8	2	2	8	1	1	7	2	4	2	2	2	7	1	2	8	7	8	8	2	7	7	8	2	2	1	2	8	8	2	2	2
SRR10829374	S70	8	1	8	8	7	8	1	1	8	2	8	2	8	8	8	1	8	8	8	8	8	2	7	8	8	7	2	1	7	8	8	2	2	2
SRR10829375	S7	8	1	8	2	2	8	1	1	7	2	2	2	2	2	8	1	2	8	8	8	8	2	8	8	8	2	2	1	7	8	8	2	2	2
SRR10829376	S69	8	1	8	2	2	8	2	1	7	2	7	2	2	4	8	1	4	8	8	8	8	2	8	8	8	4	2	1	8	8	8	2	2	2
SRR10829377	S68	8	1	8	2	2	8	1	1	7	2	2	2	2	2	8	1	2	8	8	8	8	2	8	8	8	7	2	1	8	8	8	2	2	2
SRR10829378	S67	8	1	8	1	1	8	1	1	7	2	8	2	2	2	8	1	2	8	8	8	8	2	8	8	8	7	1	1	8	8	8	2	2	2
SRR10829379	S66	8	1	8	2	1	8	1	1	7	2	8	2	2	2	8	1	2	8	8	8	8	2	8	8	8	5	2	1	8	8	8	2	2	2
SRR10829380	S65	8	1	8	2	2	8	1	1	8	2	7	2	3	2	8	1	2	8	8	8	8	2	8	8	8	3	2	1	8	8	8	2	2	2
SRR10829381	S64	8	1	8	2	2	8	1	1	7	2	7	2	2	2	8	1	2	8	8	8	8	2	8	8	8	2	2	1	2	8	8	2	2	2
SRR10829382	S63	8	1	8	8	2	8	2	1	2	2	7	2	7	8	8	1	8	8	8	8	8	2	8	8	8	7	2	1	8	8	8	2	2	2
SRR10829383	S62	8	1	8	2	1	8	1	1	7	2	7	2	1	2	8	1	1	8	8	8	8	2	8	8	8	7	2	2	8	8	8	2	2	2
SRR10829384	S15	8	1	8	2	1	8	1	1	8	2	8	2	2	2	8	1	2	8	8	8	8	2	8	8	8	2	2	1	7	8	8	2	2	2
SRR10829385	S61	8	1	8	3	2	8	1	1	7	2	7	2	5	5	8	1	5	8	8	8	8	2	8	8	8	7	2	1	8	8	8	2	2	2
SRR10829386	S60	8	1	8	8	2	8	1	1	7	2	7	2	7	7	7	1	8	8	8	8	8	2	8	8	8	7	2	1	8	8	8	2	2	2
SRR10829387	S6	8	1	8	8	2	8	1	1	7	2	7	2	7	8	8	1	8	8	8	8	8	2	8	8	8	7	2	1	8	8	8	2	2	2
SRR10829388	S59	8	2	8	8	2	8	1	1	7	1	7	2	8	8	8	2	2	8	8	8	8	2	8	8	8	8	2	1	8	8	8	2	2	2
SRR10829389	S58	8	1	8	8	2	8	1	1	8	2	7	2	7	7	8	1	7	8	7	8	7	2	8	8	8	7	2	1	8	8	8	2	2	2
SRR10829390	S57	8	1	8	5	1	8	1	1	6	2	7	2	2	2	8	1	2	8	8	8	8	2	8	8	8	4	2	1	8	8	8	2	2	2
SRR10829391	S56	8	1	8	8	2	8	1	1	7	2	7	2	8	8	8	2	8	8	8	8	8	2	8	8	8	8	2	1	8	8	8	2	2	2
SRR10829392	S55	8	1	8	2	1	8	1	1	2	2	7	2	2	2	8	2	2	8	8	8	8	2	8	8	8	7	2	1	8	8	8	2	2	2
SRR10829393	S54	8	1	8	2	2	8	1	1	8	2	8	2	2	2	8	2	2	8	8	8	8	2	8	8	8	7	2	1	8	8	8	2	2	2
SRR10829394	S53	8	1	8	2	2	8	2	1	8	2	7	2	2	2	8	2	2	8	8	8	8	2	8	8	8	8	2	1	8	8	8	2	2	2
SRR10829395	S14	8	1	8	6	1	8	2	1	7	2	2	2	4	3	8	1	2	8	8	8	8	2	8	8	8	4	2	1	2	8	8	2	2	2
SRR10829396	S52	8	1	8	8	1	8	1	1	7	2	4	2	7	7	8	1	8	8	8	8	8	2	8	8	8	2	2	1	7	8	8	2	2	2
SRR10829397	S51	7	1	7	2	1	7	1	1	8	2	7	2	2	2	7	1	3	7	8	8	7	2	7	7	7	5	2	1	2	7	7	2	2	2
SRR10829398	S50	8	1	8	3	2	8	2	1	7	2	7	2	3	2	8	1	3	8	8	8	8	2	8	8	8	8	2	1	8	8	8	2	2	2
SRR10829399	S5	8	1	8	6	2	8	1	1	8	2	4	2	2	2	8	1	2	8	8	8	8	2	7	8	8	4	2	1	2	8	8	2	2	2
SRR10829400	S49	8	1	8	2	2	8	1	1	8	2	8	2	2	2	8	1	2	8	8	8	8	2	8	8	8	8	2	1	8	8	8	2	2	2
SRR10829401	S48	8	1	8	1	1	8	1	1	7	2	7	2	8	2	8	1	2	8	8	8	8	2	8	8	8	7	2	1	8	8	8	2	2	2
SRR10829402	S47	8	1	8	2	1	8	1	1	7	2	3	2	2	2	8	1	2	8	8	8	7	2	7	8	8	2	2	1	5	9	9	2	2	2
SRR10829403	S46	8	2	8	2	2	8	1	1	8	2	8	2	2	2	8	2	2	8	8	8	8	2	8	8	8	8	2	1	8	8	8	2	2	2
SRR10829404	S45	8	1	8	2	2	8	1	1	7	2	7	2	2	2	8	1	2	8	8	8	8	2	8	8	8	7	2	1	8	8	8	2	2	2
SRR10829405	S44	8	1	8	8	2	8	1	1	4	2	5	2	8	8	8	2	8	8	8	8	8	2	8	8	8	8	2	1	8	8	8	2	2	2
SRR10829406	S13	8	1	8	2	2	8	1	1	8	2	8	2	2	2	8	2	2	8	8	8	8	2	8	8	8	8	2	1	8	8	8	2	2	2
SRR10829407	S43	8	1	8	8	2	8	1	1	7	2	7	2	8	8	8	1	8	8	8	8	8	2	8	8	8	7	2	1	8	8	8	1	2	2
SRR10829408	S42	8	1	8	3	2	8	2	1	8	2	8	2	3	2	8	1	3	8	8	8	8	2	8	8	8	8	2	2	8	8	8	2	2	2
SRR10829409	S41	8	1	8	8	2	8	1	1	8	2	8	2	7	7	8	1	8	8	8	8	8	2	8	8	8	4	2	1	8	8	8	2	2	2
SRR10829410	S40	8	1	8	2	1	8	1	1	7	2	7	2	2	2	8	1	2	8	8	8	8	2	8	8	8	7	2	2	4	8	8	2	2	2
SRR10829411	S4	8	1	8	8	2	8	2	1	8	2	7	2	8	8	8	1	8	8	8	8	8	2	8	8	8	4	2	1	8	8	8	2	2	2
SRR10829412	S39	8	1	8	6	1	8	1	1	2	2	7	2	2	2	8	1	2	8	8	8	8	2	8	8	8	7	2	1	8	8	8	2	2	2
SRR10829413	S38	8	1	8	2	2	8	1	1	7	2	7	2	2	2	8	1	2	8	8	8	8	2	8	8	8	4	2	1	8	8	8	2	2	2
SRR10829414	S37	8	1	8	2	1	8	1	1	3	2	7	2	2	2	8	1	2	8	8	8	8	2	7	8	8	4	2	1	8	8	8	2	2	2
SRR10829415	S36	8	2	8	6	2	8	1	1	7	2	3	2	7	7	8	2	7	8	8	8	7	2	7	7	8	4	2	1	8	8	8	2	2	2
SRR10829416	S35	8	1	8	8	4	8	1	1	7	2	8	2	8	8	8	1	8	8	8	8	8	2	8	8	8	3	2	1	8	8	8	2	2	2
SRR10829417	S12	8	1	8	8	2	8	2	1	4	2	4	2	2	4	8	1	2	8	8	8	8	2	8	8	8	2	2	1	8	8	8	2	2	2
SRR10829418	S34	8	1	7	2	1	8	1	1	7	2	6	2	4	2	8	1	2	8	7	8	8	2	7	7	8	2	2	1	8	8	8	2	2	2
SRR10829419	S33	8	1	8	8	8	8	1	1	7	2	7	2	7	8	8	1	8	8	8	8	8	2	8	8	8	7	2	1	8	8	8	2	2	2
SRR10829420	S32	8	1	8	2	2	8	1	1	7	2	7	2	2	2	8	1	2	8	8	8	8	2	8	8	8	7	2	1	8	8	8	2	2	2
SRR10829421	S31	8	1	8	2	1	8	1	1	2	2	2	2	2	2	8	1	2	8	8	8	8	2	8	8	8	7	2	1	8	8	8	2	2	2
SRR10829422	S30	8	1	8	8	2	8	1	1	7	2	5	2	7	7	8	1	8	8	8	8	8	2	7	8	7	4	2	1	8	8	8	2	2	2
SRR10829423	S3	8	1	8	8	1	8	2	1	7	2	3	2	7	7	8	1	8	8	8	8	8	2	8	8	8	2	2	1	7	8	8	2	2	2
SRR10829424	S29	8	2	8	8	2	8	1	1	7	2	7	2	8	8	8	2	8	8	8	8	8	2	8	8	8	8	2	1	8	8	8	2	2	2
SRR10829425	S28	8	1	8	2	2	8	1	1	7	2	6	2	2	2	8	1	2	8	8	8	8	2	8	8	8	2	2	1	3	8	8	2	2	2
SRR10829426	S27	8	1	8	8	7	8	1	1	8	2	8	2	7	8	8	1	8	8	8	8	8	2	8	8	8	7	2	1	8	8	8	2	2	2
SRR10829427	S26	8	1	8	2	7	8	1	1	8	2	4	2	2	2	7	1	2	8	8	8	8	2	7	8	8	7	2	1	8	8	8	2	2	2
SRR10829428	S11	8	1	8	4	2	8	1	1	5	2	7	1	4	4	8	1	4	8	8	8	8	2	8	8	8	7	2	1	7	8	8	2	2	2
SRR10829429	S25	8	1	8	6	2	8	1	1	7	2	7	2	2	8	8	1	4	8	8	8	8	2	8	8	8	2	2	1	7	8	8	2	2	2
SRR10829430	S24	8	1	8	2	1	8	1	1	7	2	7	2	3	2	8	1	2	8	8	8	8	2	8	8	8	4	2	1	8	8	8	2	2	2
SRR10829431	S23	8	1	8	2	7	8	1	1	7	2	8	2	3	3	8	1	3	8	8	8	8	2	7	8	8	3	2	1	8	8	8	2	2	2
SRR10829432	S22	8	1	8	8	1	8	1	1	5	2	6	2	7	7	8	1	8	8	8	8	8	2	8	8	8	8	2	1	8	8	8	2	2	2
SRR10829433	S21	8	1	8	3	2	8	1	1	7	2	8	2	2	2	8	1	8	8	8	8	8	2	8	8	8	7	2	1	8	8	8	2	2	2
SRR10829434	S202	8	1	8	8	2	8	1	1	5	2	8	2	8	8	8	1	8	8	8	8	8	2	8	8	8	2	2	1	8	8	8	2	2	2
SRR10829435	S201	8	1	8	8	8	8	1	1	8	2	8	2	8	8	8	1	8	8	8	8	8	2	8	8	8	7	2	1	2	8	8	2	2	2
SRR10829436	S200	8	1	8	2	2	8	1	1	7	2	6	2	2	2	8	1	2	8	8	8	8	2	7	8	8	3	2	1	8	8	8	2	2	2
SRR10829437	S20	8	1	8	8	2	8	1	1	7	2	6	2	7	7	8	1	7	8	8	8	8	2	7	8	7	5	2	1	8	8	8	2	2	2
SRR10829438	S2	NA	NA	NA	NA	NA	NA	NA	NA	NA	NA	NA	NA	NA	NA	NA	NA	NA	NA	NA	NA	NA	NA	NA	NA	NA	NA	NA	NA	NA	NA	NA	NA	NA	NA
SRR10829439	S10	8	1	8	8	8	8	1	1	7	2	8	2	8	8	8	1	8	8	8	8	8	2	8	8	8	8	2	1	8	8	8	2	2	2
SRR10829440	S199	NA	NA	NA	NA	NA	NA	NA	NA	NA	NA	NA	NA	NA	NA	NA	NA	NA	NA	NA	NA	NA	NA	NA	NA	NA	NA	NA	NA	NA	NA	NA	NA	NA	NA
SRR10829441	S198	8	1	8	2	2	8	1	1	7	2	4	2	2	2	8	1	2	8	8	8	8	2	7	8	8	2	2	1	2	8	8	2	2	2
SRR10829442	S197	8	1	8	4	2	8	1	1	7	2	8	2	2	2	8	1	3	8	8	8	8	2	8	8	8	7	2	1	8	8	8	2	2	2
SRR10829443	S196	8	1	8	2	2	8	1	1	7	2	7	2	2	2	8	1	2	8	8	8	8	2	8	8	8	7	2	1	8	8	8	2	2	2
SRR10829444	S195	8	1	8	2	2	8	1	1	7	2	7	2	2	3	8	1	2	8	8	8	8	2	8	8	8	2	2	1	8	8	8	2	2	2
SRR10829445	S194	8	1	8	4	2	8	1	1	7	2	7	2	2	3	8	1	2	8	8	8	8	2	8	8	8	7	2	1	8	8	8	2	2	2
SRR10829446	S193	8	1	8	2	2	8	1	1	7	2	8	2	2	2	8	1	2	8	8	8	8	2	8	8	8	5	2	1	8	8	8	2	2	2
SRR10829447	S192	8	1	8	3	2	8	2	1	7	2	8	2	2	3	8	1	2	8	8	8	8	2	8	8	8	7	2	1	8	8	8	2	2	2
SRR10829448	S191	8	1	8	3	2	8	1	1	7	2	8	2	2	2	8	1	2	8	8	8	8	2	8	8	8	7	2	1	8	8	8	2	2	2
SRR10829449	S190	8	1	8	3	1	8	1	1	3	2	8	2	2	2	8	1	3	8	8	8	8	2	8	8	8	7	2	1	8	8	8	2	2	2
SRR10829450	S1	8	1	8	8	2	8	1	1	7	2	7	2	2	8	8	1	2	8	8	8	8	2	8	8	8	2	2	1	8	8	8	2	2	2
SRR10829451	S19	8	1	8	6	2	8	1	1	8	2	7	2	8	8	8	1	8	8	8	8	8	2	8	8	8	3	2	1	8	8	8	2	2	2
SRR10829452	S189	8	1	8	2	1	8	1	1	2	2	7	2	4	8	8	1	3	8	8	8	8	2	8	8	8	7	2	1	2	8	8	2	2	2
SRR10829453	S188	8	1	8	2	1	8	1	1	8	2	8	2	2	2	8	1	1	8	8	8	8	2	8	8	8	7	2	1	8	8	8	2	2	2
SRR10829454	S187	8	2	8	3	1	8	1	1	7	2	7	2	4	2	8	1	3	8	8	8	8	2	8	8	8	8	2	2	8	8	8	2	2	2
SRR10829455	S186	8	1	8	8	8	8	1	1	7	2	8	2	8	8	8	1	8	8	8	8	8	2	8	8	8	7	2	1	7	8	8	2	2	2
SRR10829456	S184	8	1	8	6	2	8	1	1	7	2	7	2	8	8	8	1	8	8	8	8	8	2	8	8	8	7	2	1	8	8	8	2	2	2
SRR10829457	S183	8	1	8	2	2	8	1	1	7	2	7	2	4	2	8	1	5	8	8	8	8	2	8	8	8	7	2	1	8	8	8	2	2	2
SRR10829458	S182	8	1	8	7	6	8	1	1	4	NA	7	2	7	7	8	1	7	8	8	8	8	2	8	8	8	7	2	1	7	8	8	2	2	2
SRR10829459	S97	7	1	7	2	1	7	1	1	7	2	2	2	2	2	8	2	2	7	7	7	7	2	7	7	8	2	2	1	7	7	7	2	2	2
SRR10829460	S96	8	1	8	6	2	8	1	1	7	2	8	2	8	8	8	1	8	8	8	8	8	2	8	8	8	7	2	1	8	8	8	2	2	2
SRR10829461	S95	8	1	8	6	1	8	1	1	8	2	6	2	6	3	8	1	5	8	8	8	8	2	8	8	8	7	2	1	8	8	8	2	2	2
SRR10829462	S94	8	1	8	2	2	8	1	1	7	2	8	2	2	3	8	1	4	8	8	8	8	2	8	8	8	7	2	2	7	8	8	2	2	2
SRR10829463	S93	8	1	8	6	1	8	1	1	7	2	7	2	2	5	8	1	5	8	7	8	7	2	7	7	8	7	2	1	8	8	8	2	2	2
SRR10829464	S92	8	1	8	2	2	8	1	1	7	2	6	2	2	2	8	1	2	8	8	8	8	2	8	8	8	4	2	1	8	8	8	2	2	2
SRR10829465	S91	8	1	8	6	1	8	1	1	7	2	7	2	2	8	8	1	4	8	8	8	8	2	8	8	8	3	2	1	6	8	8	2	2	2
SRR10829466	S90	8	1	8	3	2	8	1	1	8	2	6	2	2	2	8	1	2	8	8	8	8	2	8	8	8	7	2	1	8	8	8	0	2	2
SRR10829467	S9	8	1	8	5	8	8	1	1	7	3	7	3	7	7	8	1	8	8	8	8	8	2	8	8	8	7	2	1	8	8	8	2	2	2
SRR10829468	S18	8	1	8	2	2	8	1	1	2	2	4	2	2	2	8	1	2	8	8	8	8	2	8	8	8	7	2	1	4	8	8	2	2	2
SRR10829469	S89	8	1	8	2	5	8	1	1	7	2	8	2	2	2	8	1	3	8	8	8	8	2	8	8	8	2	2	1	8	8	8	2	2	2
SRR10829470	S88	8	1	8	6	7	8	1	1	7	2	7	2	2	2	8	1	2	8	8	8	8	2	7	7	8	7	2	1	8	8	8	2	2	2
SRR10829471	S87	8	1	8	2	2	8	1	1	7	2	7	2	2	3	8	1	5	8	8	8	8	2	8	8	8	7	2	1	8	8	8	2	2	2
SRR10829472	S86	8	1	8	2	2	8	1	1	7	2	8	2	2	2	8	1	2	8	8	8	8	2	8	8	8	7	2	1	8	8	8	2	2	2
SRR10829473	S85	8	1	8	3	2	8	1	1	7	2	7	2	3	2	8	1	2	8	8	8	8	2	7	7	8	2	2	1	8	8	8	2	2	2
SRR10829474	S84	8	1	8	2	2	8	1	1	7	2	5	2	3	3	8	1	4	8	8	8	7	2	7	8	8	7	2	1	8	8	8	2	2	2
SRR10829475	S83	8	1	8	3	7	8	1	1	7	2	8	2	8	2	8	2	2	8	8	7	8	2	7	8	8	7	2	1	8	8	8	2	2	2
SRR10829476	S82	8	1	8	2	2	8	1	1	7	2	6	2	3	2	8	1	3	8	8	8	8	2	8	8	8	4	2	1	8	8	8	2	2	2
SRR10829477	S81	8	1	8	2	2	8	1	1	8	2	7	2	2	2	8	1	2	8	8	8	8	2	8	8	8	2	2	1	3	8	8	2	2	2
SRR10829478	S80	8	2	8	2	2	8	1	1	8	2	8	2	2	2	8	1	2	8	8	8	7	2	7	7	8	7	2	1	8	8	8	2	2	2
SRR10829479	S17	8	1	8	2	2	8	1	1	7	2	7	2	2	2	8	1	2	8	8	8	8	2	8	8	8	7	2	1	8	8	8	2	2	2
SRR10829480	S132_parental	8	1	8	3	2	8	1	1	8	2	7	2	4	3	8	2	3	8	8	8	8	2	8	8	8	7	2	1	8	8	8	2	2	2
SRR10829481	S98_parental	8	1	8	3	2	8	1	1	8	2	7	2	4	3	8	2	3	8	8	8	8	2	8	8	8	7	2	1	8	8	8	2	2	2
